# Single Cell RNA Sequencing of the Adult *Drosophila* Eye Reveals Distinct Clusters and Novel Marker Genes for All Major Cell Types

**DOI:** 10.1101/2022.10.18.512740

**Authors:** Kelvin Yeung, Komal Kumar Bollepogu Raja, Yoon-Kyung Shim, Yumei Li, Rui Chen, Graeme Mardon

**Affiliations:** Department of Pathology and Immunology, Baylor College of Medicine, One Baylor Plaza, Houston, TX 77030, USA; Department of Molecular and Human Genetics, Baylor College of Medicine, One Baylor Plaza, Houston, TX 77030, USA; Human Genome Sequencing Center, Baylor College of Medicine, One Baylor Plaza, Houston, TX 77030, USA; Structural and Computation Biology and Molecular Biophysics, Baylor College of Medicine, One Baylor Plaza, Houston, TX 77030, USA; Program in Developmental Biology, Baylor College of Medicine, One Baylor Plaza, Houston, TX 77030, USA

## Abstract

The adult *Drosophila* eye is a powerful model system for phototransduction and neurodegeneration research. However, single cell resolution transcriptomic data are lacking for this tissue. We present single cell RNA-seq data on 1-day male and female, 3-day and 7-day old male adult eyes, covering early to mature adult eyes. All major cell types, including photoreceptors, cone and pigment cells in the adult eye were captured and identified. Our data sets identified novel cell type specific marker genes, some of which were validated *in vivo*. R7 and R8 photoreceptors form clusters that reflect their specific *Rhodopsin* expression and the specific *Rhodopsin* expression by each R7 and R8 cluster is the major determinant to their clustering. The transcriptomic data presented in this report will facilitate a deeper mechanistic understanding of the adult fly eye as a model system.
