## Supplemental Table 1 for "Single Cell RNA Sequencing of the Adult *Drosophila* Eye Reveals Distinct Clusters and Novel Marker Genes for All Major Cell Types"

### Sheet: A1D_R8
gene	p_val	avg_log2FC	pct.1	pct.2	p_val_adj	cluster	FP Validated	T2A Validated	Human homolog	Common to all 3 time points?
Rh6	0	7.08073	0.869	0.107	0	R8	1	N/A	Y	Y
pinta	0	2.97621	0.808	0.096	0	R8	2	N/A	Y	Y
igl	0	1.79122	0.842	0.195	0	R8	N.S.	Y	Y	Y
klg	0	1.7874	0.625	0.067	0	R8	2	N/A	Y	Y
CG2082	0	1.41708	0.643	0.026	0	R8	1	Y	Y	Y
Tsp29Fb	0	1.04737	0.465	0.034	0	R8	2	N/A	Y	Y
bru3	0	0.812263	0.503	0.077	0	R8	2	N/A	Y	Y
CG31636	0	0.787598	0.494	0.067	0	R8	2	N/A	Y	Y
side-VI	0	0.766146	0.397	0.009	0	R8	1	N/A	Y	N
VAChT	0	0.753804	0.424	0.016	0	R8	1	N/A	Y	N
dpr9	0	0.539723	0.324	0.025	0	R8	2	N/A	Y	Y
ChAT	0	0.488618	0.316	0.013	0	R8	1	N/A	Y	N
para	2.65816e-306	1.12378	0.541	0.091	2.36682e-302	R8	2	N/A	Y	Y
Stacl	1.52073e-299	0.867294	0.48	0.071	1.35406e-295	R8	2	N/A	Y	Y
salr	8.5572e-288	0.741564	0.478	0.073	7.61933e-284	R8	2	N/A	Y	Y
Eip63F-1	2.17536e-281	0.790951	0.636	0.125	1.93694e-277	R8	2	N	Y	Y
Syn2	9.41286e-280	0.628231	0.431	0.061	8.38121e-276	R8	2	N/A	Y	N
papi	1.19804e-262	0.528429	0.298	0.028	1.06674e-258	R8	1	N/A	Y	N
Ten-a	2.96144e-261	1.843	0.703	0.221	2.63687e-257	R8	3	N/A	Y	Y
CG9813	1.2e-249	1.17999	0.977	0.741	1.06848e-245	R8	N.S.	N/A	N	Y
Syn1	6.0234e-235	0.917054	0.531	0.12	5.36324e-231	R8	N.S.	N/A	Y	Y
Ca-alpha1T	5.68411e-229	0.644452	0.436	0.075	5.06113e-225	R8	2	N/A	Y	N
Rbp9	3.24616e-226	1.1478	0.999	0.844	2.89038e-222	R8	N.S.	N/A	Y	Y
Fas2	1.59013e-221	1.0235	0.603	0.166	1.41586e-217	R8	3	N/A	Y	Y
CG16959	8.48448e-219	0.648222	0.523	0.106	7.55458e-215	R8	2	N/A	N	Y
futsch	4.20376e-218	1.07194	0.987	0.803	3.74303e-214	R8	N.S.	N/A	Y	Y
beat-IIb	9.27557e-208	0.39135	0.276	0.031	8.25897e-204	R8	3	N/A	Y	N
CG10462	1.68818e-197	1.48609	0.698	0.275	1.50315e-193	R8	N.S.	N/A	Y	Y
elB	2.23992e-195	0.71573	0.426	0.088	1.99442e-191	R8	N.S.	N/A	Y	Y
fend	1.45832e-191	0.433843	0.308	0.045	1.29849e-187	R8	2	N/A	N	N
noc	3.08789e-189	0.373896	0.271	0.034	2.74945e-185	R8	2	N/A	Y	N
CG40498	3.545e-187	0.727684	0.59	0.176	3.15647e-183	R8	3	N/A	N	Y
Argk	2.56226e-186	1.00519	0.999	0.979	2.28143e-182	R8	N.S.	N/A	Y	Y
salm	3.71647e-185	0.554987	0.377	0.068	3.30914e-181	R8	2	N/A	Y	Y
CG4467	1.62977e-184	0.446537	0.305	0.045	1.45114e-180	R8	2	N/A	Y	N
l(3)80Fg	1.64221e-172	0.826707	0.966	0.791	1.46222e-168	R8	N.S.	N/A	Y	Y
Nhe3	1.32728e-171	0.793718	0.748	0.312	1.18181e-167	R8	N.S.	N/A	Y	N
nrv3	4.54581e-167	0.851186	1	0.918	4.04759e-163	R8	N.S.	N/A	Y	Y
Lis-1	3.05038e-162	0.803488	0.724	0.308	2.71606e-158	R8	N.S.	N/A	Y	Y
S6KL	4.11844e-161	0.584448	0.463	0.12	3.66705e-157	R8	N.S.	N/A	Y	N
Sur-8	3.60128e-156	0.412048	0.296	0.051	3.20658e-152	R8	3	N/A	Y	N
CG18815	7.73108e-149	0.785513	1	0.909	6.88376e-145	R8	N.S.	N/A	Y	Y
CG34134	1.249e-140	0.918076	0.999	0.901	1.11211e-136	R8	N.S.	N/A	Y	Y
mt:ATPase6	3.17147e-138	0.741256	1	0.997	2.82387e-134	R8	N.S.	N/A	Y	Y
SP2353	2.95914e-137	0.547838	0.417	0.113	2.63482e-133	R8	3	N/A	Y	N
CG43324	1.09301e-135	0.733718	0.766	0.371	9.7322e-132	R8	N.S.	N/A	Y	Y
CG17739	1.77134e-134	0.632137	0.994	0.928	1.5772e-130	R8	N.S.	N/A	Y	N
Arr1	3.48496e-132	0.840022	1	0.921	3.10301e-128	R8	N.S.	N/A	Y	N
7B2	4.21764e-130	0.70533	0.949	0.762	3.75539e-126	R8	N.S.	N/A	Y	Y
boss	2.13763e-129	0.794861	0.815	0.502	1.90334e-125	R8	N.S.	N/A	Y	N
comm	4.37129e-123	0.360096	0.272	0.053	3.8922e-119	R8	2	N/A	N	N
CG4629	7.06192e-122	0.412291	0.362	0.093	6.28794e-118	R8	3	N/A	Y	Y
CG11155	1.37e-121	0.641421	0.96	0.781	1.21985e-117	R8	N.S.	N/A	Y	N
NaPi-III	2.27392e-119	0.594311	0.59	0.235	2.0247e-115	R8	3	N/A	Y	Y
Hsp83	6.1927e-118	0.799852	0.412	0.12	5.51398e-114	R8	3	N/A	Y	N
crq	7.26133e-115	0.685326	0.827	0.521	6.46549e-111	R8	N.S.	N/A	Y	Y
Cep135	8.78643e-115	0.357847	0.339	0.08	7.82344e-111	R8	2	N	Y	N
shakB	7.83445e-113	0.448752	0.418	0.126	6.97579e-109	R8	N.S.	N/A	N	Y
Ekar	2.47973e-110	0.610625	0.742	0.374	2.20795e-106	R8	N.S.	N/A	Y	N
CG31997	1.37916e-108	0.941531	0.839	0.517	1.228e-104	R8	N.S.	N/A	N	Y
Jupiter	5.16157e-107	0.640464	0.686	0.328	4.59586e-103	R8	N.S.	N/A	Y	Y
VhaM9.7-a	5.93528e-107	0.613207	0.989	0.841	5.28477e-103	R8	N.S.	N/A	Y	Y
EndoB	7.16157e-107	0.607296	0.593	0.26	6.37666e-103	R8	N.S.	N/A	Y	N
OtopLa	1.07957e-106	0.623177	0.992	0.894	9.61248e-103	R8	N.S.	N/A	Y	N
Snap25	2.31504e-105	0.674856	0.838	0.574	2.06132e-101	R8	N.S.	N/A	Y	Y
fzr	4.96504e-104	0.375771	0.32	0.082	4.42087e-100	R8	N.S.	N/A	Y	N
Tsp42Ej	1.12752e-103	0.744416	1	0.912	1.00394e-99	R8	N.S.	N/A	Y	N
pigs	1.38486e-103	0.960299	0.568	0.259	1.23308e-99	R8	N.S.	N/A	Y	N
sfl	4.17198e-103	0.573149	0.496	0.185	3.71473e-99	R8	N.S.	N/A	Y	N
CG9427	1.15144e-100	0.605809	0.991	0.835	1.02524e-96	R8	N.S.	N/A	Y	N
Fie	1.40014e-100	0.561588	0.989	0.832	1.24669e-96	R8	N.S.	N/A	N	Y
lovit	2.12447e-100	0.719064	0.856	0.656	1.89163e-96	R8	N.S.	N/A	Y	Y
Pis	1.70579e-98	0.55154	0.997	0.927	1.51883e-94	R8	N.S.	N/A	Y	N
Cnx99A	1.30954e-97	0.686863	0.832	0.584	1.16601e-93	R8	N.S.	N/A	Y	N
cpx	1.33164e-97	0.641082	1	0.919	1.18569e-93	R8	N.S.	N/A	Y	Y
Atpalpha	3.38617e-95	0.598807	1	0.981	3.01504e-91	R8	N.S.	N/A	Y	N
nAChRalpha4	5.77374e-95	0.397386	0.33	0.093	5.14093e-91	R8	3	N/A	Y	N
sdt	2.73257e-94	0.634175	0.875	0.673	2.43308e-90	R8	N.S.	N/A	Y	N
CAH1	2.69983e-91	0.568413	0.992	0.926	2.40392e-87	R8	N.S.	N/A	Y	Y
Scgbeta	1.61556e-88	0.480513	0.585	0.268	1.4385e-84	R8	3	N/A	Y	Y
Syn	4.54333e-88	0.471096	0.417	0.15	4.04538e-84	R8	3	N/A	Y	N
Atg101	2.36923e-86	0.292997	0.264	0.066	2.10956e-82	R8	N.S.	N/A	Y	N
hwt	3.26442e-86	0.505045	0.483	0.197	2.90664e-82	R8	3	N/A	Y	Y
tinc	5.79264e-86	0.339951	0.26	0.066	5.15776e-82	R8	3	N/A	N	N
betaTub56D	1.4283e-84	0.5105	0.575	0.26	1.27176e-80	R8	N.S.	N/A	Y	N
CarT	2.61948e-84	0.620507	0.631	0.325	2.33238e-80	R8	N.S.	N/A	Y	N
nSyb	9.89827e-84	0.534094	0.991	0.877	8.81342e-80	R8	N.S.	N/A	Y	N
Ggamma1	1.04842e-82	0.445609	1	0.972	9.33513e-79	R8	N.S.	N/A	Y	N
Ndae1	2.2537e-82	0.500522	0.632	0.311	2.0067e-78	R8	N.S.	N/A	Y	Y
Culd	1.43379e-81	0.501431	0.912	0.735	1.27664e-77	R8	N.S.	N/A	Y	N
CG32425	1.57108e-81	0.510561	0.57	0.267	1.39889e-77	R8	3	N/A	Y	Y
CG5287	8.95737e-81	0.473827	0.525	0.233	7.97565e-77	R8	N.S.	N/A	Y	N
Pal2	9.01699e-81	0.532756	0.659	0.342	8.02873e-77	R8	3	N/A	Y	N
CG3955	1.16411e-80	0.463927	0.626	0.311	1.03653e-76	R8	3	N/A	Y	N
Ipp	1.89364e-80	0.45879	0.995	0.971	1.68609e-76	R8	N.S.	N/A	Y	N
ninaC	7.63497e-80	0.53294	1	0.911	6.79818e-76	R8	N.S.	N/A	Y	N
Mppe	1.09269e-79	0.515266	0.984	0.86	9.72929e-76	R8	N.S.	N/A	Y	N
mats	7.13675e-79	0.308141	0.278	0.079	6.35456e-75	R8	N.S.	N/A	Y	N
trp	9.47805e-78	0.628691	0.996	0.897	8.43926e-74	R8	N.S.	N/A	Y	N
spidey	1.34267e-76	0.405804	0.542	0.243	1.19551e-72	R8	3	N/A	Y	N
ninaG	2.04435e-75	0.445105	0.515	0.233	1.82029e-71	R8	3	N/A	Y	N
tud	5.06182e-75	0.450225	0.506	0.222	4.50705e-71	R8	N.S.	N/A	Y	N
CG6329	1.58876e-74	0.539172	1	0.9	1.41463e-70	R8	N.S.	N/A	N	Y
Pi4KIIIalpha	2.17244e-73	0.399453	0.406	0.157	1.93434e-69	R8	N.S.	N/A	Y	N
CG3655	3.50204e-73	0.572817	0.723	0.453	3.11822e-69	R8	N.S.	N/A	N	Y
Rim	1.74455e-72	0.551958	0.493	0.223	1.55335e-68	R8	3	N/A	Y	Y
CG13928	2.1872e-72	0.519184	0.807	0.59	1.94749e-68	R8	N.S.	N/A	N	N
PMCA	1.5479e-71	0.539754	0.937	0.828	1.37825e-67	R8	N.S.	N/A	Y	Y
Chd64	1.42925e-70	0.45736	0.98	0.952	1.27261e-66	R8	N.S.	N/A	Y	Y
dpr7	5.17503e-70	0.482936	0.802	0.557	4.60785e-66	R8	N.S.	N/A	Y	N
mino	1.17112e-69	0.292323	0.262	0.076	1.04276e-65	R8	N.S.	N/A	Y	N
awd	4.68442e-69	0.466445	1	0.955	4.17101e-65	R8	N.S.	N/A	Y	N
CG31145	5.21852e-69	0.497626	0.606	0.311	4.64657e-65	R8	N.S.	N/A	Y	N
Dgkepsilon	3.47514e-68	0.512288	0.685	0.423	3.09427e-64	R8	N.S.	N/A	Y	N
snu	8.37417e-68	0.651097	0.804	0.61	7.45636e-64	R8	N.S.	N/A	Y	Y
pHCl-1	1.18506e-67	0.309574	0.269	0.083	1.05517e-63	R8	3	N/A	Y	N
Cam	1.09683e-66	0.561596	1	0.985	9.76621e-63	R8	N.S.	N/A	Y	N
Teh2	6.00016e-66	0.447543	0.515	0.243	5.34254e-62	R8	3	N/A	N	N
tim	1.12764e-65	0.374036	0.298	0.101	1.00405e-61	R8	N.S.	N/A	Y	N
porin	4.76091e-65	0.413154	0.997	0.934	4.23912e-61	R8	N.S.	N/A	Y	Y
scrt	7.09644e-65	0.463487	0.489	0.233	6.31867e-61	R8	3	N/A	Y	Y
aqz	1.07336e-64	0.356007	0.999	0.995	9.55718e-61	R8	N.S.	N/A	Y	Y
CG7378	5.99323e-64	0.463416	0.803	0.572	5.33637e-60	R8	N.S.	N/A	Y	N
qvr	9.48476e-64	0.445487	0.961	0.826	8.44523e-60	R8	N.S.	N/A	N	N
kek4	2.27727e-63	0.331316	0.374	0.147	2.02768e-59	R8	3	N/A	Y	N
Hipk	6.46922e-63	0.436792	0.429	0.188	5.76019e-59	R8	N.S.	N/A	Y	N
sky	7.42192e-63	0.631836	0.689	0.476	6.60848e-59	R8	N.S.	N/A	Y	Y
GCS2alpha	2.37256e-61	0.34006	0.484	0.222	2.11253e-57	R8	N.S.	N/A	Y	N
CG17716	3.89291e-61	0.432352	0.47	0.219	3.46624e-57	R8	3	N/A	Y	Y
Svil	2.99932e-60	0.47571	0.88	0.749	2.6706e-56	R8	N.S.	N/A	Y	Y
ninaA	4.63095e-60	0.456403	0.999	0.89	4.1234e-56	R8	N.S.	N/A	Y	N
CG31030	9.28086e-60	0.407986	0.923	0.756	8.26367e-56	R8	N.S.	N/A	Y	Y
Atet	1.00441e-59	0.504354	0.564	0.303	8.94327e-56	R8	N.S.	N/A	Y	Y
Sap47	2.10281e-59	0.42816	0.956	0.859	1.87234e-55	R8	N.S.	N/A	Y	N
CG13305	1.65468e-58	0.447062	0.631	0.346	1.47332e-54	R8	N.S.	N/A	N	N
Fim	3.48023e-58	0.423245	0.508	0.256	3.0988e-54	R8	N.S.	N/A	Y	N
PIP82	1.29651e-57	0.434974	0.743	0.495	1.15441e-53	R8	N.S.	N/A	Y	N
CG42392	1.87818e-57	0.463243	0.556	0.297	1.67233e-53	R8	3	N/A	N	Y
stmA	1.88224e-57	0.373368	0.496	0.242	1.67594e-53	R8	N.S.	N/A	Y	N
Tsp39D	2.25178e-57	0.440053	0.603	0.335	2.00498e-53	R8	N.S.	N/A	Y	Y
crb	3.44341e-57	0.451602	0.69	0.446	3.06601e-53	R8	N.S.	N/A	Y	N
Eaat2	1.25584e-56	0.449436	0.819	0.621	1.1182e-52	R8	N.S.	N/A	Y	Y
Arr2	3.75615e-55	0.588851	1	0.939	3.34448e-51	R8	N.S.	N/A	Y	Y
ATPsynB	4.81233e-55	0.356748	1	0.981	4.2849e-51	R8	N.S.	N/A	Y	N
beta-Spec	7.44366e-55	0.309486	0.391	0.165	6.62783e-51	R8	N.S.	N/A	Y	N
Appl	1.7789e-54	0.488853	0.757	0.543	1.58393e-50	R8	N.S.	N/A	Y	Y
inaD	2.86366e-54	0.479263	1	0.896	2.54981e-50	R8	N.S.	N/A	Y	N
sgg	3.20196e-54	0.408452	0.919	0.814	2.85103e-50	R8	N.S.	N/A	Y	Y
Gdh	3.97742e-54	0.421601	0.999	0.894	3.54149e-50	R8	N.S.	N/A	Y	N
t	6.22317e-54	0.394581	0.948	0.817	5.54111e-50	R8	N.S.	N/A	N	N
brp	9.52208e-54	0.336856	0.382	0.166	8.47846e-50	R8	3	N/A	Y	N
inaC	1.47742e-53	0.407948	0.994	0.882	1.31549e-49	R8	N.S.	N/A	Y	N
RIC-3	6.19918e-53	0.259091	0.306	0.117	5.51975e-49	R8	3	N/A	Y	N
SCaMC	1.19478e-52	0.397818	0.59	0.328	1.06383e-48	R8	N.S.	N/A	Y	N
CG30015	2.46908e-52	0.327962	0.367	0.158	2.19847e-48	R8	N.S.	N/A	N	N
TMS1	5.98853e-52	0.43001	0.9	0.757	5.33219e-48	R8	N.S.	N/A	Y	N
CG32278	1.16016e-51	0.37998	0.98	0.872	1.03301e-47	R8	N.S.	N/A	Y	N
prom	1.44065e-51	0.387608	0.564	0.309	1.28275e-47	R8	N.S.	N/A	Y	N
CG18549	3.92251e-51	0.304297	0.315	0.126	3.4926e-47	R8	N.S.	N/A	Y	N
Syx1A	4.50973e-51	0.503611	0.74	0.544	4.01546e-47	R8	N.S.	N/A	Y	Y
Calx	1.83279e-50	0.371314	0.832	0.629	1.63191e-46	R8	N.S.	N/A	Y	N
Syt4	2.16723e-50	0.357042	0.478	0.243	1.9297e-46	R8	3	N/A	Y	N
Cadps	2.9109e-50	0.425896	0.721	0.489	2.59187e-46	R8	N.S.	N/A	Y	N
mt:CoIII	6.12472e-49	0.367896	1	0.999	5.45345e-45	R8	N.S.	N/A	Y	N
stai	7.25225e-49	0.387851	0.846	0.682	6.4574e-45	R8	N.S.	N/A	Y	Y
loqs	5.33389e-48	0.320437	0.507	0.265	4.74929e-44	R8	N.S.	N/A	Y	N
CanB	5.69789e-48	0.356083	0.796	0.575	5.0734e-44	R8	N.S.	N/A	Y	N
CG9384	2.05921e-47	0.269469	0.287	0.113	1.83352e-43	R8	N.S.	N/A	Y	N
Nmda1	4.1229e-47	0.3588	0.893	0.76	3.67103e-43	R8	N.S.	N/A	Y	N
veli	4.29367e-47	0.323777	0.518	0.276	3.82308e-43	R8	N.S.	N/A	Y	N
Slob	1.20328e-46	0.331044	0.954	0.796	1.0714e-42	R8	N.S.	N/A	Y	N
Vha68-1	1.72566e-46	0.346025	0.585	0.328	1.53653e-42	R8	N.S.	N/A	Y	N
mbl	4.61377e-46	0.322256	0.994	0.903	4.1081e-42	R8	N.S.	N/A	Y	Y
dysc	7.84829e-46	0.537526	0.82	0.686	6.98812e-42	R8	N.S.	N/A	Y	Y
osp	8.47501e-46	0.25747	0.315	0.13	7.54615e-42	R8	N.S.	N/A	Y	N
CG3625	1.30037e-45	0.362464	0.662	0.416	1.15785e-41	R8	N.S.	N/A	Y	N
slgA	7.83032e-45	0.404266	0.753	0.568	6.97212e-41	R8	N.S.	N/A	Y	N
elm	8.81823e-45	0.320884	0.571	0.324	7.85175e-41	R8	N.S.	N/A	Y	N
His2Av	1.92707e-44	0.271937	0.388	0.182	1.71586e-40	R8	N.S.	N/A	Y	N
CG3961	2.50643e-44	0.370756	0.893	0.759	2.23173e-40	R8	N.S.	N/A	Y	N
Bacc	1.21486e-43	0.378291	0.989	0.973	1.08171e-39	R8	N.S.	N/A	N	Y
rdgA	1.34077e-43	0.298264	1	0.906	1.19382e-39	R8	N.S.	N/A	Y	N
smash	1.55092e-43	0.378583	0.745	0.534	1.38094e-39	R8	N.S.	N/A	Y	N
unc-104	1.71237e-43	0.337731	0.421	0.209	1.52469e-39	R8	N.S.	N/A	Y	N
Syt7	2.44178e-43	0.327399	0.501	0.271	2.17416e-39	R8	3	N/A	Y	N
mt:CoI	5.09161e-43	0.331172	1	0.998	4.53357e-39	R8	N.S.	N/A	Y	N
gammaSnap1	5.74031e-43	0.328722	0.603	0.353	5.11117e-39	R8	N.S.	N/A	Y	N
numb	5.84028e-43	0.394875	0.544	0.319	5.20019e-39	R8	N.S.	N/A	Y	N
CG9150	1.84228e-42	0.393573	0.604	0.371	1.64037e-38	R8	N.S.	N/A	Y	Y
Eb1	3.03868e-42	0.372376	0.593	0.364	2.70564e-38	R8	N.S.	N/A	Y	N
MFS17	3.19721e-42	0.284761	0.346	0.158	2.8468e-38	R8	N.S.	N/A	Y	N
spict	2.83312e-41	0.346949	0.482	0.27	2.52261e-37	R8	N.S.	N/A	Y	Y
Zdhhc8	3.32784e-41	0.283544	0.461	0.242	2.9631e-37	R8	N.S.	N/A	Y	N
Pka-C1	4.08359e-41	0.440445	0.643	0.441	3.63603e-37	R8	N.S.	N/A	Y	N
Unc-76	1.24562e-40	0.284321	0.334	0.153	1.1091e-36	R8	N.S.	N/A	Y	N
CG13868	8.863e-40	0.289209	0.384	0.187	7.89162e-36	R8	N.S.	N/A	N	N
Nrx-1	3.02814e-39	0.260979	0.276	0.116	2.69626e-35	R8	3	N/A	Y	N
betaTub97EF	9.62016e-39	0.337111	0.593	0.363	8.56579e-35	R8	N.S.	N/A	Y	N
Flo2	1.44723e-38	0.283186	0.379	0.189	1.28861e-34	R8	N.S.	N/A	Y	N
Vap33	1.60518e-38	0.311392	0.957	0.879	1.42925e-34	R8	N.S.	N/A	Y	N
CG32485	1.86182e-38	0.301948	0.475	0.263	1.65777e-34	R8	N.S.	N/A	Y	N
Dak1	2.886e-38	0.312029	0.98	0.913	2.56969e-34	R8	N.S.	N/A	Y	N
CG4660	5.77593e-37	0.345483	0.798	0.63	5.14289e-33	R8	N.S.	N/A	Y	N
Schip1	7.12412e-37	0.302822	0.541	0.315	6.34331e-33	R8	N.S.	N/A	Y	N
CG2246	7.21023e-37	0.315299	0.603	0.371	6.41999e-33	R8	N.S.	N/A	Y	N
mAcon1	9.12895e-37	0.312613	0.565	0.337	8.12842e-33	R8	N.S.	N/A	Y	N
Ip259	1.054e-36	0.305845	0.843	0.711	9.38485e-33	R8	N.S.	N/A	Y	Y
mei-P26	1.15183e-36	0.381914	0.536	0.322	1.02559e-32	R8	N.S.	N/A	Y	N
Mitofilin	1.58436e-36	0.312388	0.631	0.409	1.41071e-32	R8	N.S.	N/A	Y	N
NK7.1	1.67738e-36	0.289529	0.382	0.195	1.49354e-32	R8	3	N/A	Y	Y
eEF1alpha2	1.70192e-36	0.308707	0.922	0.799	1.51539e-32	R8	N.S.	N/A	Y	N
Unr	2.10542e-36	0.349515	0.865	0.77	1.87467e-32	R8	N.S.	N/A	Y	Y
pum	3.28027e-36	0.321196	0.85	0.721	2.92076e-32	R8	N.S.	N/A	Y	N
Gprk1	3.65575e-36	0.294103	0.559	0.334	3.25508e-32	R8	N.S.	N/A	Y	N
Moe	9.89068e-36	0.306435	0.965	0.934	8.80667e-32	R8	N.S.	N/A	Y	N
par-6	1.74918e-35	0.26638	0.501	0.285	1.55747e-31	R8	N.S.	N/A	Y	N
cdi	4.87524e-35	0.292319	0.941	0.834	4.34091e-31	R8	N.S.	N/A	Y	N
CG42450	5.00756e-35	0.25678	0.382	0.195	4.45873e-31	R8	3	N/A	Y	N
SK	5.06012e-35	0.333652	0.759	0.585	4.50553e-31	R8	N.S.	N/A	Y	N
ND-20	7.82671e-35	0.277263	0.977	0.943	6.9689e-31	R8	N.S.	N/A	Y	N
Pkn	1.24209e-33	0.290832	0.885	0.757	1.10596e-29	R8	N.S.	N/A	Y	N
Usp8	1.50765e-33	0.305913	0.413	0.226	1.34241e-29	R8	3	N/A	Y	N
Gbeta76C	1.75949e-32	0.274396	1	0.903	1.56665e-28	R8	N.S.	N/A	Y	N
Pdp1	1.78524e-32	0.346228	0.968	0.91	1.58958e-28	R8	N.S.	N/A	Y	N
chp	2.13647e-32	0.29087	0.98	0.876	1.90232e-28	R8	N.S.	N/A	Y	N
mt:Cyt-b	1.67215e-31	0.277853	1	0.997	1.48888e-27	R8	N.S.	N/A	Y	N
mt:CoII	1.70983e-31	0.255446	1	0.999	1.52244e-27	R8	N.S.	N/A	Y	N
EndoA	6.08005e-31	0.282238	0.401	0.222	5.41368e-27	R8	N.S.	N/A	Y	N
SdhA	1.52518e-30	0.277701	0.645	0.433	1.35802e-26	R8	N.S.	N/A	Y	N
roh	8.71153e-30	0.253419	1	0.979	7.75675e-26	R8	N.S.	N/A	N	N
CG32017	3.30261e-29	0.250528	0.344	0.183	2.94064e-25	R8	3	N/A	N	N
CG17816	4.13946e-29	0.289741	0.784	0.626	3.68578e-25	R8	N.S.	N/A	Y	N
EMC10	5.08465e-29	0.291172	0.735	0.572	4.52737e-25	R8	N.S.	N/A	Y	N
wts	5.3903e-29	0.25052	0.292	0.145	4.79952e-25	R8	N.S.	N/A	Y	N
Atox1	8.43326e-29	0.279996	0.507	0.317	7.50898e-25	R8	N.S.	N/A	Y	N
RNASEK	4.47755e-28	0.250867	0.982	0.96	3.98681e-24	R8	N.S.	N/A	Y	N
rdgC	1.01748e-27	0.278922	0.719	0.542	9.05968e-24	R8	N.S.	N/A	Y	N
Vha36-1	1.05919e-27	0.312303	0.752	0.629	9.431e-24	R8	N.S.	N/A	Y	N
Gs1l	1.58314e-27	0.2797	0.668	0.484	1.40963e-23	R8	N.S.	N/A	Y	N
CG17493	2.54524e-27	0.270285	0.383	0.218	2.26629e-23	R8	N.S.	N/A	Y	N
Doa	4.88725e-27	0.265636	0.638	0.455	4.3516e-23	R8	N.S.	N/A	Y	N
chrb	7.21546e-27	0.25738	0.686	0.506	6.42465e-23	R8	N.S.	N/A	Y	N
Cyt-c-p	1.71767e-26	0.270082	1	0.929	1.52942e-22	R8	N.S.	N/A	Y	N
Crg-1	2.58221e-26	0.271174	0.808	0.656	2.2992e-22	R8	N.S.	N/A	N	N
Mlf	3.50591e-26	0.285809	0.718	0.568	3.12166e-22	R8	N.S.	N/A	Y	N
lap	5.70827e-26	0.255944	0.42	0.25	5.08264e-22	R8	N.S.	N/A	Y	N
Gpdh1	8.76439e-26	0.28783	0.508	0.336	7.80382e-22	R8	N.S.	N/A	Y	N
RpL24-like	1.19142e-25	0.262425	0.879	0.816	1.06084e-21	R8	N.S.	N/A	Y	Y
Cals	3.63805e-25	0.259801	0.431	0.264	3.23932e-21	R8	N.S.	N/A	Y	N
alphaTub84D	1.1806e-24	0.292523	0.657	0.488	1.0512e-20	R8	N.S.	N/A	Y	N
His3.3B	2.1211e-24	0.250106	0.943	0.921	1.88863e-20	R8	N.S.	N/A	Y	Y
inaE	2.23292e-24	0.26681	0.334	0.189	1.98819e-20	R8	N.S.	N/A	Y	N
CG7414	2.34765e-24	0.359933	0.63	0.463	2.09035e-20	R8	N.S.	N/A	Y	N
bun	4.54379e-24	0.278247	0.771	0.654	4.04579e-20	R8	N.S.	N/A	Y	N
Msp300	1.81018e-23	0.323876	0.784	0.701	1.61179e-19	R8	N.S.	N/A	Y	Y
pyd	9.85151e-22	0.253221	0.669	0.517	8.77179e-18	R8	N.S.	N/A	Y	N
CG7382	1.87546e-21	0.251445	0.552	0.381	1.66991e-17	R8	N.S.	N/A	Y	N
chic	3.37974e-20	0.258199	0.877	0.816	3.00932e-16	R8	N.S.	N/A	Y	N
CaMKII	1.31814e-19	0.290249	0.783	0.685	1.17367e-15	R8	N.S.	N/A	Y	N
unc-13	1.52631e-18	0.303102	0.684	0.564	1.35902e-14	R8	N.S.	N/A	Y	N
CG10077	5.41072e-18	0.400235	0.681	0.608	4.8177e-14	R8	N.S.	N/A	Y	Y

### Sheet: A3D_R8
gene	p_val	avg_log2FC	pct.1	pct.2	p_val_adj	cluster	FP Validated	T2A Validated	Human homolog	Common to all 3 time points?
Rh6	0	7.65027	0.896	0.053	0	R8	1	N/A	Y	Y
pinta	0	3.233	0.819	0.118	0	R8	2	N/A	Y	Y
klg	0	1.72356	0.597	0.065	0	R8	2	N/A	Y	Y
CG2082	0	0.76283	0.426	0.019	0	R8	1	Y	Y	Y
VAChT	0	0.434896	0.275	0.005	0	R8	1	N/A	Y	N
igl	9.31116e-280	1.72887	0.79	0.164	7.6007e-276	R8	2	Y	Y	Y
BBS9	2.37563e-269	0.748831	0.25	0.006	1.93923e-265	R8	1	N/A	Y	N
Tsp29Fb	3.50728e-239	0.879994	0.416	0.043	2.86299e-235	R8	2	N/A	Y	Y
CG31636	3.75727e-198	0.693529	0.414	0.056	3.06706e-194	R8	2	N/A	Y	Y
Eip63F-1	5.77779e-194	0.903022	0.652	0.136	4.71641e-190	R8	2	N	Y	Y
dpr9	5.91548e-194	0.508552	0.306	0.026	4.82881e-190	R8	2	N/A	Y	Y
bru3	4.71581e-165	0.642667	0.409	0.065	3.84952e-161	R8	2	N/A	Y	Y
para	6.92764e-157	0.746843	0.416	0.07	5.65503e-153	R8	2	N/A	Y	Y
CG10462	3.01921e-153	1.80278	0.68	0.255	2.46458e-149	R8	N.S.	N/A	Y	Y
Ten-a	2.51407e-151	1.6707	0.619	0.197	2.05224e-147	R8	3	N/A	Y	Y
salr	5.03299e-141	0.531744	0.36	0.058	4.10843e-137	R8	2	N/A	Y	Y
CG31997	1.94746e-139	1.30275	0.791	0.332	1.58971e-135	R8	3	N/A	N	Y
CG40498	1.77681e-137	0.736753	0.544	0.144	1.45041e-133	R8	3	N/A	N	Y
Fas2	3.32131e-137	0.942559	0.53	0.142	2.71119e-133	R8	3	N/A	Y	Y
Stacl	8.00956e-136	0.647058	0.363	0.061	6.53821e-132	R8	2	N/A	Y	Y
elB	1.14659e-132	0.607227	0.362	0.064	9.35959e-129	R8	3	N/A	Y	Y
Syn1	7.02303e-113	0.736802	0.438	0.114	5.7329e-109	R8	N.S.	N/A	Y	Y
Argk	2.90536e-112	0.838051	1	0.987	2.37165e-108	R8	N.S.	N/A	Y	Y
Syn2	5.28724e-111	0.377273	0.283	0.045	4.31597e-107	R8	2	N/A	Y	N
CG34134	1.67892e-106	0.916935	1	0.925	1.3705e-102	R8	N.S.	N/A	Y	Y
CG9813	3.80796e-102	0.810699	0.946	0.72	3.10844e-98	R8	N.S.	N/A	N	Y
CG16959	2.74699e-99	0.541888	0.428	0.107	2.24237e-95	R8	2	N/A	N	Y
GstS1	1.72532e-97	0.51201	0.576	0.204	1.40838e-93	R8	N.S.	N/A	Y	N
fzr	1.54489e-93	0.410495	0.304	0.062	1.26109e-89	R8	N.S.	N/A	Y	N
Ca-alpha1T	3.01889e-88	0.370501	0.273	0.052	2.46432e-84	R8	2	N/A	Y	N
7B2	3.72388e-83	0.705217	0.96	0.815	3.0398e-79	R8	N.S.	N/A	Y	Y
futsch	6.65099e-78	0.736116	0.908	0.675	5.4292e-74	R8	N.S.	N/A	Y	Y
CG4629	1.36859e-75	0.390178	0.346	0.094	1.11718e-71	R8	3	N/A	Y	Y
nrv3	1.24943e-73	0.542434	1	0.93	1.01991e-69	R8	N.S.	N/A	Y	Y
salm	3.74491e-71	0.359248	0.275	0.063	3.05697e-67	R8	2	N/A	Y	Y
CG43324	1.65554e-68	0.668704	0.687	0.372	1.35142e-64	R8	3	N/A	Y	Y
Lis-1	1.99257e-66	0.585966	0.579	0.277	1.62654e-62	R8	N.S.	N/A	Y	Y
Jupiter	6.67821e-65	0.656449	0.73	0.443	5.45142e-61	R8	N.S.	N/A	Y	Y
CG18815	3.43226e-63	0.563837	0.998	0.936	2.80175e-59	R8	N.S.	N/A	Y	Y
Rbp9	3.31432e-60	0.597586	0.911	0.7	2.70548e-56	R8	N.S.	N/A	Y	Y
aqz	2.06236e-58	0.488308	1	0.997	1.6835e-54	R8	N.S.	N/A	Y	Y
nrv1	2.39001e-58	0.561215	0.623	0.284	1.95097e-54	R8	3	N/A	Y	N
Buffy	4.03877e-53	0.41689	0.426	0.163	3.29685e-49	R8	3	N/A	Y	N
NaPi-III	1.85823e-52	0.420262	0.437	0.18	1.51688e-48	R8	3	N/A	Y	Y
Chd64	1.08809e-51	0.511034	0.983	0.906	8.88206e-48	R8	N.S.	N/A	Y	Y
S6KL	2.56602e-50	0.342903	0.29	0.092	2.09465e-46	R8	N.S.	N/A	Y	N
shakB	1.06802e-49	0.36173	0.287	0.092	8.71827e-46	R8	3	N/A	N	Y
alc	2.74989e-48	0.510226	0.877	0.699	2.24473e-44	R8	N.S.	N/A	Y	N
sky	4.70365e-48	0.876661	0.543	0.312	3.83959e-44	R8	N.S.	N/A	Y	Y
CG17739	5.02269e-48	0.481523	0.951	0.842	4.10002e-44	R8	N.S.	N/A	Y	N
PMCA	4.88468e-43	0.591535	0.722	0.502	3.98737e-39	R8	N.S.	N/A	Y	Y
t	6.87152e-43	0.468626	0.997	0.916	5.60922e-39	R8	N.S.	N/A	N	N
RpL4	2.43368e-41	0.388719	0.991	0.974	1.98661e-37	R8	N.S.	N/A	Y	N
Rim	1.43347e-40	0.453949	0.383	0.168	1.17014e-36	R8	3	N/A	Y	Y
EndoB	3.25085e-40	0.426768	0.437	0.212	2.65367e-36	R8	N.S.	N/A	Y	N
Ip259	2.54209e-39	0.446227	0.885	0.756	2.07511e-35	R8	N.S.	N/A	Y	Y
Bacc	8.55727e-39	0.442513	0.988	0.968	6.9853e-35	R8	N.S.	N/A	N	Y
snu	1.0878e-38	0.509019	0.51	0.274	8.87972e-35	R8	N.S.	N/A	Y	Y
Snap25	2.59689e-38	0.527597	0.532	0.306	2.11984e-34	R8	3	N/A	Y	Y
CAH1	9.47322e-37	0.464097	0.951	0.861	7.73299e-33	R8	N.S.	N/A	Y	Y
Arr2	1.73636e-36	0.345883	1	0.941	1.41739e-32	R8	N.S.	N/A	Y	Y
scrt	4.00462e-36	0.378194	0.35	0.155	3.26897e-32	R8	3	N/A	Y	Y
lovit	4.19116e-36	0.445804	0.776	0.573	3.42125e-32	R8	N.S.	N/A	Y	Y
porin	6.78694e-36	0.356254	0.997	0.95	5.54018e-32	R8	N.S.	N/A	Y	Y
l(3)80Fg	1.21203e-35	0.456902	0.689	0.47	9.8938e-32	R8	N.S.	N/A	Y	Y
CG32425	1.69333e-35	0.422441	0.478	0.256	1.38227e-31	R8	3	N/A	Y	Y
RpL24-like	9.82818e-35	0.382187	0.963	0.886	8.02274e-31	R8	N.S.	N/A	Y	Y
mt:ATPase6	5.53183e-34	0.402437	1	0.993	4.51563e-30	R8	N.S.	N/A	Y	Y
Syn	1.58827e-33	0.282577	0.285	0.113	1.29651e-29	R8	3	N/A	Y	N
crq	3.10726e-33	0.445713	0.595	0.379	2.53646e-29	R8	N.S.	N/A	Y	Y
stai	7.65266e-33	0.427453	0.677	0.457	6.24687e-29	R8	N.S.	N/A	Y	Y
CG31705	7.90918e-33	0.325658	0.322	0.135	6.45627e-29	R8	3	N/A	Y	N
Pal2	3.76636e-32	0.435316	0.572	0.356	3.07448e-28	R8	N.S.	N/A	Y	N
Fie	7.85353e-32	0.379919	0.97	0.843	6.41083e-28	R8	N.S.	N/A	N	Y
Nhe3	2.82743e-31	0.378864	0.471	0.261	2.30803e-27	R8	N.S.	N/A	Y	N
hwt	4.28166e-31	0.286948	0.277	0.112	3.49512e-27	R8	3	N/A	Y	Y
CarT	5.0772e-31	0.463448	0.492	0.293	4.14452e-27	R8	N.S.	N/A	Y	N
CG31145	2.29289e-30	0.409123	0.497	0.277	1.87169e-26	R8	N.S.	N/A	Y	N
Appl	3.3141e-29	0.474227	0.525	0.32	2.7053e-25	R8	N.S.	N/A	Y	Y
Unr	3.5028e-29	0.398007	0.889	0.761	2.85934e-25	R8	N.S.	N/A	Y	Y
betaTub56D	3.51297e-29	0.445199	0.574	0.364	2.86764e-25	R8	N.S.	N/A	Y	N
CG13928	1.57231e-28	0.369671	0.595	0.38	1.28348e-24	R8	N.S.	N/A	N	N
Atet	1.8968e-28	0.44556	0.456	0.267	1.54835e-24	R8	N.S.	N/A	Y	Y
dysc	2.37273e-28	0.566468	0.605	0.429	1.93686e-24	R8	N.S.	N/A	Y	Y
Atpalpha	2.38196e-28	0.485938	0.97	0.938	1.9444e-24	R8	N.S.	N/A	Y	N
Syx1A	2.9289e-28	0.429165	0.562	0.35	2.39086e-24	R8	N.S.	N/A	Y	Y
nSyb	3.92696e-28	0.363485	0.951	0.872	3.20557e-24	R8	N.S.	N/A	Y	N
VhaM9.7-a	3.77026e-27	0.326968	0.991	0.9	3.07766e-23	R8	N.S.	N/A	Y	Y
Ndae1	9.13128e-27	0.347693	0.454	0.263	7.45386e-23	R8	N.S.	N/A	Y	Y
Scgbeta	3.54631e-26	0.355358	0.576	0.373	2.89485e-22	R8	N.S.	N/A	Y	Y
Cnx99A	8.83205e-26	0.372206	0.642	0.435	7.2096e-22	R8	N.S.	N/A	Y	N
CG3655	8.99454e-26	0.406305	0.553	0.352	7.34224e-22	R8	N.S.	N/A	N	Y
CG17716	9.83544e-26	0.274833	0.296	0.136	8.02867e-22	R8	3	N/A	Y	Y
CG3955	1.97818e-25	0.321663	0.557	0.35	1.61479e-21	R8	3	N/A	Y	N
Arr1	2.25367e-25	0.379057	1	0.933	1.83967e-21	R8	N.S.	N/A	Y	N
mbl	2.35975e-25	0.315442	0.981	0.904	1.92626e-21	R8	N.S.	N/A	Y	Y
dlg1	3.67014e-25	0.389924	0.576	0.39	2.99593e-21	R8	N.S.	N/A	Y	N
Svil	6.04506e-25	0.391433	0.725	0.533	4.93458e-21	R8	N.S.	N/A	Y	Y
Sidpn	9.52747e-25	0.347411	0.506	0.311	7.77727e-21	R8	N.S.	N/A	Y	N
cpx	1.75505e-24	0.333848	1	0.926	1.43264e-20	R8	N.S.	N/A	Y	Y
SCaMC	9.60821e-24	0.283966	0.39	0.211	7.84318e-20	R8	N.S.	N/A	Y	N
slmo	1.13627e-22	0.263923	0.301	0.149	9.27538e-19	R8	N.S.	N/A	Y	N
PIP82	2.37479e-22	0.306927	0.523	0.33	1.93854e-18	R8	N.S.	N/A	Y	N
Eaat2	2.91391e-22	0.381419	0.605	0.412	2.37862e-18	R8	N.S.	N/A	Y	Y
His3.3B	5.31356e-21	0.319496	0.976	0.951	4.33746e-17	R8	N.S.	N/A	Y	Y
Pka-C1	3.18441e-20	0.340069	0.449	0.281	2.59943e-16	R8	N.S.	N/A	Y	N
NK7.1	3.67819e-20	0.286501	0.351	0.196	3.00251e-16	R8	3	N/A	Y	Y
numb	5.4669e-20	0.30298	0.367	0.213	4.46263e-16	R8	N.S.	N/A	Y	N
Tsp39D	1.03266e-19	0.355126	0.555	0.385	8.42959e-16	R8	N.S.	N/A	Y	Y
Eip75B	1.20826e-19	0.385145	0.485	0.324	9.86301e-16	R8	N.S.	N/A	Y	N
Hipk	4.14734e-19	0.255144	0.28	0.143	3.38547e-15	R8	N.S.	N/A	Y	N
Fim	6.36586e-19	0.337713	0.515	0.349	5.19645e-15	R8	N.S.	N/A	Y	N
CG42392	6.5947e-19	0.269098	0.289	0.152	5.38325e-15	R8	3	N/A	N	Y
Gpdh1	1.08704e-18	0.283267	0.43	0.27	8.87353e-15	R8	N.S.	N/A	Y	N
Nacalpha	1.66658e-18	0.266682	0.969	0.928	1.36043e-14	R8	N.S.	N/A	Y	N
CG12163	1.73938e-18	0.312568	0.475	0.313	1.41986e-14	R8	N.S.	N/A	Y	N
CG11155	5.10777e-18	0.307435	0.624	0.458	4.16948e-14	R8	N.S.	N/A	Y	N
dpr7	5.90911e-18	0.269146	0.863	0.719	4.82361e-14	R8	N.S.	N/A	Y	N
CG31030	3.08294e-17	0.279017	0.877	0.747	2.51661e-13	R8	N.S.	N/A	Y	Y
eIF3m	5.27534e-17	0.267528	0.583	0.416	4.30626e-13	R8	N.S.	N/A	Y	N
Vha36-1	1.0814e-16	0.267027	0.791	0.664	8.82743e-13	R8	N.S.	N/A	Y	N
CG7378	6.59575e-16	0.31281	0.555	0.409	5.38411e-12	R8	N.S.	N/A	Y	N
elm	8.39027e-16	0.267289	0.504	0.351	6.84898e-12	R8	N.S.	N/A	Y	N
mub	2.68149e-15	0.320352	0.581	0.434	2.1889e-11	R8	N.S.	N/A	Y	N
CG6329	2.79429e-15	0.25502	0.993	0.912	2.28098e-11	R8	N.S.	N/A	N	Y
sdt	3.36075e-15	0.286686	0.489	0.341	2.74338e-11	R8	N.S.	N/A	Y	N
CG10077	4.5967e-15	0.445913	0.468	0.337	3.75228e-11	R8	N.S.	N/A	Y	Y
Culd	5.23994e-15	0.286157	0.643	0.498	4.27736e-11	R8	N.S.	N/A	Y	N
eIF4B	3.17995e-14	0.283635	0.692	0.59	2.5958e-10	R8	N.S.	N/A	Y	N
boss	7.43237e-14	0.255824	0.483	0.333	6.06705e-10	R8	3	N/A	Y	N
spict	1.44751e-13	0.269757	0.537	0.39	1.18161e-09	R8	N.S.	N/A	Y	Y
sgg	1.89303e-13	0.285312	0.717	0.61	1.54528e-09	R8	N.S.	N/A	Y	Y
unc-13	2.45215e-13	0.300702	0.397	0.262	2.00169e-09	R8	N.S.	N/A	Y	N
pum	1.2327e-12	0.253706	0.739	0.605	1.00625e-08	R8	N.S.	N/A	Y	N
Msp300	3.26163e-12	0.26766	0.532	0.391	2.66247e-08	R8	N.S.	N/A	Y	Y
CG9150	3.78777e-12	0.275637	0.569	0.433	3.09196e-08	R8	N.S.	N/A	Y	Y
shep	6.66938e-11	0.283533	0.708	0.61	5.44422e-07	R8	N.S.	N/A	Y	N
bun	3.25567e-10	0.250596	0.456	0.342	2.65761e-06	R8	N.S.	N/A	Y	N

### Sheet: A7D_R8
gene	p_val	avg_log2FC	pct.1	pct.2	p_val_adj	cluster	FP Validated	T2A Validated	Human homolog	Common to all 3 time points?
Rh6	0	7.36183	0.871	0.035	0	R8	1	N/A	Y	Y
pinta	0	2.78774	0.806	0.125	0	R8	2	N/A	Y	Y
BBS9	1.67049e-286	0.77531	0.353	0.009	1.28194e-282	R8	1	N/A	Y	N
klg	1.79243e-257	1.41385	0.579	0.068	1.37551e-253	R8	2	N/A	Y	Y
CG2082	4.1892e-220	0.510981	0.325	0.015	3.21479e-216	R8	1	Y	Y	Y
igl	1.18489e-201	1.31682	0.78	0.172	9.09281e-198	R8	2	Y	Y	Y
CG10462	3.13888e-196	1.7128	0.633	0.132	2.40878e-192	R8	N.S.	N/A	Y	Y
Ten-a	3.97282e-164	1.40512	0.675	0.177	3.04874e-160	R8	3	N/A	Y	Y
CG31636	2.18071e-136	0.476268	0.329	0.038	1.67348e-132	R8	2	N/A	Y	Y
Syn1	1.43434e-130	0.704933	0.478	0.099	1.10071e-126	R8	N.S.	N/A	Y	Y
CG34134	1.84347e-119	1.056	1	0.878	1.41468e-115	R8	N.S.	N/A	Y	Y
CG31997	7.7123e-108	1.02016	0.796	0.325	5.91842e-104	R8	3	N/A	N	Y
Eip63F-1	1.47303e-97	0.563841	0.573	0.151	1.1304e-93	R8	2	N	Y	Y
Stacl	5.22185e-97	0.562427	0.369	0.073	4.00725e-93	R8	2	N/A	Y	Y
bru3	4.63256e-96	0.490549	0.369	0.073	3.55503e-92	R8	2	N/A	Y	Y
Tsp29Fb	7.40553e-96	0.491683	0.315	0.053	5.683e-92	R8	2	N/A	Y	Y
Fas2	1.30558e-91	0.7262	0.518	0.156	1.0019e-87	R8	3	N/A	Y	Y
elB	1.9367e-89	0.436744	0.304	0.053	1.48623e-85	R8	3	N/A	Y	Y
7B2	3.84657e-89	0.796292	0.831	0.439	2.95186e-85	R8	3	N/A	Y	Y
dpr9	1.93215e-84	0.364924	0.252	0.037	1.48273e-80	R8	2	N/A	Y	Y
sky	1.16226e-82	0.96221	0.562	0.216	8.91918e-79	R8	N.S.	N/A	Y	Y
GstS1	2.73854e-79	0.485813	0.446	0.125	2.10155e-75	R8	3	N/A	Y	N
nrv3	2.67915e-77	0.67689	1	0.899	2.05598e-73	R8	N.S.	N/A	Y	Y
CG40498	2.97821e-77	0.50782	0.45	0.132	2.28548e-73	R8	3	N/A	N	Y
para	5.66072e-73	0.507529	0.331	0.076	4.34404e-69	R8	2	N/A	Y	Y
salm	1.3966e-70	0.449986	0.341	0.082	1.07175e-66	R8	2	N/A	Y	Y
CG43324	2.45899e-68	0.592205	0.669	0.302	1.88703e-64	R8	3	N/A	Y	Y
Argk	4.19e-68	0.653222	0.984	0.935	3.21541e-64	R8	N.S.	N/A	Y	Y
Jupiter	1.1944e-65	0.630225	0.71	0.347	9.16585e-62	R8	N.S.	N/A	Y	Y
CG18815	3.54305e-61	0.610873	0.956	0.831	2.71894e-57	R8	N.S.	N/A	Y	Y
salr	5.09053e-60	0.360398	0.298	0.073	3.90647e-56	R8	2	N/A	Y	Y
Buffy	8.24564e-55	0.429083	0.48	0.177	6.3277e-51	R8	3	N/A	Y	N
shakB	9.67464e-50	0.269786	0.256	0.064	7.42432e-46	R8	3	N/A	N	Y
Rbp9	4.43967e-48	0.542045	0.869	0.603	3.40701e-44	R8	N.S.	N/A	Y	Y
Rim	3.80094e-45	0.455156	0.419	0.168	2.91684e-41	R8	3	N/A	Y	Y
aqz	1.30392e-43	0.445212	0.994	0.944	1.00062e-39	R8	N.S.	N/A	Y	Y
CG9813	9.29309e-42	0.491654	0.643	0.36	7.13152e-38	R8	N.S.	N/A	N	Y
CG4629	1.20682e-39	0.300789	0.254	0.076	9.26112e-36	R8	N.S.	N/A	Y	Y
futsch	4.73072e-39	0.52034	0.718	0.457	3.63035e-35	R8	N.S.	N/A	Y	Y
CG16959	8.73538e-39	0.276115	0.3	0.097	6.70353e-35	R8	2	N/A	N	Y
Arr2	8.06722e-37	0.384861	1	0.92	6.19078e-33	R8	N.S.	N/A	Y	Y
nrv1	1.14397e-36	0.384958	0.486	0.224	8.77881e-33	R8	3	N/A	Y	N
alc	3.08855e-36	0.45962	0.683	0.434	2.37015e-32	R8	N.S.	N/A	Y	N
hwt	9.79395e-36	0.294337	0.292	0.102	7.51587e-32	R8	3	N/A	Y	Y
dysc	4.84834e-35	0.528881	0.619	0.364	3.72062e-31	R8	N.S.	N/A	Y	Y
CG17716	7.28624e-34	0.324293	0.288	0.105	5.59146e-30	R8	3	N/A	Y	Y
CG42392	1.33046e-33	0.302085	0.29	0.107	1.021e-29	R8	3	N/A	N	Y
mbl	8.21372e-33	0.439673	0.99	0.869	6.30321e-29	R8	N.S.	N/A	Y	Y
Atet	4.14499e-32	0.407024	0.438	0.217	3.18087e-28	R8	N.S.	N/A	Y	Y
Chd64	1.07903e-29	0.436151	0.812	0.65	8.2805e-26	R8	N.S.	N/A	Y	Y
RpL4	1.96249e-29	0.364802	0.958	0.915	1.50602e-25	R8	N.S.	N/A	Y	N
CG32425	4.72597e-29	0.326266	0.341	0.151	3.62671e-25	R8	3	N/A	Y	Y
porin	5.37212e-29	0.386734	0.929	0.82	4.12256e-25	R8	N.S.	N/A	Y	Y
NK7.1	1.31756e-28	0.315336	0.367	0.168	1.0111e-24	R8	3	N/A	Y	Y
Sidpn	2.50261e-28	0.351837	0.409	0.2	1.9205e-24	R8	3	N/A	Y	N
snu	4.0118e-27	0.371382	0.442	0.234	3.07866e-23	R8	3	N/A	Y	Y
RpS18	5.09963e-27	0.278332	1	0.997	3.91346e-23	R8	N.S.	N/A	Y	N
scrt	5.29209e-27	0.278065	0.312	0.133	4.06115e-23	R8	3	N/A	Y	Y
CG3655	1.33619e-26	0.400791	0.476	0.267	1.02539e-22	R8	N.S.	N/A	N	Y
NaPi-III	3.87777e-26	0.267064	0.308	0.133	2.9758e-22	R8	3	N/A	Y	Y
Ndae1	5.62618e-26	0.271324	0.319	0.141	4.31753e-22	R8	N.S.	N/A	Y	Y
VhaM9.7-a	3.27662e-25	0.352256	0.883	0.697	2.51448e-21	R8	N.S.	N/A	Y	Y
Syx1A	7.5567e-25	0.38232	0.478	0.276	5.79901e-21	R8	N.S.	N/A	Y	Y
Snap25	7.92457e-25	0.34335	0.417	0.221	6.08132e-21	R8	N.S.	N/A	Y	Y
Unr	1.01741e-24	0.403914	0.692	0.48	7.80758e-21	R8	N.S.	N/A	Y	Y
RpL21	1.38843e-24	0.294816	0.998	0.991	1.06548e-20	R8	N.S.	N/A	Y	N
Lis-1	3.84989e-24	0.27054	0.296	0.131	2.95441e-20	R8	N.S.	N/A	Y	Y
Scgbeta	8.58758e-24	0.284152	0.433	0.23	6.59011e-20	R8	3	N/A	Y	Y
Pdp1	1.6601e-22	0.377131	0.577	0.382	1.27396e-18	R8	N.S.	N/A	Y	N
PMCA	1.97414e-22	0.363218	0.48	0.293	1.51495e-18	R8	N.S.	N/A	Y	Y
Fie	2.72682e-22	0.420291	0.867	0.683	2.09257e-18	R8	N.S.	N/A	N	Y
crq	4.58319e-22	0.298302	0.427	0.235	3.51714e-18	R8	N.S.	N/A	Y	Y
Svil	2.27671e-21	0.353258	0.542	0.347	1.74715e-17	R8	N.S.	N/A	Y	Y
Bacc	3.37746e-21	0.341712	0.938	0.855	2.59186e-17	R8	N.S.	N/A	N	Y
CAH1	5.83685e-21	0.353273	0.671	0.485	4.4792e-17	R8	N.S.	N/A	Y	Y
rdgA	1.19135e-20	0.289551	0.923	0.796	9.14241e-17	R8	N.S.	N/A	Y	N
mt:ATPase6	1.47009e-20	0.317594	1	0.967	1.12815e-16	R8	N.S.	N/A	Y	Y
pAbp	2.21977e-20	0.3055	0.907	0.787	1.70346e-16	R8	N.S.	N/A	Y	N
lovit	2.54102e-20	0.352775	0.518	0.329	1.94998e-16	R8	N.S.	N/A	Y	Y
Eip75B	1.00817e-19	0.343642	0.397	0.228	7.73673e-16	R8	N.S.	N/A	Y	N
CG31030	6.96747e-19	0.30888	0.635	0.444	5.34684e-15	R8	N.S.	N/A	Y	Y
CG13305	3.37598e-18	0.259158	0.278	0.136	2.59072e-14	R8	3	N/A	N	N
RpL24-like	4.60642e-18	0.2923	0.843	0.694	3.53497e-14	R8	N.S.	N/A	Y	Y
Eaat2	7.42511e-18	0.299928	0.563	0.372	5.69803e-14	R8	N.S.	N/A	Y	Y
spict	1.25451e-17	0.252264	0.365	0.204	9.62711e-14	R8	N.S.	N/A	Y	Y
CG17816	1.61031e-17	0.269348	0.367	0.203	1.23575e-13	R8	3	N/A	Y	N
l(3)80Fg	2.64318e-16	0.292603	0.472	0.306	2.02837e-12	R8	N.S.	N/A	Y	Y
Tsp39D	5.71934e-16	0.282817	0.409	0.25	4.38902e-12	R8	N.S.	N/A	Y	Y
Ip259	6.56292e-16	0.298684	0.629	0.464	5.03639e-12	R8	N.S.	N/A	Y	Y
qvr	8.30834e-16	0.344777	0.607	0.444	6.37582e-12	R8	N.S.	N/A	N	N
cindr	9.53501e-16	0.360529	0.452	0.297	7.31717e-12	R8	N.S.	N/A	Y	N
CG10077	1.15089e-15	0.347009	0.442	0.284	8.83193e-12	R8	N.S.	N/A	Y	Y
cdi	4.02668e-15	0.263938	0.778	0.618	3.09007e-11	R8	N.S.	N/A	Y	N
Msp300	1.20747e-14	0.355403	0.49	0.328	9.26611e-11	R8	N.S.	N/A	Y	Y
Appl	1.3511e-14	0.277091	0.425	0.269	1.03683e-10	R8	N.S.	N/A	Y	Y
stai	1.42346e-14	0.266493	0.524	0.359	1.09236e-10	R8	N.S.	N/A	Y	Y
RpL29	2.52715e-14	0.286419	0.917	0.858	1.93934e-10	R8	N.S.	N/A	Y	N
OtopLa	6.57778e-14	0.277256	0.623	0.46	5.04779e-10	R8	N.S.	N/A	Y	N
CG6329	1.30635e-13	0.279226	0.778	0.621	1.0025e-09	R8	N.S.	N/A	N	Y
His3.3B	1.59968e-13	0.291297	0.7	0.562	1.2276e-09	R8	N.S.	N/A	Y	Y
sgg	4.29061e-13	0.29304	0.56	0.416	3.29261e-09	R8	N.S.	N/A	Y	Y
cpx	6.63669e-13	0.252394	0.998	0.896	5.093e-09	R8	N.S.	N/A	Y	Y
shep	5.5334e-11	0.26462	0.554	0.412	4.24633e-07	R8	N.S.	N/A	Y	N
CG9150	2.78452e-10	0.250463	0.391	0.269	2.13684e-06	R8	N.S.	N/A	Y	Y

### Sheet: FPclasses
FeaturePlot Validation (FP Validation) Criteria
FeaturePlot for each gene was generated and screened and split into 3 classes:
1: Highly specific and strongly expressed in the R8 cell cluster. It has 0 or very low expression in all other cell types. Primary pigment cells were grouped with secondary and tertiary pigment cell cluster. Cone cell clusters were not taken into account. This is because of their low cell numbers
2: Strongly expressed in the R8 cluster. Strong expression is allowed in one other cell type cluster. Expression is also very low in all other cell types. Primary pigment cells were grouped with secondary and tertiary pigment cell cluster. Cone cell clusters were not taken into account. This is because of their low cell numbers
3: Expression in R8. Expression in two other cell clusters are allowed but expression must not be ubiquitously expressed in all cell type clusters. Primary pigment cells were grouped with secondary and tertiary pigment cell cluster. Cone cell clusters were not taken into account. This is because of their low cell numbers
N.S. (Not Specific): Genes do not fit any of the above 3 classes
