## Supplemental Table 2 for "Single Cell RNA Sequencing of the Adult *Drosophila* Eye Reveals Distinct Clusters and Novel Marker Genes for All Major Cell Types"

### Sheet: A1D_R7
gene	p_val	avg_log2FC	pct.1	pct.2	p_val_adj	cluster	FP Validated	T2A Validated	Human homolog	Common to all 3 time points?
Rh3	0	6.25438	0.737	0.361	0	R7	N.S.	N/A	Y	Y
CG10407	0	2.99593	0.383	0.022	0	R7	2	N/A	N	N
Yp3	0	2.75101	0.829	0.063	0	R7	3	N/A	Y	Y
igl	0	2.19009	0.809	0.134	0	R7	3	Y	Y	Y
Eip63F-1	0	1.70907	0.66	0.067	0	R7	2	N	Y	Y
Ten-a	0	1.40288	0.641	0.182	0	R7	3	N/A	Y	Y
CG16959	0	1.35444	0.589	0.051	0	R7	2	N/A	N	Y
pros	0	1.3142	0.54	0.013	0	R7	1	Y	Y	Y
Rbp9	0	1.24936	0.99	0.829	0	R7	N.S.	N/A	Y	Y
para	0	0.947056	0.43	0.065	0	R7	2	N/A	Y	Y
CG43324	0	0.936978	0.768	0.329	0	R7	N.S.	N/A	Y	Y
CG18815	0	0.907564	0.997	0.9	0	R7	N.S.	N/A	Y	Y
7B2	0	0.906268	0.96	0.74	0	R7	N.S.	N/A	Y	Y
Cep135	0	0.872098	0.447	0.033	0	R7	2	N/A	Y	Y
Stacl	0	0.854508	0.376	0.048	0	R7	2	N/A	Y	Y
VhaM9.7-a	0	0.851093	0.992	0.825	0	R7	N.S.	N/A	Y	Y
CG9427	0	0.833048	0.987	0.82	0	R7	N.S.	N/A	Y	Y
Pis	0	0.824466	0.999	0.92	0	R7	N.S.	N/A	Y	Y
Ca-alpha1T	0	0.766814	0.393	0.045	0	R7	2	N/A	Y	Y
salm	0	0.704325	0.384	0.035	0	R7	2	N/A	Y	Y
salr	0	0.697213	0.411	0.044	0	R7	2	N/A	Y	Y
bru3	0	0.657436	0.397	0.052	0	R7	2	N/A	Y	Y
mspo	0	0.631474	0.379	0.035	0	R7	3	N	Y	Y
CG13707	0	0.614313	0.319	0.029	0	R7	1	N/A	N	Y
Lgr1	0	0.420497	0.266	0.013	0	R7	2	N/A	Y	N
Rh4	2.28801e-306	5.99269	0.486	0.157	2.03725e-302	R7	2	N/A	Y	Y
pinta	4.23121e-298	0.750317	0.444	0.09	3.76747e-294	R7	2	N/A	Y	Y
CG9813	2.65794e-294	0.785454	0.949	0.722	2.36663e-290	R7	N.S.	N/A	N	Y
Fie	3.88952e-275	0.672992	0.989	0.815	3.46323e-271	R7	N.S.	N/A	N	N
CG6329	2.35165e-273	0.769575	1	0.889	2.09391e-269	R7	N.S.	N/A	N	Y
sbm	1.1354e-272	0.63883	0.626	0.227	1.01096e-268	R7	N.S.	N/A	Y	N
Jupiter	1.91661e-266	0.743031	0.689	0.29	1.70655e-262	R7	N.S.	N/A	Y	Y
jus	8.40872e-262	0.466463	0.343	0.065	7.48713e-258	R7	N.S.	N/A	N	N
Syn2	7.88274e-261	0.415983	0.3	0.047	7.01879e-257	R7	2	N/A	Y	N
TMS1	2.52729e-259	0.664681	0.941	0.734	2.2503e-255	R7	N.S.	N/A	Y	Y
Pal2	3.6469e-253	0.618455	0.708	0.299	3.2472e-249	R7	N.S.	N/A	Y	Y
CG31636	2.65697e-250	0.411083	0.317	0.056	2.36576e-246	R7	2	N/A	Y	N
nrv3	5.87997e-247	0.774241	1	0.91	5.23552e-243	R7	N.S.	N/A	Y	Y
comm	1.58891e-246	0.365763	0.252	0.033	1.41477e-242	R7	2	N/A	N	N
Argk	1.47113e-244	0.854097	0.998	0.978	1.30989e-240	R7	N.S.	N/A	Y	Y
klg	2.13532e-241	0.758838	0.333	0.064	1.90129e-237	R7	2	N/A	Y	Y
CG34134	1.34263e-240	0.713084	1	0.891	1.19548e-236	R7	N.S.	N/A	Y	Y
NaPi-III	3.34068e-239	0.578021	0.568	0.202	2.97454e-235	R7	3	N/A	Y	Y
kek6	6.13302e-239	0.422039	0.328	0.066	5.46084e-235	R7	3	N/A	Y	N
Eaat2	7.63673e-233	0.710545	0.869	0.59	6.79974e-229	R7	N.S.	N/A	Y	Y
hwt	2.2929e-231	0.566074	0.502	0.163	2.0416e-227	R7	3	N/A	Y	Y
rdgA	3.0116e-229	0.663272	1	0.896	2.68153e-225	R7	N.S.	N/A	Y	Y
Nhe3	5.15434e-226	0.604334	0.667	0.282	4.58942e-222	R7	N.S.	N/A	Y	N
CG40498	5.32301e-225	0.523477	0.487	0.153	4.73961e-221	R7	3	N/A	N	Y
CG31030	2.74565e-220	0.556774	0.945	0.735	2.44472e-216	R7	N.S.	N/A	Y	Y
Teh2	3.864e-216	0.58361	0.553	0.207	3.44051e-212	R7	3	N/A	N	N
Ank2	2.39445e-214	0.631674	0.992	0.86	2.13202e-210	R7	N.S.	N/A	Y	N
ninaA	8.44696e-212	0.663147	0.999	0.879	7.52117e-208	R7	N.S.	N/A	Y	N
futsch	4.47972e-211	0.579484	0.968	0.787	3.98875e-207	R7	N.S.	N/A	Y	Y
CarT	2.98934e-210	0.574179	0.66	0.288	2.66171e-206	R7	N.S.	N/A	Y	N
trpl	3.27744e-209	0.71835	0.994	0.885	2.91823e-205	R7	N.S.	N/A	Y	N
CG44195	1.8884e-203	0.645299	0.981	0.827	1.68143e-199	R7	N.S.	N/A	N	Y
sfl	4.29262e-203	0.588812	0.466	0.158	3.82215e-199	R7	N.S.	N/A	Y	N
S6KL	2.81674e-202	0.446016	0.374	0.101	2.50802e-198	R7	N.S.	N/A	Y	N
Scgbeta	3.28849e-200	0.504116	0.583	0.235	2.92807e-196	R7	3	N/A	Y	Y
CG31145	5.31738e-200	0.559017	0.64	0.274	4.7346e-196	R7	N.S.	N/A	Y	N
SCaMC	1.49875e-195	0.551357	0.646	0.29	1.33449e-191	R7	N.S.	N/A	Y	Y
inaC	5.38419e-194	0.548411	0.999	0.869	4.79408e-190	R7	N.S.	N/A	Y	N
cpx	7.1094e-189	0.640698	1	0.91	6.33021e-185	R7	N.S.	N/A	Y	N
Lis-1	7.37333e-189	0.541387	0.632	0.282	6.56521e-185	R7	N.S.	N/A	Y	N
Arr2	8.19708e-189	0.730735	1	0.932	7.29868e-185	R7	N.S.	N/A	Y	Y
isoQC	1.42078e-188	0.488513	0.335	0.087	1.26507e-184	R7	N.S.	N/A	Y	Y
Dnz1	3.72393e-188	0.521775	0.674	0.316	3.31578e-184	R7	N.S.	N/A	Y	N
awd	5.97705e-184	0.545614	1	0.95	5.32196e-180	R7	N.S.	N/A	Y	Y
CG18549	3.98597e-183	0.388114	0.355	0.099	3.54911e-179	R7	3	N/A	Y	N
Tsp39D	3.60705e-179	0.499477	0.651	0.299	3.21171e-175	R7	N.S.	N/A	Y	N
CG5027	2.21227e-178	0.520197	0.747	0.404	1.96981e-174	R7	N.S.	N/A	Y	N
chp	4.95773e-173	0.604303	0.988	0.864	4.41436e-169	R7	N.S.	N/A	Y	N
Syx1A	6.90899e-173	0.66462	0.772	0.517	6.15177e-169	R7	N.S.	N/A	Y	Y
CG4660	3.96871e-172	0.520237	0.852	0.603	3.53374e-168	R7	N.S.	N/A	Y	N
Arr1	1.63161e-171	0.593391	1	0.913	1.45278e-167	R7	N.S.	N/A	Y	N
Snap25	3.59374e-171	0.572909	0.821	0.549	3.19987e-167	R7	N.S.	N/A	Y	Y
trp	1.30019e-165	0.596029	0.998	0.886	1.15769e-161	R7	N.S.	N/A	Y	N
crq	3.45106e-164	0.543779	0.782	0.497	3.07282e-160	R7	N.S.	N/A	Y	Y
Cam	2.90831e-162	0.6257	1	0.984	2.58956e-158	R7	N.S.	N/A	Y	N
Ndae1	7.21107e-162	0.475377	0.61	0.282	6.42074e-158	R7	N.S.	N/A	Y	N
l(3)80Fg	1.01891e-161	0.486771	0.945	0.776	9.07241e-158	R7	N.S.	N/A	Y	N
Npc2a	3.70088e-161	0.418541	1	0.993	3.29526e-157	R7	N.S.	N/A	Y	Y
Ggamma1	1.09913e-160	0.439829	0.998	0.97	9.78668e-157	R7	N.S.	N/A	Y	N
Cds	1.44649e-160	0.500865	0.989	0.848	1.28795e-156	R7	N.S.	N/A	Y	N
t	1.25278e-159	0.47032	0.968	0.8	1.11548e-155	R7	N.S.	N/A	N	N
Cnx99A	1.91143e-158	0.54392	0.806	0.563	1.70194e-154	R7	N.S.	N/A	Y	N
spidey	7.76554e-158	0.428984	0.518	0.217	6.91444e-154	R7	3	N/A	Y	Y
CG11155	1.039e-157	0.47432	0.945	0.766	9.25128e-154	R7	N.S.	N/A	Y	N
Culd	1.17522e-157	0.456183	0.933	0.713	1.04642e-153	R7	N.S.	N/A	Y	N
PMCA	3.28513e-157	0.500084	0.943	0.815	2.92508e-153	R7	N.S.	N/A	Y	Y
CanB	3.6777e-154	0.4792	0.826	0.546	3.27462e-150	R7	N.S.	N/A	Y	Y
norpA	2.0468e-153	0.565384	1	0.909	1.82247e-149	R7	N.S.	N/A	Y	N
CG42392	8.61228e-153	0.468816	0.581	0.265	7.66837e-149	R7	3	N/A	N	N
Atpalpha	1.23449e-151	0.513212	1	0.979	1.09919e-147	R7	N.S.	N/A	Y	N
mbl	3.07343e-151	0.487774	0.995	0.893	2.73658e-147	R7	N.S.	N/A	Y	Y
CG17739	3.29966e-151	0.467463	0.98	0.924	2.93802e-147	R7	N.S.	N/A	Y	Y
Ekar	2.13573e-149	0.460871	0.68	0.347	1.90165e-145	R7	N.S.	N/A	Y	N
Appl	1.50726e-148	0.514131	0.797	0.514	1.34206e-144	R7	N.S.	N/A	Y	N
Cow	6.75156e-148	0.479257	0.925	0.731	6.01159e-144	R7	N.S.	N/A	Y	N
Tsp42Ej	7.52021e-146	0.604708	1	0.902	6.696e-142	R7	N.S.	N/A	Y	N
Rim	6.58799e-145	0.488829	0.476	0.198	5.86594e-141	R7	3	N/A	Y	Y
Dak1	1.99633e-144	0.420935	0.988	0.904	1.77753e-140	R7	N.S.	N/A	Y	Y
CG32425	8.18324e-144	0.433897	0.539	0.242	7.28636e-140	R7	3	N/A	Y	Y
CG3955	3.47205e-141	0.405918	0.597	0.284	3.09151e-137	R7	3	N/A	Y	Y
OtopLa	8.49779e-140	0.436454	0.991	0.884	7.56644e-136	R7	N.S.	N/A	Y	N
Syt4	9.6416e-140	0.396018	0.501	0.214	8.58488e-136	R7	3	N/A	Y	N
ninaC	1.35299e-139	0.493603	1	0.901	1.2047e-135	R7	N.S.	N/A	Y	N
Gdh	2.1037e-139	0.473765	0.999	0.883	1.87313e-135	R7	N.S.	N/A	Y	N
nAChRalpha4	1.11343e-138	0.312694	0.281	0.077	9.914e-135	R7	3	N/A	Y	N
CG14742	5.39268e-137	0.425906	0.937	0.742	4.80164e-133	R7	N.S.	N/A	N	Y
CG7484	2.59085e-135	0.462211	0.779	0.511	2.30689e-131	R7	N.S.	N/A	Y	N
EndoB	4.27119e-134	0.443809	0.52	0.239	3.80306e-130	R7	N.S.	N/A	Y	N
Fas2	4.40189e-134	0.487062	0.412	0.156	3.91944e-130	R7	3	N/A	Y	Y
lovit	4.99529e-134	0.501015	0.836	0.638	4.44781e-130	R7	N.S.	N/A	Y	N
CG5946	2.28181e-132	0.408228	0.486	0.214	2.03172e-128	R7	N.S.	N/A	Y	N
SPoCk	3.25922e-132	0.446222	0.629	0.316	2.90201e-128	R7	N.S.	N/A	Y	N
ninaG	5.25098e-131	0.355718	0.487	0.209	4.67548e-127	R7	3	N/A	Y	N
RhoGDI	7.33878e-129	0.38248	0.999	0.992	6.53445e-125	R7	N.S.	N/A	Y	Y
CG13928	3.11187e-128	0.426256	0.818	0.565	2.77081e-124	R7	N.S.	N/A	N	N
Sh	5.18616e-128	0.322219	0.971	0.832	4.61775e-124	R7	N.S.	N/A	Y	N
mt:ATPase6	1.67171e-127	0.428196	0.999	0.997	1.48849e-123	R7	N.S.	N/A	Y	N
CG8300	2.02601e-127	0.355011	0.37	0.137	1.80396e-123	R7	N.S.	N/A	Y	Y
NK7.1	3.89754e-127	0.3669	0.42	0.168	3.47037e-123	R7	3	N/A	Y	Y
Ipp	5.67159e-127	0.357263	0.999	0.968	5.04999e-123	R7	N.S.	N/A	Y	N
SP2353	1.79898e-126	0.307642	0.314	0.101	1.60181e-122	R7	3	N/A	Y	N
inaD	2.53958e-126	0.458231	0.999	0.885	2.26124e-122	R7	N.S.	N/A	Y	N
CG3625	4.52785e-126	0.421654	0.686	0.386	4.0316e-122	R7	N.S.	N/A	Y	N
Schip1	5.71374e-126	0.393991	0.579	0.285	5.08751e-122	R7	N.S.	N/A	Y	N
CG9328	2.20028e-124	0.376068	0.636	0.323	1.95913e-120	R7	N.S.	N/A	Y	N
CAH1	9.52476e-123	0.39509	0.998	0.918	8.48085e-119	R7	N.S.	N/A	Y	N
alphaTub84D	1.27171e-121	0.411934	0.74	0.455	1.13233e-117	R7	N.S.	N/A	Y	N
eys	1.48648e-121	0.442028	0.977	0.849	1.32356e-117	R7	N.S.	N/A	Y	N
alpha-Man-IIb	1.11363e-120	0.383463	0.583	0.278	9.91573e-117	R7	3	N/A	Y	N
dpr7	1.22979e-118	0.408807	0.794	0.533	1.095e-114	R7	N.S.	N/A	Y	N
Fim	2.47135e-118	0.371526	0.5	0.232	2.20049e-114	R7	N.S.	N/A	Y	N
nSyb	7.60892e-118	0.396614	0.993	0.865	6.77498e-114	R7	N.S.	N/A	Y	N
shi	2.23158e-117	0.410593	0.862	0.695	1.987e-113	R7	N.S.	N/A	Y	N
Syn	5.44482e-117	0.309734	0.36	0.133	4.84807e-113	R7	3	N/A	Y	N
rdgB	2.04975e-116	0.41195	0.903	0.739	1.8251e-112	R7	N.S.	N/A	Y	N
sky	2.14872e-116	0.53521	0.697	0.452	1.91322e-112	R7	N.S.	N/A	Y	Y
unc-104	3.89142e-116	0.341493	0.435	0.185	3.46492e-112	R7	N.S.	N/A	Y	N
CG3655	6.1521e-116	0.431251	0.701	0.429	5.47783e-112	R7	N.S.	N/A	N	Y
ps	3.15268e-115	0.389746	0.994	0.964	2.80715e-111	R7	N.S.	N/A	Y	N
par-6	2.14514e-114	0.377105	0.527	0.258	1.91003e-110	R7	N.S.	N/A	Y	N
CG11537	3.84089e-114	0.294314	0.353	0.132	3.41993e-110	R7	3	N/A	Y	N
spict	4.11727e-114	0.388283	0.505	0.243	3.66602e-110	R7	N.S.	N/A	Y	N
CG42361	3.392e-113	0.324853	0.431	0.186	3.02023e-109	R7	3	N/A	N	N
CG32278	1.32997e-112	0.37073	0.967	0.863	1.1842e-108	R7	N.S.	N/A	Y	Y
CG9917	1.08121e-111	0.404479	0.805	0.581	9.62708e-108	R7	N.S.	N/A	N	N
GlcAT-S	1.34753e-111	0.273323	0.266	0.083	1.19984e-107	R7	N.S.	N/A	Y	N
Vha68-1	2.86419e-111	0.348487	0.589	0.301	2.55028e-107	R7	N.S.	N/A	Y	N
Galphaq	1.28483e-110	0.512146	1	0.913	1.14402e-106	R7	N.S.	N/A	Y	N
Xxylt	1.46585e-110	0.377062	0.645	0.354	1.3052e-106	R7	N.S.	N/A	Y	N
flw	3.45632e-110	0.383925	0.988	0.884	3.07751e-106	R7	N.S.	N/A	Y	N
Gbeta76C	4.88912e-110	0.415927	0.999	0.893	4.35328e-106	R7	N.S.	N/A	Y	N
Syngr	2.91041e-109	0.324888	0.453	0.201	2.59143e-105	R7	3	N/A	Y	N
ERp60	4.55847e-109	0.274158	0.266	0.085	4.05886e-105	R7	N.S.	N/A	Y	N
Srrm234	3.99318e-108	0.40976	0.848	0.662	3.55553e-104	R7	N.S.	N/A	Y	N
CG6565	9.61979e-108	0.343726	0.52	0.254	8.56546e-104	R7	N.S.	N/A	Y	N
p120ctn	1.79e-105	0.337117	0.954	0.822	1.59382e-101	R7	N.S.	N/A	Y	N
Crg-1	1.32679e-104	0.379234	0.838	0.634	1.18137e-100	R7	N.S.	N/A	N	Y
RNASEK	4.84156e-104	0.379128	0.985	0.957	4.31093e-100	R7	N.S.	N/A	Y	Y
GC1	6.46156e-104	0.303768	0.394	0.168	5.75338e-100	R7	N.S.	N/A	Y	N
lap	1.36085e-103	0.339725	0.471	0.222	1.2117e-99	R7	N.S.	N/A	Y	N
osp	2.10709e-103	0.305746	0.307	0.112	1.87615e-99	R7	N.S.	N/A	Y	N
Pli	2.87213e-103	0.35102	0.631	0.341	2.55734e-99	R7	N.S.	N/A	Y	N
CG13784	1.26222e-102	0.333478	0.612	0.323	1.12388e-98	R7	N.S.	N/A	Y	N
rtp	2.53362e-101	0.515188	1	0.916	2.25593e-97	R7	N.S.	N/A	Y	Y
CG8726	3.59565e-101	0.281697	0.326	0.125	3.20156e-97	R7	N.S.	N/A	Y	N
alpha-Catr	3.91004e-101	0.253644	0.293	0.104	3.4815e-97	R7	3	N/A	Y	N
CG10462	4.22504e-101	0.572655	0.516	0.265	3.76197e-97	R7	N.S.	N/A	Y	Y
peb	1.06352e-100	0.336897	0.531	0.262	9.4696e-97	R7	3	N/A	Y	N
Syt7	1.78809e-100	0.329828	0.504	0.247	1.59211e-96	R7	3	N/A	Y	N
CG17816	2.16275e-100	0.41783	0.793	0.608	1.92571e-96	R7	N.S.	N/A	Y	N
gammaSnap1	4.80681e-100	0.341708	0.602	0.327	4.27998e-96	R7	N.S.	N/A	Y	N
Sap47	4.88819e-100	0.354026	0.955	0.849	4.35245e-96	R7	N.S.	N/A	Y	N
Fas1	5.14692e-100	0.363094	0.95	0.826	4.58282e-96	R7	N.S.	N/A	Y	N
COX4	6.33709e-100	0.352651	1	0.992	5.64254e-96	R7	N.S.	N/A	Y	N
CG32017	8.70051e-100	0.293999	0.378	0.159	7.74693e-96	R7	3	N/A	N	N
Tob	1.09769e-99	0.351278	0.524	0.267	9.77383e-96	R7	N.S.	N/A	Y	N
CG14591	1.31728e-99	0.404842	0.955	0.836	1.17291e-95	R7	N.S.	N/A	Y	N
ATPsynB	3.73992e-99	0.340593	0.999	0.979	3.33002e-95	R7	N.S.	N/A	Y	N
tadr	6.34745e-99	0.296612	0.399	0.175	5.65177e-95	R7	3	N/A	Y	N
CG9953	6.43154e-99	0.422846	0.905	0.768	5.72664e-95	R7	N.S.	N/A	Y	N
Cdk5alpha	7.61535e-99	0.326544	0.449	0.213	6.78071e-95	R7	3	N/A	Y	N
gish	9.95518e-99	0.357233	0.925	0.797	8.86409e-95	R7	N.S.	N/A	Y	N
nmo	1.5844e-98	0.319664	0.363	0.151	1.41075e-94	R7	N.S.	N/A	Y	N
Prps	2.4045e-98	0.336901	0.981	0.905	2.14097e-94	R7	N.S.	N/A	Y	N
Abl	5.37892e-98	0.312202	0.295	0.108	4.78939e-94	R7	N.S.	N/A	Y	N
Pph13	1.66588e-97	0.360107	0.849	0.644	1.4833e-93	R7	N.S.	N/A	Y	Y
prom	5.20059e-97	0.329835	0.55	0.285	4.63061e-93	R7	N.S.	N/A	Y	N
CG2246	6.56866e-97	0.34967	0.621	0.343	5.84874e-93	R7	N.S.	N/A	Y	N
Mlf	9.28535e-97	0.376825	0.763	0.544	8.26767e-93	R7	N.S.	N/A	Y	N
CG33181	2.16479e-96	0.294966	0.391	0.17	1.92753e-92	R7	N.S.	N/A	Y	N
gol	5.82942e-96	0.356365	0.766	0.527	5.19052e-92	R7	N.S.	N/A	Y	N
CG15111	7.27153e-96	0.322094	0.537	0.279	6.47457e-92	R7	N.S.	N/A	Y	N
CaMKII	1.4782e-95	0.363673	0.838	0.664	1.31619e-91	R7	N.S.	N/A	Y	N
Fbxl4	2.03358e-95	0.329325	0.615	0.336	1.8107e-91	R7	N.S.	N/A	Y	N
Bsg	2.5194e-95	0.328888	0.947	0.824	2.24328e-91	R7	N.S.	N/A	Y	N
Mppe	9.09435e-95	0.412936	0.973	0.849	8.09761e-91	R7	N.S.	N/A	Y	N
COX5A	1.05755e-94	0.318417	0.999	0.978	9.41643e-91	R7	N.S.	N/A	Y	N
Nrx-1	1.845e-94	0.253741	0.279	0.099	1.64279e-90	R7	3	N/A	Y	N
Actbeta	4.78781e-94	0.290124	0.46	0.216	4.26306e-90	R7	3	N/A	Y	N
yrt	5.70908e-94	0.295418	0.359	0.152	5.08337e-90	R7	N.S.	N/A	Y	Y
CG3961	8.39032e-94	0.339129	0.905	0.742	7.47074e-90	R7	N.S.	N/A	Y	N
scrt	9.06551e-94	0.33201	0.449	0.213	8.07193e-90	R7	3	N/A	Y	N
cype	3.90865e-93	0.336847	1	0.97	3.48026e-89	R7	N.S.	N/A	Y	N
eIF4EHP	6.32006e-93	0.26892	0.286	0.105	5.62739e-89	R7	N.S.	N/A	Y	N
Pka-C1	1.33929e-92	0.379104	0.666	0.416	1.1925e-88	R7	N.S.	N/A	Y	N
5PtaseI	1.02768e-91	0.301737	0.493	0.249	9.15049e-88	R7	N.S.	N/A	Y	N
NfI	1.65703e-91	0.284715	0.389	0.172	1.47542e-87	R7	3	N/A	Y	N
Nmda1	1.83315e-91	0.338968	0.885	0.748	1.63224e-87	R7	N.S.	N/A	Y	N
elm	2.27734e-91	0.317617	0.559	0.3	2.02775e-87	R7	N.S.	N/A	Y	N
qvr	4.0676e-91	0.294029	0.956	0.813	3.62179e-87	R7	N.S.	N/A	N	N
Aplip1	1.95342e-90	0.293292	0.415	0.193	1.73933e-86	R7	3	N/A	Y	N
CG3618	1.6546e-89	0.26476	0.344	0.145	1.47325e-85	R7	3	N/A	Y	N
rut	1.60505e-88	0.251139	0.307	0.12	1.42913e-84	R7	3	N/A	Y	N
CG34401	2.23073e-88	0.299578	0.344	0.147	1.98624e-84	R7	N.S.	N/A	Y	N
Tomosyn	1.33067e-87	0.29409	0.351	0.152	1.18483e-83	R7	N.S.	N/A	Y	N
CG12163	5.32309e-87	0.323784	0.531	0.287	4.73968e-83	R7	N.S.	N/A	Y	N
kek1	6.79981e-87	0.262974	0.347	0.146	6.05455e-83	R7	3	N/A	Y	N
Doa	2.04499e-86	0.385601	0.673	0.429	1.82086e-82	R7	N.S.	N/A	Y	N
SdhD	1.11426e-84	0.311576	0.983	0.917	9.92138e-81	R7	N.S.	N/A	Y	N
inaE	1.37749e-84	0.288175	0.372	0.167	1.22651e-80	R7	N.S.	N/A	Y	N
betaTub97EF	9.23902e-84	0.325124	0.593	0.339	8.22642e-80	R7	N.S.	N/A	Y	N
boss	1.13208e-83	0.332429	0.729	0.486	1.008e-79	R7	N.S.	N/A	Y	N
CG11857	2.87181e-82	0.303948	0.55	0.302	2.55706e-78	R7	N.S.	N/A	Y	N
ctp	6.60909e-82	0.328799	0.995	0.923	5.88474e-78	R7	N.S.	N/A	Y	N
PIP82	7.20344e-82	0.326182	0.719	0.474	6.41395e-78	R7	N.S.	N/A	Y	N
COX6B	1.15103e-81	0.27846	1	0.995	1.02487e-77	R7	N.S.	N/A	Y	N
mei-P26	2.88931e-81	0.297944	0.545	0.298	2.57264e-77	R7	N.S.	N/A	Y	N
Sidpn	3.44789e-81	0.306525	0.526	0.282	3.07001e-77	R7	3	N/A	Y	N
eEF1alpha2	5.03596e-81	0.291094	0.934	0.783	4.48402e-77	R7	N.S.	N/A	Y	N
CG7149	5.70784e-81	0.286417	0.548	0.297	5.08226e-77	R7	3	N/A	Y	N
Vha44	5.72807e-81	0.306067	0.55	0.306	5.10028e-77	R7	N.S.	N/A	Y	N
CG9391	5.80777e-81	0.284192	0.929	0.817	5.17124e-77	R7	N.S.	N/A	Y	N
Ggamma30A	7.06203e-81	0.492154	1	0.922	6.28803e-77	R7	N.S.	N/A	Y	N
EndoA	2.22064e-80	0.279355	0.414	0.2	1.97726e-76	R7	N.S.	N/A	Y	N
porin	3.69564e-80	0.291006	0.998	0.928	3.2906e-76	R7	N.S.	N/A	Y	N
Syn1	7.01978e-80	0.270537	0.299	0.121	6.25041e-76	R7	N.S.	N/A	Y	N
Tab2	1.06689e-79	0.307273	0.592	0.343	9.49957e-76	R7	N.S.	N/A	Y	N
levy	1.17445e-79	0.282844	0.999	0.988	1.04573e-75	R7	N.S.	N/A	Y	N
CG15118	1.3168e-79	0.287632	0.594	0.335	1.17248e-75	R7	N.S.	N/A	Y	N
Hk	2.88357e-79	0.294805	0.933	0.808	2.56753e-75	R7	N.S.	N/A	Y	N
stai	3.84657e-79	0.329421	0.838	0.666	3.42498e-75	R7	N.S.	N/A	Y	N
CG11099	6.10562e-79	0.254159	0.334	0.148	5.43644e-75	R7	3	N/A	Y	N
roh	1.10701e-78	0.278344	0.999	0.977	9.85681e-75	R7	N.S.	N/A	N	N
COX8	1.72548e-78	0.314224	0.995	0.954	1.53637e-74	R7	N.S.	N/A	Y	N
Syt1	1.8072e-78	0.278132	0.803	0.586	1.60913e-74	R7	N.S.	N/A	Y	N
Ttd14	4.38557e-78	0.302038	0.977	0.879	3.90491e-74	R7	N.S.	N/A	N	N
Npc1a	1.29676e-77	0.265239	0.379	0.179	1.15463e-73	R7	N.S.	N/A	Y	N
sif	1.96071e-77	0.266565	0.41	0.199	1.74581e-73	R7	3	N/A	Y	N
14-3-3zeta	2.80533e-77	0.264869	0.999	0.995	2.49787e-73	R7	N.S.	N/A	Y	N
Vps25	1.21056e-76	0.275954	0.435	0.223	1.07788e-72	R7	N.S.	N/A	Y	N
cdi	4.29508e-76	0.293987	0.924	0.826	3.82434e-72	R7	N.S.	N/A	Y	N
CG32485	5.44258e-76	0.288883	0.459	0.244	4.84607e-72	R7	N.S.	N/A	Y	N
ATPsynG	5.79402e-76	0.266796	0.999	0.995	5.15899e-72	R7	N.S.	N/A	Y	N
ND-B17.2	3.14997e-75	0.284348	0.977	0.914	2.80473e-71	R7	N.S.	N/A	Y	N
COX7C	3.76806e-74	0.278425	0.999	0.987	3.35508e-70	R7	N.S.	N/A	Y	N
CG42450	1.85679e-73	0.260351	0.371	0.178	1.65328e-69	R7	3	N/A	Y	N
PIP4K	2.27891e-73	0.261505	0.476	0.255	2.02914e-69	R7	N.S.	N/A	Y	N
elav	2.37918e-73	0.259895	0.363	0.171	2.11842e-69	R7	N.S.	N/A	Y	N
ATPsynbeta	4.7006e-73	0.283072	0.999	0.979	4.18541e-69	R7	N.S.	N/A	Y	N
Mob2	8.36639e-73	0.30122	0.98	0.867	7.44944e-69	R7	N.S.	N/A	Y	N
hoe2	1.56191e-72	0.260246	0.421	0.214	1.39072e-68	R7	3	N/A	Y	N
comt	7.81023e-72	0.269821	0.489	0.268	6.95423e-68	R7	N.S.	N/A	Y	N
ATPsynC	1.33623e-71	0.283131	1	0.999	1.18978e-67	R7	N.S.	N/A	Y	N
numb	1.63569e-71	0.283136	0.529	0.298	1.45642e-67	R7	N.S.	N/A	Y	N
Spt-I	1.89087e-71	0.272709	0.471	0.257	1.68363e-67	R7	N.S.	N/A	Y	N
PsGEF	3.89048e-71	0.274801	0.606	0.361	3.46409e-67	R7	N.S.	N/A	Y	N
CG7220	7.92298e-71	0.338456	1	0.913	7.05462e-67	R7	N.S.	N/A	Y	N
CG1090	1.47201e-70	0.269643	0.482	0.267	1.31067e-66	R7	N.S.	N/A	Y	N
CG6656	3.06653e-70	0.320313	0.668	0.445	2.73044e-66	R7	N.S.	N/A	Y	N
Rsf1	8.20602e-70	0.273026	0.604	0.363	7.30664e-66	R7	N.S.	N/A	Y	N
Vha36-1	1.19318e-69	0.309975	0.786	0.61	1.0624e-65	R7	N.S.	N/A	Y	Y
CG12054	1.24157e-69	0.26328	0.394	0.199	1.10549e-65	R7	N.S.	N/A	Y	N
psq	2.01893e-69	0.263195	0.912	0.817	1.79766e-65	R7	N.S.	N/A	Y	N
CG7990	3.60439e-69	0.279151	0.476	0.262	3.20935e-65	R7	3	N/A	Y	N
rdgC	9.5603e-69	0.300956	0.736	0.52	8.51249e-65	R7	N.S.	N/A	Y	N
CenG1A	1.06321e-68	0.264024	0.476	0.256	9.46684e-65	R7	3	N/A	Y	N
Neb-cGP	1.52073e-68	0.272686	0.998	0.958	1.35406e-64	R7	N.S.	N/A	Y	N
CG46385	1.65494e-68	0.263322	0.901	0.792	1.47356e-64	R7	N.S.	N/A	Y	N
CG17378	1.95231e-68	0.255763	0.568	0.324	1.73834e-64	R7	N.S.	N/A	Y	N
dysc	2.12399e-68	0.275894	0.816	0.673	1.8912e-64	R7	N.S.	N/A	Y	N
Hipk	3.10245e-68	0.265436	0.363	0.175	2.76242e-64	R7	N.S.	N/A	Y	N
veli	1.37387e-67	0.258964	0.47	0.26	1.22329e-63	R7	N.S.	N/A	Y	N
blw	4.37403e-67	0.262505	1	0.981	3.89463e-63	R7	N.S.	N/A	Y	N
app	1.61861e-66	0.260129	0.479	0.257	1.44121e-62	R7	N.S.	N/A	Y	N
CG13305	9.6383e-66	0.357083	0.551	0.331	8.58194e-62	R7	N.S.	N/A	N	N
CG14767	1.08766e-64	0.299861	0.732	0.548	9.68454e-61	R7	N.S.	N/A	Y	N
loqs	7.22587e-64	0.25266	0.451	0.25	6.43391e-60	R7	N.S.	N/A	Y	N
AMPdeam	4.21888e-63	0.257257	0.613	0.374	3.75649e-59	R7	N.S.	N/A	Y	N
P5CDh1	5.07328e-63	0.285553	0.758	0.579	4.51725e-59	R7	N.S.	N/A	Y	N
Rab4	2.44508e-62	0.253338	0.493	0.286	2.1771e-58	R7	N.S.	N/A	Y	N
Unr	6.46261e-61	0.297314	0.864	0.76	5.7543e-57	R7	N.S.	N/A	Y	Y
bsk	2.22122e-60	0.259985	0.689	0.467	1.97777e-56	R7	N.S.	N/A	Y	N
DopEcR	4.36895e-60	0.256883	0.793	0.618	3.89012e-56	R7	N.S.	N/A	Y	N
unc-13	5.48132e-60	0.301696	0.709	0.547	4.88057e-56	R7	N.S.	N/A	Y	N
VhaPPA1-1	2.94014e-59	0.250902	0.501	0.296	2.6179e-55	R7	N.S.	N/A	Y	N
CG6805	3.02508e-58	0.301752	0.399	0.221	2.69353e-54	R7	N.S.	N/A	Y	N
crb	5.01856e-58	0.278718	0.641	0.43	4.46853e-54	R7	N.S.	N/A	Y	N
Tom20	1.72271e-55	0.259297	0.79	0.625	1.5339e-51	R7	N.S.	N/A	Y	N
Nca	5.00622e-55	0.250135	0.629	0.421	4.45754e-51	R7	N.S.	N/A	Y	N
CG10077	2.91764e-53	0.387248	0.701	0.597	2.59786e-49	R7	N.S.	N/A	Y	N
His3.3B	2.57205e-52	0.262229	0.944	0.918	2.29016e-48	R7	N.S.	N/A	Y	Y
Chd64	1.13545e-51	0.253885	0.976	0.95	1.011e-47	R7	N.S.	N/A	Y	Y
tau	2.97331e-50	0.256627	0.825	0.716	2.64744e-46	R7	N.S.	N/A	Y	N
HmgZ	3.86058e-50	0.25997	0.985	0.965	3.43746e-46	R7	N.S.	N/A	Y	N
Osi2	5.48801e-42	0.379566	0.355	0.205	4.88652e-38	R7	3	N/A	N	N
CG31997	9.86582e-29	0.316332	0.654	0.519	8.78453e-25	R7	3	N/A	N	Y

### Sheet: A3D_R7
gene	p_val	avg_log2FC	pct.1	pct.2	p_val_adj	cluster	FP Validated	T2A Validated	Human homolog	Common to all 3 time points?
Rh3	0	6.54131	0.647	0.142	0	R7	1	N/A	Y	Y
Rh4	0	6.13998	0.486	0.054	0	R7	1	N/A	Y	Y
Yp3	0	2.51285	0.803	0.068	0	R7	2	N/A	Y	Y
igl	0	1.99901	0.75	0.099	0	R7	2	Y	Y	Y
Eip63F-1	0	1.82243	0.655	0.075	0	R7	2	N	Y	Y
CG16959	0	1.12828	0.534	0.046	0	R7	2	N/A	N	Y
pros	0	0.881069	0.417	0.006	0	R7	1	Y	Y	Y
Cep135	0	0.82572	0.425	0.023	0	R7	2	N	Y	Y
mspo	6.89913e-256	0.548613	0.334	0.035	5.63176e-252	R7	2	N	Y	Y
salm	8.65838e-244	0.519816	0.312	0.03	7.06784e-240	R7	2	N/A	Y	Y
pinta	2.757e-243	0.822684	0.516	0.101	2.25054e-239	R7	2	N/A	Y	Y
7B2	1.0803e-219	0.885081	0.966	0.797	8.81851e-216	R7	N.S.	N/A	Y	Y
Ten-a	1.88205e-218	1.12367	0.558	0.161	1.53631e-214	R7	N.S.	N/A	Y	Y
bru3	1.86527e-206	0.485519	0.323	0.043	1.52262e-202	R7	2	N/A	Y	Y
CG13707	1.3399e-205	0.559593	0.294	0.035	1.09376e-201	R7	1	N/A	N	Y
CG43324	3.684e-200	0.874636	0.723	0.327	3.00725e-196	R7	3	N/A	Y	Y
CG18815	9.9382e-200	0.751384	0.998	0.929	8.11255e-196	R7	N.S.	N/A	Y	Y
Stacl	1.58703e-196	0.614623	0.301	0.039	1.29549e-192	R7	2	N/A	Y	Y
para	9.48492e-195	0.649244	0.325	0.049	7.74254e-191	R7	2	N/A	Y	Y
salr	1.53844e-182	0.449691	0.286	0.038	1.25583e-178	R7	2	N/A	Y	Y
Ca-alpha1T	4.17869e-173	0.428981	0.253	0.03	3.41107e-169	R7	2	N/A	Y	Y
Argk	2.60341e-172	0.814987	0.998	0.986	2.12517e-168	R7	N.S.	N/A	Y	Y
CG40498	3.28243e-165	0.555182	0.444	0.119	2.67945e-161	R7	3	N/A	N	Y
Jupiter	2.60765e-148	0.765839	0.742	0.406	2.12862e-144	R7	N.S.	N/A	Y	Y
Pis	9.87056e-144	0.560221	0.999	0.935	8.05734e-140	R7	N.S.	N/A	Y	Y
isoQC	5.49968e-141	0.806151	0.422	0.132	4.48939e-137	R7	N.S.	N/A	Y	Y
VhaM9.7-a	9.26169e-141	0.579443	0.995	0.889	7.56031e-137	R7	N.S.	N/A	Y	Y
S6KL	4.16401e-138	0.382589	0.307	0.065	3.39908e-134	R7	N.S.	N/A	Y	N
CG34134	1.91254e-118	0.583543	0.999	0.916	1.5612e-114	R7	N.S.	N/A	Y	Y
CG9427	6.26643e-117	0.501955	0.989	0.876	5.11528e-113	R7	N.S.	N/A	Y	Y
CG31997	4.11628e-113	0.790261	0.658	0.307	3.36012e-109	R7	3	N/A	N	Y
klg	1.02683e-112	0.483813	0.293	0.068	8.38201e-109	R7	2	N/A	Y	Y
TMS1	4.63581e-112	0.512916	0.967	0.83	3.78422e-108	R7	N.S.	N/A	Y	Y
crq	4.14719e-110	0.528256	0.659	0.339	3.38535e-106	R7	N.S.	N/A	Y	Y
Rbp9	3.58012e-109	0.794075	0.865	0.685	2.92245e-105	R7	N.S.	N/A	Y	Y
Arr2	1.68763e-105	0.410851	0.999	0.934	1.37761e-101	R7	N.S.	N/A	Y	Y
CG14742	5.73519e-105	0.513	0.931	0.757	4.68163e-101	R7	N.S.	N/A	N	Y
Fas2	1.77105e-102	0.478453	0.384	0.128	1.44571e-98	R7	3	N/A	Y	Y
CG18549	1.5808e-98	0.311329	0.285	0.076	1.29041e-94	R7	3	N/A	Y	N
CG9813	8.25929e-98	0.484207	0.898	0.703	6.74206e-94	R7	N.S.	N/A	N	Y
Eaat2	7.37663e-95	0.528266	0.679	0.373	6.02154e-91	R7	N.S.	N/A	Y	Y
CG8300	3.98949e-94	0.491497	0.483	0.216	3.25662e-90	R7	N.S.	N/A	Y	Y
t	1.07122e-93	0.459119	0.998	0.906	8.74437e-90	R7	N.S.	N/A	N	N
Nhe3	2.03175e-86	0.430704	0.498	0.231	1.65852e-82	R7	3	N/A	Y	N
NaPi-III	2.24464e-86	0.399948	0.399	0.158	1.8323e-82	R7	3	N/A	Y	Y
Pal2	4.51552e-86	0.423502	0.612	0.322	3.68602e-82	R7	3	N/A	Y	Y
SCaMC	1.36168e-84	0.403758	0.429	0.182	1.11154e-80	R7	N.S.	N/A	Y	Y
Syx1A	2.334e-84	0.531753	0.591	0.319	1.90524e-80	R7	N.S.	N/A	Y	Y
RhoGDI	2.44963e-83	0.385099	0.996	0.981	1.99963e-79	R7	N.S.	N/A	Y	Y
Npc2a	2.51897e-80	0.363116	0.999	0.982	2.05624e-76	R7	N.S.	N/A	Y	Y
Scgbeta	4.80914e-78	0.398446	0.62	0.34	3.9257e-74	R7	N.S.	N/A	Y	Y
sky	6.44904e-76	0.47958	0.539	0.286	5.26435e-72	R7	N.S.	N/A	Y	Y
spidey	4.89293e-75	0.367911	0.512	0.256	3.9941e-71	R7	3	N/A	Y	Y
RNASEK	7.0128e-72	0.34321	0.997	0.98	5.72455e-68	R7	N.S.	N/A	Y	Y
hwt	1.33038e-71	0.323021	0.276	0.093	1.08599e-67	R7	3	N/A	Y	Y
Teh2	1.38841e-70	0.304781	0.367	0.149	1.13336e-66	R7	3	N/A	N	N
Fie	2.62155e-70	0.384397	0.962	0.83	2.13997e-66	R7	N.S.	N/A	N	N
Tsp39D	2.84138e-69	0.385333	0.623	0.351	2.31942e-65	R7	N.S.	N/A	Y	N
CG4660	5.67291e-69	0.390867	0.615	0.346	4.63079e-65	R7	3	N/A	Y	N
alc	4.02522e-67	0.445685	0.827	0.689	3.28579e-63	R7	N.S.	N/A	Y	N
CanB	8.15157e-67	0.402936	0.749	0.535	6.65412e-63	R7	N.S.	N/A	Y	Y
nrv3	8.64445e-67	0.399287	0.999	0.922	7.05647e-63	R7	N.S.	N/A	Y	Y
Lis-1	2.96277e-66	0.360768	0.499	0.259	2.41851e-62	R7	N.S.	N/A	Y	N
CG5946	6.35247e-65	0.355283	0.432	0.21	5.18552e-61	R7	N.S.	N/A	Y	N
Rim	7.93142e-65	0.359778	0.353	0.15	6.47442e-61	R7	3	N/A	Y	Y
Dak1	8.1484e-64	0.337281	0.99	0.934	6.65154e-60	R7	N.S.	N/A	Y	Y
awd	5.2278e-62	0.358345	0.999	0.963	4.26745e-58	R7	N.S.	N/A	Y	Y
CarT	9.7782e-62	0.351201	0.506	0.267	7.98194e-58	R7	N.S.	N/A	Y	N
sbm	2.63782e-61	0.310529	0.301	0.119	2.15325e-57	R7	3	N/A	Y	N
CG7414	7.16552e-61	0.358835	0.392	0.179	5.84921e-57	R7	N.S.	N/A	Y	N
rdgA	2.31968e-60	0.353093	0.989	0.895	1.89356e-56	R7	N.S.	N/A	Y	Y
PMCA	4.59608e-59	0.439473	0.694	0.482	3.75178e-55	R7	N.S.	N/A	Y	Y
CG32485	4.23842e-58	0.329165	0.533	0.295	3.45983e-54	R7	N.S.	N/A	Y	N
dpr7	6.67785e-58	0.343073	0.867	0.702	5.45113e-54	R7	N.S.	N/A	Y	N
CG32278	7.00137e-57	0.318981	0.983	0.907	5.71521e-53	R7	N.S.	N/A	Y	Y
futsch	7.48163e-57	0.358042	0.846	0.662	6.10726e-53	R7	N.S.	N/A	Y	Y
yrt	7.64601e-57	0.341988	0.384	0.187	6.24144e-53	R7	N.S.	N/A	Y	Y
CG3655	4.20559e-55	0.386213	0.559	0.328	3.43302e-51	R7	3	N/A	N	Y
Mlf	6.65352e-54	0.347806	0.66	0.429	5.43127e-50	R7	N.S.	N/A	Y	N
alphaTub84D	7.52458e-54	0.341182	0.592	0.361	6.14232e-50	R7	N.S.	N/A	Y	N
CG13928	9.15198e-54	0.330474	0.594	0.355	7.47076e-50	R7	N.S.	N/A	N	N
CG3955	9.68982e-54	0.311048	0.562	0.325	7.9098e-50	R7	3	N/A	Y	Y
Snap25	4.83646e-53	0.340917	0.512	0.284	3.94801e-49	R7	3	N/A	Y	Y
NK7.1	1.24654e-51	0.292612	0.363	0.176	1.01755e-47	R7	3	N/A	Y	Y
Cnx99A	1.59477e-51	0.344124	0.645	0.41	1.30181e-47	R7	N.S.	N/A	Y	N
CG6329	2.64284e-51	0.333755	0.996	0.902	2.15735e-47	R7	N.S.	N/A	N	Y
Pph13	1.70459e-50	0.324326	0.802	0.619	1.39146e-46	R7	N.S.	N/A	Y	Y
Ggamma1	4.00989e-50	0.272738	0.994	0.964	3.27327e-46	R7	N.S.	N/A	Y	N
Ndae1	7.00114e-50	0.295087	0.451	0.241	5.71503e-46	R7	N.S.	N/A	Y	N
par-6	3.21198e-49	0.286288	0.472	0.26	2.62194e-45	R7	N.S.	N/A	Y	N
CG33181	6.57863e-49	0.263684	0.373	0.182	5.37013e-45	R7	N.S.	N/A	Y	N
CG5027	9.89289e-47	0.294848	0.654	0.418	8.07556e-43	R7	N.S.	N/A	Y	N
CG31145	1.38088e-46	0.304785	0.466	0.259	1.12721e-42	R7	N.S.	N/A	Y	N
CG31030	3.83313e-46	0.285379	0.878	0.731	3.12898e-42	R7	N.S.	N/A	Y	Y
Vha36-1	4.74767e-46	0.314249	0.803	0.647	3.87553e-42	R7	N.S.	N/A	Y	Y
RpL41	6.70885e-46	0.346521	0.999	0.995	5.47643e-42	R7	N.S.	N/A	N	N
CG42361	2.52129e-45	0.264439	0.439	0.239	2.05813e-41	R7	3	N/A	N	N
His3.3B	2.819e-45	0.352363	0.97	0.949	2.30115e-41	R7	N.S.	N/A	Y	Y
mbl	3.04757e-45	0.344458	0.975	0.896	2.48773e-41	R7	N.S.	N/A	Y	Y
CG10462	8.87969e-45	0.51051	0.448	0.256	7.24849e-41	R7	N.S.	N/A	Y	Y
CG32425	9.93473e-45	0.283142	0.434	0.24	8.10972e-41	R7	3	N/A	Y	Y
Chd64	2.58669e-44	0.337013	0.934	0.907	2.11151e-40	R7	N.S.	N/A	Y	Y
CG17739	3.36301e-44	0.293803	0.926	0.834	2.74523e-40	R7	N.S.	N/A	Y	Y
ninaA	4.1972e-43	0.322398	0.999	0.918	3.42618e-39	R7	N.S.	N/A	Y	N
CG14767	3.17985e-42	0.289077	0.516	0.313	2.59571e-38	R7	N.S.	N/A	Y	N
elm	1.89809e-41	0.259713	0.536	0.326	1.54941e-37	R7	N.S.	N/A	Y	N
Ank2	7.37311e-41	0.31443	0.896	0.782	6.01867e-37	R7	N.S.	N/A	Y	N
Prps	1.19467e-40	0.265439	0.955	0.89	9.75206e-37	R7	N.S.	N/A	Y	N
CG2246	1.87059e-40	0.272602	0.545	0.342	1.52696e-36	R7	N.S.	N/A	Y	N
Tob	2.41626e-40	0.273911	0.412	0.229	1.9724e-36	R7	N.S.	N/A	Y	N
Appl	3.12178e-40	0.289166	0.503	0.301	2.54831e-36	R7	3	N/A	Y	N
peb	5.59801e-40	0.254058	0.508	0.298	4.56966e-36	R7	3	N/A	Y	N
cpx	9.18173e-40	0.306147	0.998	0.918	7.49505e-36	R7	N.S.	N/A	Y	N
gammaSnap1	6.4919e-39	0.257661	0.598	0.381	5.29934e-35	R7	N.S.	N/A	Y	N
spict	6.59354e-39	0.267953	0.572	0.365	5.38231e-35	R7	N.S.	N/A	Y	N
CG9328	7.3942e-39	0.261376	0.533	0.332	6.03588e-35	R7	N.S.	N/A	Y	N
Crg-1	9.1213e-39	0.296018	0.799	0.653	7.44572e-35	R7	N.S.	N/A	N	Y
CG12163	7.60608e-38	0.260774	0.483	0.292	6.20884e-34	R7	N.S.	N/A	Y	N
CG17816	2.31602e-37	0.267286	0.44	0.256	1.89057e-33	R7	3	N/A	Y	N
dlg1	4.09336e-37	0.259168	0.572	0.369	3.34141e-33	R7	N.S.	N/A	Y	N
Ip259	6.91164e-36	0.253383	0.856	0.747	5.64197e-32	R7	N.S.	N/A	Y	N
aqz	1.72771e-35	0.253307	0.999	0.997	1.41033e-31	R7	N.S.	N/A	Y	N
CG3625	7.38292e-35	0.262012	0.739	0.562	6.02668e-31	R7	N.S.	N/A	Y	N
l(3)80Fg	7.14511e-34	0.269462	0.639	0.455	5.83255e-30	R7	N.S.	N/A	Y	N
Fim	1.31657e-33	0.253917	0.514	0.33	1.07472e-29	R7	N.S.	N/A	Y	N
CG44195	1.44741e-33	0.289592	0.759	0.605	1.18152e-29	R7	N.S.	N/A	N	Y
lovit	1.14517e-32	0.277319	0.731	0.558	9.34804e-29	R7	N.S.	N/A	Y	N
Nca	2.3994e-32	0.262623	0.773	0.651	1.95863e-28	R7	N.S.	N/A	Y	N
tau	1.05027e-31	0.2521	0.586	0.4	8.57333e-28	R7	N.S.	N/A	Y	N
ps	3.7342e-31	0.250627	0.973	0.94	3.04823e-27	R7	N.S.	N/A	Y	N
CG10077	1.00639e-29	0.307283	0.481	0.319	8.21519e-26	R7	N.S.	N/A	Y	N
rtp	1.2286e-28	0.300939	0.999	0.928	1.0029e-24	R7	N.S.	N/A	Y	Y
Unr	1.89268e-28	0.270385	0.828	0.76	1.545e-24	R7	N.S.	N/A	Y	Y
CG6805	7.33676e-26	0.262628	0.361	0.224	5.989e-22	R7	N.S.	N/A	Y	N
Atpalpha	1.30327e-21	0.259271	0.965	0.935	1.06386e-17	R7	N.S.	N/A	Y	N
Cam	1.44833e-19	0.266133	0.999	0.972	1.18227e-15	R7	N.S.	N/A	Y	N
CG2202	2.94567e-18	0.256053	0.333	0.219	2.40455e-14	R7	N.S.	N/A	Y	N
Ggamma30A	7.10928e-15	0.274362	0.999	0.923	5.8033e-11	R7	N.S.	N/A	Y	N

### Sheet: A7D_R7
gene	p_val	avg_log2FC	pct.1	pct.2	p_val_adj	cluster	FP Validated	T2A Validated	Human homolog	Common to all 3 time points?
Rh3	0	6.54696	0.641	0.053	0	R7	1	N/A	Y	Y
Yp3	0	2.36902	0.859	0.089	0	R7	2	N/A	Y	Y
igl	0	1.6103	0.75	0.112	0	R7	2	Y	Y	Y
Eip63F-1	0	1.54103	0.687	0.078	0	R7	2	N	Y	Y
pros	0	0.837313	0.448	0.003	0	R7	1	Y	Y	Y
Cep135	0	0.674996	0.404	0.018	0	R7	2	N	Y	Y
Rh4	4.71783e-286	5.96097	0.458	0.047	3.62047e-282	R7	1	N/A	Y	Y
CG16959	1.14296e-283	0.715706	0.453	0.039	8.77108e-280	R7	2	N/A	N	Y
mspo	3.39974e-253	0.606082	0.38	0.026	2.60896e-249	R7	2	N	Y	Y
Ten-a	2.34428e-223	1.11653	0.611	0.137	1.799e-219	R7	3	N/A	Y	Y
Jupiter	2.54078e-202	1.03928	0.75	0.297	1.9498e-198	R7	N.S.	N/A	Y	Y
salm	3.57572e-202	0.580037	0.383	0.044	2.744e-198	R7	2	N/A	Y	Y
7B2	1.95909e-197	1.06726	0.822	0.398	1.5034e-193	R7	3	N/A	Y	Y
isoQC	5.55844e-192	0.971245	0.497	0.105	4.26555e-188	R7	N.S.	N/A	Y	Y
CG18815	2.14851e-172	0.935575	0.973	0.813	1.64877e-168	R7	N.S.	N/A	Y	Y
salr	7.15476e-172	0.454159	0.336	0.039	5.49056e-168	R7	2	N/A	Y	Y
CG43324	1.63462e-156	0.873393	0.66	0.263	1.25441e-152	R7	N.S.	N/A	Y	Y
pinta	1.72601e-156	0.835964	0.517	0.117	1.32454e-152	R7	2	N/A	Y	Y
CG13707	3.06547e-154	0.401812	0.263	0.023	2.35244e-150	R7	1	N/A	N	Y
para	9.51269e-152	0.514739	0.335	0.048	7.30004e-148	R7	2	N/A	Y	Y
Stacl	1.11717e-151	0.510828	0.337	0.048	8.57319e-148	R7	2	N/A	Y	Y
bru3	4.92071e-151	0.488484	0.335	0.049	3.77615e-147	R7	2	N/A	Y	Y
Ca-alpha1T	8.4613e-138	0.370998	0.27	0.031	6.4932e-134	R7	2	N/A	Y	Y
CG31997	1.60403e-120	0.902038	0.682	0.3	1.23093e-116	R7	3	N/A	N	Y
Rbp9	2.65405e-118	0.923345	0.846	0.579	2.03672e-114	R7	N.S.	N/A	Y	Y
Fas2	1.82716e-110	0.53429	0.449	0.132	1.40216e-106	R7	3	N/A	Y	Y
Argk	6.98246e-109	0.746156	0.986	0.929	5.35834e-105	R7	N.S.	N/A	Y	Y
Arr2	4.33188e-107	0.493633	1	0.912	3.32429e-103	R7	N.S.	N/A	Y	Y
Pis	2.56853e-92	0.540448	0.969	0.844	1.97109e-88	R7	N.S.	N/A	Y	Y
CG14742	5.90513e-86	0.523561	0.57	0.263	4.5316e-82	R7	3	N/A	N	Y
sky	1.54954e-85	0.54079	0.489	0.195	1.18912e-81	R7	N.S.	N/A	Y	Y
alc	1.03008e-81	0.630329	0.675	0.408	7.90487e-78	R7	N.S.	N/A	Y	N
CG40498	1.41584e-80	0.359926	0.37	0.116	1.08652e-76	R7	3	N/A	N	Y
Syx1A	3.37165e-77	0.536625	0.528	0.243	2.5874e-73	R7	N.S.	N/A	Y	Y
SCaMC	4.42407e-77	0.366424	0.354	0.112	3.39503e-73	R7	N.S.	N/A	Y	Y
VhaM9.7-a	2.61563e-75	0.513201	0.898	0.673	2.00723e-71	R7	N.S.	N/A	Y	Y
CG34134	5.39685e-74	0.525462	0.99	0.867	4.14154e-70	R7	N.S.	N/A	Y	Y
klg	3.08324e-72	0.501772	0.293	0.079	2.36608e-68	R7	2	N/A	Y	Y
nrv3	9.69771e-67	0.439398	1	0.888	7.44202e-63	R7	N.S.	N/A	Y	Y
hwt	1.08623e-66	0.304794	0.285	0.083	8.33574e-63	R7	3	N/A	Y	Y
yrt	1.19134e-66	0.342757	0.345	0.119	9.14232e-63	R7	N.S.	N/A	Y	Y
CG3655	2.31781e-63	0.423526	0.506	0.237	1.77868e-59	R7	3	N/A	N	Y
NaPi-III	7.07501e-63	0.310459	0.324	0.11	5.42936e-59	R7	3	N/A	Y	Y
crq	8.92542e-60	0.392635	0.453	0.207	6.84937e-56	R7	N.S.	N/A	Y	Y
aqz	5.36997e-58	0.44347	0.981	0.942	4.12091e-54	R7	N.S.	N/A	Y	N
nmo	7.82772e-57	0.261265	0.273	0.086	6.00699e-53	R7	N.S.	N/A	Y	N
TMS1	3.0238e-55	0.431608	0.695	0.438	2.32046e-51	R7	N.S.	N/A	Y	Y
mbl	2.4138e-54	0.466753	0.984	0.857	1.85235e-50	R7	N.S.	N/A	Y	Y
rdgA	3.72875e-54	0.40963	0.935	0.779	2.86144e-50	R7	N.S.	N/A	Y	Y
CG32425	4.72072e-54	0.30414	0.338	0.131	3.62268e-50	R7	3	N/A	Y	Y
RhoGDI	2.14963e-48	0.390296	0.921	0.849	1.64962e-44	R7	N.S.	N/A	Y	Y
Dak1	2.51898e-48	0.40239	0.902	0.762	1.93307e-44	R7	N.S.	N/A	Y	Y
Rim	1.28607e-47	0.329354	0.359	0.154	9.86933e-44	R7	3	N/A	Y	Y
Ipp	6.17476e-47	0.330964	0.975	0.919	4.73851e-43	R7	N.S.	N/A	Y	N
Buffy	9.64742e-47	0.309234	0.384	0.166	7.40343e-43	R7	3	N/A	Y	N
CG3955	2.38854e-44	0.290365	0.395	0.187	1.83296e-40	R7	3	N/A	Y	Y
His3.3B	3.75275e-44	0.457218	0.707	0.545	2.87986e-40	R7	N.S.	N/A	Y	Y
CanB	1.75147e-43	0.352332	0.515	0.294	1.34408e-39	R7	3	N/A	Y	Y
Npc2a	1.03861e-42	0.360372	0.969	0.913	7.97026e-39	R7	N.S.	N/A	Y	Y
RNASEK	2.94319e-41	0.351392	0.943	0.882	2.25861e-37	R7	N.S.	N/A	Y	Y
CG8300	2.13429e-40	0.308401	0.333	0.153	1.63786e-36	R7	N.S.	N/A	Y	Y
CG9427	2.59828e-40	0.354243	0.821	0.61	1.99392e-36	R7	N.S.	N/A	Y	Y
COX5A	5.17531e-40	0.326929	0.973	0.912	3.97153e-36	R7	N.S.	N/A	Y	N
Chd64	3.246e-38	0.372672	0.788	0.637	2.49098e-34	R7	N.S.	N/A	Y	Y
CG32278	2.97683e-35	0.342775	0.78	0.624	2.28442e-31	R7	N.S.	N/A	Y	Y
NK7.1	6.81037e-35	0.258975	0.326	0.156	5.22628e-31	R7	3	N/A	Y	Y
Eaat2	3.64621e-34	0.362435	0.553	0.354	2.7981e-30	R7	N.S.	N/A	Y	Y
PMCA	4.08698e-34	0.310462	0.471	0.275	3.13635e-30	R7	N.S.	N/A	Y	Y
CG9813	1.00703e-33	0.306015	0.559	0.348	7.72793e-30	R7	N.S.	N/A	N	Y
ND-B17.2	6.94985e-33	0.326401	0.742	0.564	5.33331e-29	R7	N.S.	N/A	Y	N
Scgbeta	6.31516e-32	0.260958	0.396	0.216	4.84625e-28	R7	3	N/A	Y	Y
spidey	1.75169e-31	0.254189	0.393	0.214	1.34425e-27	R7	3	N/A	Y	Y
Pph13	7.98733e-31	0.294595	0.528	0.335	6.12947e-27	R7	3	N/A	Y	Y
Snap25	1.50794e-30	0.258071	0.383	0.207	1.1572e-26	R7	3	N/A	Y	Y
Svil	2.53035e-28	0.306791	0.513	0.333	1.94179e-24	R7	N.S.	N/A	Y	N
futsch	7.26493e-28	0.304939	0.638	0.447	5.57511e-24	R7	N.S.	N/A	Y	Y
CG31030	1.16291e-27	0.271852	0.622	0.426	8.92418e-24	R7	N.S.	N/A	Y	Y
Pal2	3.3477e-27	0.256427	0.461	0.282	2.56903e-23	R7	3	N/A	Y	Y
CG44195	8.58055e-27	0.271328	0.603	0.399	6.58471e-23	R7	N.S.	N/A	N	Y
awd	9.5657e-27	0.260954	1	0.943	7.34071e-23	R7	N.S.	N/A	Y	Y
alphaTub84B	1.68203e-26	0.27552	0.831	0.744	1.29079e-22	R7	N.S.	N/A	Y	N
Crg-1	3.19349e-26	0.262421	0.536	0.348	2.45069e-22	R7	N.S.	N/A	N	Y
Vha36-1	6.48482e-26	0.29	0.549	0.381	4.97645e-22	R7	N.S.	N/A	Y	Y
cdi	2.93447e-24	0.254285	0.771	0.602	2.25191e-20	R7	N.S.	N/A	Y	N
CG6329	7.49326e-24	0.255676	0.784	0.602	5.75033e-20	R7	N.S.	N/A	N	Y
CG10462	1.26488e-23	0.29966	0.296	0.156	9.70665e-20	R7	3	N/A	Y	Y
CG17739	7.16813e-23	0.264938	0.647	0.492	5.50082e-19	R7	N.S.	N/A	Y	Y
Unr	2.35265e-20	0.276564	0.617	0.475	1.80543e-16	R7	N.S.	N/A	Y	Y
rtp	2.56283e-19	0.252112	1	0.903	1.96672e-15	R7	N.S.	N/A	Y	Y
RpL41	2.4743e-12	0.273512	0.972	0.969	1.89878e-08	R7	N.S.	N/A	N	N

### Sheet: FPclasses
FeaturePlot Validation (FP Validation) Criteria
FeaturePlot for each gene was generated and screened and split into 3 classes:
1: Highly specific and strongly expressed in the R7 cell cluster. It has 0 or very low expression in all other cell types. Primary pigment cells were grouped with secondary and tertiary pigment cell cluster. Cone cell clusters were not taken into account. This is because of their small numbers
2: Strongly expressed in the R7 cluster. Strong expression is allowed in one other cell type cluster. Expression is also very low in all other cell types. Primary pigment cells were grouped with secondary and tertiary pigment cell cluster. Cone cell clusters were not taken into account. This is because of their small numbers
3: Expression in R7. Expression in two other cell clusters are allowed but expression must not be ubiquitously expressed in all cell type clusters. Primary pigment cells were grouped with secondary and tertiary pigment cell cluster. Cone cell clusters were not taken into account. This is because of their small numbers
N.S. (Not Specific): Genes do not fit any of the above 3 classes
