## Supplemental Table 6 for "Single Cell RNA Sequencing of the Adult *Drosophila* Eye Reveals Distinct Clusters and Novel Marker Genes for All Major Cell Types"

### Sheet: A1D_1Pigment
gene	p_val	avg_log2FC	pct.1	pct.2	p_val_adj	cluster	FP Validated	T2A Validated	Human homolog	Common to all 3 time points?
Crys	0	2.75028	0.541	0.012	0	1_Pigment	2	N/A	N	Y
sxe2	0	2.30104	0.516	0.009	0	1_Pigment	2	N/A	Y	Y
CG7906	0	1.90799	0.451	0.005	0	1_Pigment	2	N/A	N	Y
atilla	0	1.63364	0.533	0.017	0	1_Pigment	3	N/A	N	Y
CG13841	0	1.24582	0.402	0.007	0	1_Pigment	1	N/A	N	Y
DhpD	0	1.23184	0.426	0.009	0	1_Pigment	2	N/A	Y	Y
CG31199	0	1.2222	0.393	0.006	0	1_Pigment	2	N/A	Y	Y
Loxl2	0	1.02801	0.328	0.004	0	1_Pigment	2	N/A	Y	N
CG5867	0	0.965043	0.262	0.003	0	1_Pigment	2	N/A	N	Y
CG13563	0	0.927972	0.352	0.003	0	1_Pigment	1	N/A	N	Y
wrapper	0	0.924242	0.279	0.002	0	1_Pigment	1	Y	Y	Y
CG31200	0	0.909015	0.328	0.003	0	1_Pigment	1	N/A	Y	Y
CG43092	0	0.841116	0.32	0.005	0	1_Pigment	2	N/A	N	Y
Obp57b	0	0.61081	0.303	0.003	0	1_Pigment	2	N/A	N	Y
CG1461	0	0.547211	0.279	0.003	0	1_Pigment	2	N/A	Y	Y
obst-E	7.30923e-305	1.51961	0.426	0.011	6.50814e-301	1_Pigment	3	N/A	N	Y
CG7084	5.12945e-258	0.850283	0.32	0.007	4.56726e-254	1_Pigment	2	N/A	Y	Y
cv-c	1.91379e-233	1.47048	0.434	0.016	1.70404e-229	1_Pigment	3	N/A	Y	Y
CG34120	5.15613e-227	0.667606	0.254	0.005	4.59102e-223	1_Pigment	1	N/A	Y	N
CG10352	7.15755e-212	0.646901	0.303	0.008	6.37308e-208	1_Pigment	1	N/A	Y	Y
CG3168	1.36283e-205	0.620572	0.27	0.006	1.21347e-201	1_Pigment	2	N/A	Y	N
Sulf1	4.56359e-190	0.603668	0.27	0.007	4.06342e-186	1_Pigment	2	N/A	Y	N
dpy	9.65774e-178	2.81543	0.582	0.043	8.59925e-174	1_Pigment	2	N/A	Y	Y
CG5945	1.23828e-176	0.963459	0.295	0.009	1.10256e-172	1_Pigment	3	N/A	N	Y
CG4928	1.87985e-164	1.32878	0.385	0.019	1.67382e-160	1_Pigment	2	N/A	Y	Y
Drip	1.42793e-129	0.824242	0.32	0.016	1.27143e-125	1_Pigment	2	N/A	Y	Y
CG6908	2.69963e-122	0.696561	0.27	0.012	2.40375e-118	1_Pigment	3	N/A	N	Y
Ldsdh1	5.45164e-103	2.04714	0.549	0.068	4.85414e-99	1_Pigment	2	N/A	Y	Y
CG15739	6.22209e-99	2.02144	0.549	0.071	5.54015e-95	1_Pigment	2	N/A	Y	Y
nahoda	7.00702e-93	1.27304	0.459	0.051	6.23905e-89	1_Pigment	3	N/A	Y	Y
pio	1.12868e-91	1.76425	0.598	0.091	1.00498e-87	1_Pigment	3	N/A	N	Y
Nplp3	7.90508e-87	6.92753	0.959	0.397	7.03868e-83	1_Pigment	N.S.	N/A	N	Y
SPE	5.81632e-85	0.46489	0.262	0.017	5.17885e-81	1_Pigment	3	N/A	Y	Y
Nrt	3.31095e-78	1.01823	0.393	0.043	2.94807e-74	1_Pigment	3	N/A	Y	Y
Fas3	6.399e-74	1.09598	0.418	0.051	5.69767e-70	1_Pigment	3	N/A	Y	Y
retinin	1.1561e-70	7.11179	0.967	0.536	1.02939e-66	1_Pigment	N.S.	N/A	Y	Y
blot	2.07083e-59	0.682303	0.287	0.029	1.84387e-55	1_Pigment	3	N/A	Y	N
CG3301	4.41316e-59	0.491391	0.287	0.029	3.92948e-55	1_Pigment	2	N/A	Y	Y
Gasp	4.94498e-55	1.77391	0.574	0.128	4.40301e-51	1_Pigment	3	N/A	N	Y
Mcr	1.20773e-52	0.726633	0.287	0.033	1.07537e-48	1_Pigment	N.S.	N/A	Y	N
ringer	8.70371e-50	0.928504	0.303	0.039	7.74979e-46	1_Pigment	3	N/A	Y	Y
RhoGEF64C	8.74289e-48	1.32429	0.459	0.092	7.78467e-44	1_Pigment	3	N/A	Y	Y
Eglp4	1.26626e-44	1.53576	0.598	0.163	1.12748e-40	1_Pigment	N.S.	N/A	Y	Y
jbug	1.8248e-41	0.624162	0.311	0.048	1.6248e-37	1_Pigment	3	N/A	Y	Y
BomS1	6.14433e-39	0.916865	0.352	0.064	5.47091e-35	1_Pigment	3	N/A	N	Y
CG33493	5.76579e-36	0.63806	0.32	0.058	5.13386e-32	1_Pigment	N.S.	N/A	Y	Y
bnb	3.18966e-35	1.38532	0.492	0.138	2.84007e-31	1_Pigment	N.S.	N/A	Y	Y
Nlp	2.04589e-33	0.85297	0.402	0.096	1.82166e-29	1_Pigment	N.S.	N/A	Y	Y
Cys	3.86542e-33	1.14236	0.713	0.268	3.44177e-29	1_Pigment	N.S.	N/A	Y	Y
Reg-5	8.39779e-32	0.69182	0.377	0.086	7.47739e-28	1_Pigment	3	N/A	N	Y
CG10031	4.98592e-31	0.672762	0.254	0.042	4.43946e-27	1_Pigment	2	N/A	Y	Y
Cyp4p1	4.11422e-30	0.654195	0.344	0.075	3.6633e-26	1_Pigment	3	N/A	Y	N
grass	2.56904e-29	0.842917	0.352	0.082	2.28748e-25	1_Pigment	3	N/A	Y	Y
5-HT2A	1.99507e-26	1.18295	0.492	0.164	1.77641e-22	1_Pigment	N.S.	N/A	Y	Y
Indy	1.29883e-25	0.45921	0.279	0.057	1.15648e-21	1_Pigment	N.S.	N/A	Y	N
Fkbp14	3.53179e-25	0.568191	0.328	0.078	3.1447e-21	1_Pigment	3	N/A	Y	Y
Tsp42Ee	8.46242e-25	0.772715	0.385	0.109	7.53494e-21	1_Pigment	3	N/A	Y	Y
CG42327	9.17254e-23	0.572031	0.27	0.062	8.16723e-19	1_Pigment	N.S.	N/A	Y	Y
yellow-h	1.4032e-22	0.511115	0.287	0.065	1.24941e-18	1_Pigment	3	N/A	Y	N
Vdup1	3.86581e-22	0.57583	0.328	0.086	3.44212e-18	1_Pigment	3	N/A	Y	Y
Msr-110	1.06163e-21	1.03185	0.541	0.218	9.45274e-18	1_Pigment	N.S.	N/A	N	Y
CG9691	2.36052e-20	1.16359	0.664	0.297	2.10181e-16	1_Pigment	N.S.	N/A	N	Y
CG17111	6.6023e-18	0.718261	0.262	0.07	5.87869e-14	1_Pigment	3	N/A	Y	N
CG9932	9.89416e-18	1.05845	0.598	0.312	8.80976e-14	1_Pigment	N.S.	N/A	Y	Y
bru1	6.48995e-17	0.806335	0.533	0.235	5.77865e-13	1_Pigment	N.S.	N/A	Y	Y
CG8306	2.82187e-16	0.505653	0.254	0.068	2.51259e-12	1_Pigment	3	N/A	Y	Y
BomT3	3.01845e-15	0.527721	0.91	0.488	2.68763e-11	1_Pigment	N.S.	N/A	N	Y
Hsc70-3	1.01805e-14	0.685313	0.287	0.096	9.06471e-11	1_Pigment	N.S.	N/A	Y	N
Pdi	3.09275e-13	0.446295	0.262	0.085	2.75378e-09	1_Pigment	N.S.	N/A	Y	N
pdgy	3.89569e-13	0.391567	0.287	0.096	3.46873e-09	1_Pigment	N.S.	N/A	Y	Y
CG13917	5.05025e-13	0.867275	0.475	0.261	4.49674e-09	1_Pigment	N.S.	N/A	Y	Y
CG3902	6.28219e-12	0.646514	0.574	0.301	5.59366e-08	1_Pigment	N.S.	N/A	Y	Y
sog	2.49884e-11	0.640598	0.5	0.241	2.22497e-07	1_Pigment	N.S.	N/A	Y	Y
CG6421	4.01806e-11	0.582493	0.459	0.218	3.57768e-07	1_Pigment	N.S.	N/A	N	Y
Idgf6	2.26193e-10	0.461176	0.484	0.23	2.01402e-06	1_Pigment	N.S.	N/A	Y	Y
Msp300	2.34063e-10	1.30141	0.82	0.705	2.08409e-06	1_Pigment	N.S.	N/A	Y	N
CG3164	1.05814e-09	0.393954	0.262	0.101	9.42169e-06	1_Pigment	N.S.	N/A	Y	N
tacc	1.17783e-09	0.565267	0.352	0.172	1.04874e-05	1_Pigment	N.S.	N/A	Y	Y
scramb2	1.3348e-09	0.34896	0.254	0.095	1.1885e-05	1_Pigment	N.S.	N/A	Y	Y
GV1	2.13081e-09	0.572973	0.328	0.142	1.89727e-05	1_Pigment	N.S.	N/A	N	Y
cpo	2.51139e-09	0.521816	0.508	0.27	2.23614e-05	1_Pigment	N.S.	N/A	Y	Y
Mhcl	1.13553e-08	0.587995	0.352	0.185	0.000101107	1_Pigment	N.S.	N/A	Y	Y
Nrg	1.18194e-08	0.460162	0.279	0.122	0.00010524	1_Pigment	N.S.	N/A	Y	N
ed	1.9943e-08	0.408857	0.41	0.216	0.000177572	1_Pigment	N.S.	N/A	Y	Y
spir	4.54048e-08	0.47889	0.443	0.241	0.000404285	1_Pigment	N.S.	N/A	Y	Y
CG11400	6.66147e-08	0.332579	0.426	0.211	0.000593137	1_Pigment	N.S.	N/A	N	Y
Obp19d	2.40993e-07	0.418168	0.287	0.131	0.0021458	1_Pigment	3	N/A	N	Y
Hsp83	7.3797e-07	0.382615	0.295	0.139	0.00657088	1_Pigment	N.S.	N/A	Y	N
kar	1.30721e-06	0.415908	0.262	0.129	0.0116394	1_Pigment	N.S.	N/A	Y	Y
Calr	1.51423e-06	0.588461	0.287	0.151	0.0134827	1_Pigment	N.S.	N/A	Y	N
CG17839	4.13155e-06	0.566459	0.451	0.303	0.0367873	1_Pigment	N.S.	N/A	N	N
Gdap2	9.18283e-06	0.390067	0.828	0.692	0.0817639	1_Pigment	N.S.	N/A	Y	Y
Jupiter	2.27578e-05	0.665092	0.467	0.352	0.202635	1_Pigment	N.S.	N/A	Y	N
pAbp	3.19901e-05	0.376658	0.984	0.954	0.28484	1_Pigment	N.S.	N/A	Y	N
Echs1	5.63526e-05	0.257568	0.385	0.221	0.501763	1_Pigment	N.S.	N/A	Y	Y
apolpp	5.71554e-05	2.32689	0.336	0.217	0.508911	1_Pigment	N.S.	N/A	Y	N
CG31997	5.77269e-05	0.250768	0.738	0.538	0.514	1_Pigment	N.S.	N/A	N	N
Gp150	8.45204e-05	0.26724	0.5	0.307	0.752569	1_Pigment	N.S.	N/A	Y	Y
Gbp1	8.99784e-05	0.332529	0.385	0.239	0.801168	1_Pigment	N.S.	N/A	N	Y
glec	0.000137579	0.332428	0.32	0.195	1	1_Pigment	N.S.	N/A	N	Y
Syp	0.000647591	0.330515	0.852	0.729	1	1_Pigment	N.S.	N/A	Y	N
CG2852	0.000915254	0.562676	0.475	0.403	1	1_Pigment	N.S.	N/A	Y	N
EbpIII	0.00134375	0.803757	0.287	0.184	1	1_Pigment	N.S.	N/A	N	N
eEF2	0.00296147	0.294928	0.877	0.832	1	1_Pigment	N.S.	N/A	Y	N
CG6435	0.00764038	0.291736	0.27	0.182	1	1_Pigment	N.S.	N/A	N	Y
Fer1HCH	0.00945713	1.08874	0.762	0.767	1	1_Pigment	N.S.	N/A	Y	N

### Sheet: A3D_1Pigment
gene	p_val	avg_log2FC	pct.1	pct.2	p_val_adj	cluster	FP Validated	T2A Validated	Human homolog	Common to all 3 time points?
atilla	0	3.12335	1	0.011	0	1_Pigment	1	N/A	N	Y
CG13841	0	3.10629	1	0.007	0	1_Pigment	1	N/A	N	Y
CG43092	0	3.06814	0.955	0.008	0	1_Pigment	1	N/A	N	Y
dpy	0	3.05436	1	0.012	0	1_Pigment	2	N/A	Y	Y
sxe2	0	2.99861	1	0.006	0	1_Pigment	1	N/A	Y	Y
obst-E	0	2.86187	0.977	0.009	0	1_Pigment	2	N/A	N	Y
CG31199	0	2.59067	0.977	0.008	0	1_Pigment	1	N/A	Y	Y
CG4928	0	2.5036	0.932	0.012	0	1_Pigment	1	N/A	Y	Y
Crys	0	2.38741	0.977	0.006	0	1_Pigment	2	N/A	N	Y
CG43091	0	2.23399	0.886	0.004	0	1_Pigment	1	N/A	N	N
CG7906	0	2.20707	0.75	0.004	0	1_Pigment	2	N/A	N	Y
CG31200	0	2.1519	0.955	0.004	0	1_Pigment	1	N/A	Y	Y
CG5945	0	2.09601	0.932	0.006	0	1_Pigment	1	N/A	N	Y
CG1461	0	2.03592	0.932	0.007	0	1_Pigment	2	N/A	Y	Y
Obp57b	0	1.99154	0.955	0.004	0	1_Pigment	1	N/A	N	Y
DhpD	0	1.95199	0.955	0.012	0	1_Pigment	2	N/A	Y	Y
CG9928	0	1.80277	0.841	0.011	0	1_Pigment	2	N/A	N	N
Spn47C	0	1.6926	0.864	0.005	0	1_Pigment	1	N/A	Y	N
CG7084	0	1.66858	0.864	0.005	0	1_Pigment	1	N/A	Y	Y
CG10352	0	1.60502	0.795	0.007	0	1_Pigment	1	N/A	Y	Y
CG31176	0	1.59541	0.886	0.007	0	1_Pigment	2	N/A	N	N
cv-c	0	1.55682	0.864	0.009	0	1_Pigment	2	N/A	Y	Y
CG14221	0	1.5131	0.636	0.003	0	1_Pigment	2	N/A	Y	N
CG9743	0	1.43633	0.864	0.007	0	1_Pigment	2	N/A	Y	N
CG1791	0	1.42243	0.841	0.014	0	1_Pigment	2	N/A	Y	N
SPE	0	1.38577	0.909	0.006	0	1_Pigment	2	N/A	Y	Y
CG13563	0	1.36891	0.909	0.002	0	1_Pigment	2	N/A	N	Y
wrapper	0	1.35827	0.773	0.002	0	1_Pigment	1	Y	Y	Y
CG33784	0	1.32776	0.773	0.004	0	1_Pigment	2	N/A	N	N
Loxl2	0	1.30297	0.705	0.003	0	1_Pigment	1	N/A	Y	N
wat	0	1.29311	0.682	0.008	0	1_Pigment	2	N/A	Y	N
CG6908	0	1.21512	0.614	0.004	0	1_Pigment	3	N/A	N	Y
CG5867	0	1.20845	0.568	0.003	0	1_Pigment	1	N/A	N	Y
Obp83cd	0	1.16662	0.636	0.002	0	1_Pigment	1	N/A	N	N
CG9812	0	1.16497	0.773	0.003	0	1_Pigment	1	N/A	N	N
CG15097	0	1.10176	0.75	0.005	0	1_Pigment	1	N/A	Y	N
CG3168	0	1.10135	0.659	0.005	0	1_Pigment	2	N/A	Y	N
Drip	0	1.09314	0.705	0.007	0	1_Pigment	2	N/A	Y	Y
CG42486	0	1.07291	0.773	0.004	0	1_Pigment	2	N/A	N	N
CG18641	0	1.01217	0.5	0.002	0	1_Pigment	1	N/A	Y	N
CG34331	0	0.99628	0.432	0.002	0	1_Pigment	1	N/A	N	N
CG7016	0	0.930818	0.614	0.001	0	1_Pigment	1	N/A	Y	N
yellow-c	0	0.888632	0.659	0.005	0	1_Pigment	3	N/A	Y	N
CG17026	0	0.872987	0.591	0.004	0	1_Pigment	2	N/A	Y	N
CG9372	0	0.858776	0.568	0.002	0	1_Pigment	1	N/A	Y	N
sv	0	0.851569	0.614	0.003	0	1_Pigment	2	N/A	Y	N
Cyp4d20	0	0.82535	0.5	0	0	1_Pigment	1	N/A	Y	N
SecCl	0	0.745889	0.409	0.002	0	1_Pigment	1	N/A	Y	N
CG15155	0	0.728532	0.364	0.001	0	1_Pigment	3	N/A	Y	N
CG10680	0	0.688041	0.364	0.001	0	1_Pigment	1	N/A	N	N
CG34120	0	0.667783	0.364	0.001	0	1_Pigment	1	N/A	Y	N
GstZ2	0	0.66675	0.409	0.002	0	1_Pigment	1	N/A	Y	N
CG42329	0	0.606244	0.432	0	0	1_Pigment	1	N/A	Y	N
cDIP	0	0.583721	0.364	0.001	0	1_Pigment	1	N/A	Y	N
psh	0	0.581655	0.432	0.002	0	1_Pigment	2	N/A	Y	N
CG1441	0	0.561695	0.295	0.001	0	1_Pigment	1	N/A	Y	N
CG7912	0	0.517021	0.386	0.001	0	1_Pigment	1	N/A	Y	N
CG10553	0	0.5164	0.318	0.001	0	1_Pigment	1	N/A	N	N
spirit	0	0.51516	0.386	0.001	0	1_Pigment	2	N/A	Y	N
CG5397	0	0.469651	0.295	0.001	0	1_Pigment	1	N/A	Y	N
CG9449	0	0.422798	0.295	0	0	1_Pigment	1	N/A	Y	N
PGRP-SB1	0	0.422591	0.273	0	0	1_Pigment	1	N/A	Y	N
CG43693	0	0.421763	0.318	0.001	0	1_Pigment	2	N/A	Y	N
CG31871	0	0.372631	0.273	0.001	0	1_Pigment	1	N/A	Y	N
wtrw	1.96263e-307	0.446011	0.295	0.001	1.60209e-303	1_Pigment	1	N/A	Y	N
Cyp4p3	1.80202e-301	0.580829	0.386	0.002	1.47099e-297	1_Pigment	1	N/A	Y	N
CG30082	1.43772e-292	2.16309	0.909	0.022	1.17361e-288	1_Pigment	2	N/A	Y	N
CG10211	1.08148e-291	0.396481	0.295	0.001	8.82816e-288	1_Pigment	2	N/A	Y	N
Gasp	1.00256e-282	2.98677	1	0.029	8.18389e-279	1_Pigment	3	N/A	N	Y
nahoda	3.57772e-277	1.34193	0.795	0.017	2.9205e-273	1_Pigment	3	N/A	Y	Y
CG10031	4.1872e-276	1.78556	0.75	0.015	3.41801e-272	1_Pigment	2	N/A	Y	Y
CG15861	2.54448e-259	0.644547	0.364	0.003	2.07706e-255	1_Pigment	1	N/A	Y	N
v	1.34551e-236	0.371184	0.273	0.001	1.09834e-232	1_Pigment	2	N/A	Y	N
ringer	1.43704e-234	2.14519	0.818	0.023	1.17305e-230	1_Pigment	3	N/A	Y	Y
IP3K1	4.75575e-233	0.681032	0.432	0.005	3.88212e-229	1_Pigment	2	N/A	Y	N
BomS1	2.38192e-229	1.86821	0.864	0.026	1.94436e-225	1_Pigment	2	N/A	N	Y
Tsp42El	1.16319e-228	0.575885	0.432	0.005	9.49509e-225	1_Pigment	3	N/A	Y	N
Cp19	6.1311e-226	0.912507	0.273	0.001	5.00482e-222	1_Pigment	2	N/A	N	N
geko	1.43541e-215	0.368913	0.273	0.002	1.17172e-211	1_Pigment	2	N/A	N	N
CG34445	1.4619e-206	0.344409	0.273	0.002	1.19335e-202	1_Pigment	2	N/A	Y	N
pio	8.58772e-201	2.48098	1	0.044	7.01015e-197	1_Pigment	3	N/A	N	Y
CG13875	7.20934e-199	0.396275	0.25	0.001	5.88498e-195	1_Pigment	1	N/A	Y	N
CG8008	9.47527e-199	0.345235	0.25	0.001	7.73467e-195	1_Pigment	1	N/A	Y	N
CG3301	2.65163e-197	1.213	0.773	0.024	2.16453e-193	1_Pigment	2	N/A	Y	Y
Sulf1	9.41628e-187	0.511653	0.318	0.003	7.68651e-183	1_Pigment	1	N/A	Y	N
nec	1.70251e-179	1.37024	0.864	0.034	1.38976e-175	1_Pigment	2	N/A	Y	N
CG11961	3.72819e-178	0.616488	0.432	0.007	3.04332e-174	1_Pigment	2	N/A	Y	N
CG33178	1.06209e-175	1.34203	0.841	0.033	8.66983e-172	1_Pigment	3	N/A	Y	N
CG12075	2.06e-171	0.760418	0.614	0.017	1.68158e-167	1_Pigment	3	N/A	Y	N
CG3091	7.68702e-168	1.12066	0.864	0.036	6.27491e-164	1_Pigment	3	N/A	Y	N
CG42327	1.87658e-167	1.58824	0.932	0.045	1.53185e-163	1_Pigment	N.S.	N/A	Y	Y
Debcl	2.41325e-167	1.19999	0.75	0.027	1.96993e-163	1_Pigment	3	N/A	Y	N
CG32816	1.82047e-165	0.591833	0.455	0.009	1.48605e-161	1_Pigment	2	N/A	N	N
fog	1.22443e-164	0.367675	0.273	0.003	9.99501e-161	1_Pigment	2	N/A	Y	N
Mcr	2.04758e-164	1.09305	0.75	0.027	1.67144e-160	1_Pigment	N.S.	N/A	Y	N
yellow-h	3.68739e-164	1.10221	0.773	0.029	3.01002e-160	1_Pigment	3	N/A	Y	N
Fas3	1.1725e-160	1.46731	0.886	0.041	9.57114e-157	1_Pigment	3	N/A	Y	Y
CG7110	1.65253e-159	0.391942	0.318	0.004	1.34896e-155	1_Pigment	2	N/A	N	N
Indy	2.09641e-159	0.77948	0.568	0.015	1.7113e-155	1_Pigment	3	N/A	Y	N
Cyp4p1	3.42132e-157	1.2315	0.773	0.031	2.79282e-153	1_Pigment	3	N/A	Y	N
CG15739	2.6984e-156	3.7523	1	0.06	2.2027e-152	1_Pigment	3	N/A	Y	Y
CHKov2	4.82619e-156	0.366027	0.295	0.003	3.93961e-152	1_Pigment	3	N/A	N	N
grass	1.56826e-153	2.20573	0.932	0.051	1.28017e-149	1_Pigment	3	N/A	Y	Y
blot	2.37085e-153	0.810397	0.591	0.018	1.93533e-149	1_Pigment	3	N/A	Y	N
Ldsdh1	1.09521e-151	3.64624	1	0.062	8.9402e-148	1_Pigment	3	N/A	Y	Y
CG4962	1.72823e-147	1.30158	0.409	0.008	1.41076e-143	1_Pigment	2	N/A	N	N
CG14439	3.22028e-143	0.985189	0.659	0.024	2.62872e-139	1_Pigment	3	N/A	Y	N
CG1632	1.26989e-141	0.578986	0.318	0.005	1.03661e-137	1_Pigment	2	N/A	Y	N
CG17777	5.73064e-141	0.636523	0.295	0.004	4.67792e-137	1_Pigment	2	N/A	N	N
Eglp4	2.58594e-138	3.37208	1	0.068	2.11091e-134	1_Pigment	3	N/A	Y	Y
CG33493	1.29333e-137	1.53487	0.955	0.059	1.05575e-133	1_Pigment	N.S.	N/A	Y	Y
uzip	3.8045e-137	0.629361	0.432	0.01	3.10561e-133	1_Pigment	2	N/A	N	N
Reg-5	4.0768e-134	1.62053	0.795	0.04	3.32789e-130	1_Pigment	3	N/A	N	Y
CG1889	2.5299e-130	1.13371	0.818	0.042	2.06516e-126	1_Pigment	3	N/A	Y	N
CG10345	3.43848e-126	0.391324	0.273	0.004	2.80683e-122	1_Pigment	2	N/A	Y	N
sgll	6.49167e-126	0.934853	0.773	0.039	5.29915e-122	1_Pigment	N.S.	N/A	Y	N
jbug	2.34632e-124	1.22143	0.75	0.037	1.9153e-120	1_Pigment	3	N/A	Y	Y
RhoGEF64C	3.62928e-124	1.89638	0.932	0.062	2.96258e-120	1_Pigment	3	N/A	Y	Y
CG5973	4.23011e-122	0.526359	0.364	0.008	3.45304e-118	1_Pigment	2	N/A	Y	N
bnb	1.19596e-121	1.52014	0.909	0.059	9.76264e-118	1_Pigment	N.S.	N/A	Y	Y
CG9572	4.23496e-119	0.773057	0.364	0.008	3.457e-115	1_Pigment	2	N/A	Y	N
CG8306	8.4464e-118	1.25196	0.864	0.054	6.8948e-114	1_Pigment	3	N/A	Y	Y
ct	3.16359e-115	0.994244	0.341	0.007	2.58244e-111	1_Pigment	N.S.	N/A	Y	N
CG30460	1.33504e-108	0.622436	0.409	0.012	1.08979e-104	1_Pigment	N.S.	N/A	Y	N
scramb2	1.35613e-106	1.24812	0.864	0.06	1.10701e-102	1_Pigment	N.S.	N/A	Y	Y
Vdup1	1.96649e-106	1.31741	0.841	0.058	1.60525e-102	1_Pigment	3	N/A	Y	Y
kar	4.88947e-106	1.24394	0.841	0.057	3.99128e-102	1_Pigment	N.S.	N/A	Y	Y
Ccp84Ag	9.94471e-106	0.756873	0.25	0.004	8.11787e-102	1_Pigment	N.S.	N/A	N	N
CHKov1	1.67956e-103	0.702789	0.591	0.027	1.37102e-99	1_Pigment	2	N/A	N	N
Fpgs	4.97323e-100	0.389678	0.273	0.005	4.05965e-96	1_Pigment	2	N/A	Y	N
Tsp42Ee	1.38553e-98	1.67218	0.932	0.079	1.13101e-94	1_Pigment	3	N/A	Y	Y
GV1	4.41425e-97	1.48481	0.886	0.07	3.60335e-93	1_Pigment	3	N/A	N	Y
Obp19d	1.03474e-95	2.30388	0.977	0.092	8.44655e-92	1_Pigment	3	N/A	N	Y
Spn43Ab	1.13006e-95	0.335764	0.25	0.005	9.22469e-92	1_Pigment	N.S.	N/A	Y	N
emp	2.62514e-94	0.406545	0.341	0.009	2.1429e-90	1_Pigment	2	N/A	Y	N
CG32368	7.08942e-94	0.581831	0.386	0.012	5.7871e-90	1_Pigment	3	N/A	N	N
trn	1.80769e-93	0.490785	0.386	0.012	1.47562e-89	1_Pigment	3	N/A	Y	N
pdgy	3.00193e-91	1.14372	0.795	0.06	2.45048e-87	1_Pigment	N.S.	N/A	Y	Y
CG8066	2.45009e-87	1.28953	0.773	0.058	2.00001e-83	1_Pigment	N.S.	N/A	Y	N
Nplp3	1.25059e-86	8.05	1	0.123	1.02086e-82	1_Pigment	3	N/A	N	Y
Fkbp14	7.69181e-84	0.937979	0.795	0.062	6.27883e-80	1_Pigment	3	N/A	Y	Y
CG3902	2.45646e-81	2.20309	1	0.119	2.00521e-77	1_Pigment	3	N/A	Y	Y
grh	9.65993e-81	0.76014	0.659	0.043	7.8854e-77	1_Pigment	3	N/A	Y	N
5-HT2A	2.05387e-79	2.34814	1	0.124	1.67658e-75	1_Pigment	3	N/A	Y	Y
CG1628	4.45117e-78	0.6107	0.455	0.021	3.63349e-74	1_Pigment	2	N/A	Y	N
bru1	1.3182e-76	1.95687	1	0.124	1.07605e-72	1_Pigment	3	N/A	Y	Y
CG32365	3.22266e-76	0.827844	0.773	0.062	2.63066e-72	1_Pigment	3	N/A	N	N
CG1806	3.65418e-76	0.403887	0.318	0.01	2.9829e-72	1_Pigment	3	N/A	Y	N
CG4619	4.64122e-76	0.453412	0.341	0.012	3.78863e-72	1_Pigment	3	N/A	Y	N
CG5390	7.04124e-76	0.697392	0.523	0.029	5.74777e-72	1_Pigment	2	N/A	Y	N
CG9436	8.04617e-76	0.408592	0.295	0.009	6.56809e-72	1_Pigment	3	N/A	Y	N
Nlp	8.58468e-74	1.97821	1	0.14	7.00767e-70	1_Pigment	N.S.	N/A	Y	Y
Spn27A	1.65856e-71	0.84316	0.591	0.04	1.35388e-67	1_Pigment	3	N/A	Y	N
retinin	3.21055e-71	8.45495	1	0.157	2.62077e-67	1_Pigment	3	N/A	Y	Y
Msr-110	4.70228e-70	1.572	0.977	0.121	3.83847e-66	1_Pigment	N.S.	N/A	N	Y
pk	6.82677e-70	0.471566	0.341	0.013	5.57269e-66	1_Pigment	3	N/A	Y	N
CG11400	2.09157e-69	1.35713	0.977	0.113	1.70735e-65	1_Pigment	N.S.	N/A	N	Y
trol	1.68803e-67	1.11383	0.409	0.02	1.37794e-63	1_Pigment	3	N/A	Y	N
Nrt	2.17797e-67	0.652528	0.432	0.023	1.77788e-63	1_Pigment	3	N/A	Y	Y
CG8369	3.43129e-67	1.66455	0.864	0.098	2.80096e-63	1_Pigment	3	N/A	N	N
Cys	4.04152e-65	2.35889	1	0.16	3.29909e-61	1_Pigment	N.S.	N/A	Y	Y
CG6435	1.02942e-64	1.79785	1	0.141	8.40313e-61	1_Pigment	3	N/A	N	Y
caps	5.82097e-64	0.552426	0.386	0.019	4.75165e-60	1_Pigment	3	N/A	Y	N
CG5909	3.40097e-62	0.820835	0.659	0.057	2.77621e-58	1_Pigment	3	N/A	Y	N
Gip	1.63352e-61	0.713654	0.636	0.053	1.33344e-57	1_Pigment	N.S.	N/A	Y	N
Ets98B	2.18845e-61	0.492135	0.432	0.024	1.78643e-57	1_Pigment	3	N/A	Y	N
Idgf6	3.7632e-61	1.47611	0.955	0.129	3.0719e-57	1_Pigment	3	N/A	Y	Y
papi	4.52884e-60	0.627434	0.409	0.023	3.69689e-56	1_Pigment	2	N/A	Y	N
CG42367	4.87056e-60	0.878388	0.25	0.008	3.97584e-56	1_Pigment	2	N/A	Y	N
qsm	1.43438e-58	0.555667	0.318	0.014	1.17088e-54	1_Pigment	3	N/A	Y	N
CG43103	1.44136e-57	1.09143	0.818	0.094	1.17658e-53	1_Pigment	2	N/A	N	N
CG9691	8.49354e-56	2.56741	1	0.188	6.93328e-52	1_Pigment	3	N/A	N	Y
Tina-1	1.66442e-55	0.401439	0.295	0.013	1.35867e-51	1_Pigment	3	N/A	Y	N
Gbp1	6.84221e-55	1.99453	0.977	0.16	5.58529e-51	1_Pigment	3	N/A	N	Y
CG17027	8.12813e-55	0.565062	0.477	0.034	6.635e-51	1_Pigment	3	N/A	Y	N
Mhcl	8.02225e-53	1.12557	0.864	0.124	6.54856e-49	1_Pigment	N.S.	N/A	Y	Y
CG6429	4.13157e-52	1.69886	1	0.164	3.3726e-48	1_Pigment	3	N/A	N	N
Kmn1	5.53036e-52	0.398791	0.318	0.016	4.51444e-48	1_Pigment	N.S.	N/A	N	N
CG31469	8.4987e-52	0.692812	0.545	0.047	6.93749e-48	1_Pigment	N.S.	N/A	Y	N
Pvr	1.24362e-51	0.524544	0.364	0.021	1.01517e-47	1_Pigment	2	N/A	Y	N
CG6421	1.01714e-49	2.13086	0.955	0.177	8.30295e-46	1_Pigment	3	N/A	N	Y
CG13917	1.2464e-49	1.45554	0.909	0.161	1.01744e-45	1_Pigment	N.S.	N/A	Y	Y
sog	5.9112e-49	1.15391	0.886	0.126	4.82531e-45	1_Pigment	3	N/A	Y	Y
CG31103	5.04873e-47	0.818707	0.818	0.104	4.12128e-43	1_Pigment	3	N/A	Y	N
BomS4	2.01425e-46	0.467499	0.295	0.015	1.64423e-42	1_Pigment	2	N/A	N	N
CG13124	5.31343e-45	0.612161	0.614	0.065	4.33735e-41	1_Pigment	3	N/A	Y	N
Hil	2.79671e-44	0.349649	0.273	0.014	2.28295e-40	1_Pigment	3	N/A	Y	N
how	7.41251e-44	0.616811	0.545	0.054	6.05083e-40	1_Pigment	3	N/A	Y	N
Echs1	1.45317e-43	1.13796	0.818	0.126	1.18622e-39	1_Pigment	N.S.	N/A	Y	Y
BomT3	3.82193e-43	2.4495	1	0.229	3.11984e-39	1_Pigment	N.S.	N/A	N	Y
Cpr49Ae	9.58141e-43	0.558624	0.273	0.014	7.82131e-39	1_Pigment	3	N/A	N	N
GstO1	1.99316e-42	0.49514	0.386	0.029	1.62701e-38	1_Pigment	N.S.	N/A	Y	N
CG5910	2.13348e-42	0.878168	0.818	0.116	1.74156e-38	1_Pigment	3	N/A	N	N
CG45263	1.22966e-40	0.472219	0.364	0.027	1.00377e-36	1_Pigment	3	N/A	Y	N
CG9932	1.94484e-40	1.61305	0.977	0.219	1.58758e-36	1_Pigment	N.S.	N/A	Y	Y
CG9336	5.20826e-38	0.932093	0.432	0.04	4.2515e-34	1_Pigment	3	N/A	N	N
CG8586	1.32512e-37	0.554207	0.409	0.036	1.08169e-33	1_Pigment	3	N/A	Y	N
Nrg	6.29906e-37	0.756056	0.682	0.1	5.14193e-33	1_Pigment	N.S.	N/A	Y	N
CG17111	7.37793e-37	0.76122	0.386	0.033	6.0226e-33	1_Pigment	3	N/A	Y	N
spir	7.71695e-37	0.944314	0.773	0.126	6.29935e-33	1_Pigment	N.S.	N/A	Y	Y
eya	1.74082e-36	0.626503	0.636	0.084	1.42103e-32	1_Pigment	N.S.	N/A	Y	N
CG6398	2.5551e-36	0.726042	0.705	0.1	2.08573e-32	1_Pigment	3	N/A	Y	N
Tis11	2.23951e-35	0.397625	0.341	0.027	1.82811e-31	1_Pigment	3	N/A	Y	N
Nost	2.56499e-35	0.583394	0.568	0.071	2.0938e-31	1_Pigment	N.S.	N/A	Y	N
cv	7.8418e-35	0.553014	0.614	0.08	6.40126e-31	1_Pigment	3	N/A	Y	N
Gp150	1.25892e-34	0.995123	0.886	0.164	1.02766e-30	1_Pigment	N.S.	N/A	Y	Y
CG1299	1.32215e-34	0.458251	0.364	0.031	1.07927e-30	1_Pigment	3	N/A	Y	N
Pgant2	4.26783e-34	0.628139	0.409	0.041	3.48383e-30	1_Pigment	3	N/A	Y	N
olf186-F	1.4826e-33	0.972892	0.795	0.16	1.21025e-29	1_Pigment	N.S.	N/A	Y	N
Cyp6a20	4.45745e-32	0.70056	0.659	0.097	3.63862e-28	1_Pigment	3	N/A	Y	N
CG6287	7.48262e-32	1.00556	0.955	0.187	6.10806e-28	1_Pigment	N.S.	N/A	Y	N
Pka-C3	4.26674e-31	0.702362	0.682	0.105	3.48294e-27	1_Pigment	3	N/A	Y	N
glec	7.15579e-31	0.720026	0.75	0.135	5.84127e-27	1_Pigment	N.S.	N/A	N	Y
Ptp10D	1.04008e-30	0.551064	0.409	0.044	8.49013e-27	1_Pigment	N.S.	N/A	Y	N
CG11686	5.60057e-30	0.453434	0.409	0.044	4.57174e-26	1_Pigment	3	N/A	N	N
Strn-Mlck	3.88047e-29	0.480422	0.523	0.07	3.16763e-25	1_Pigment	3	N/A	Y	N
CG9119	3.95998e-29	0.492384	0.386	0.041	3.23253e-25	1_Pigment	N.S.	N/A	Y	N
CG11275	4.54113e-29	0.581454	0.523	0.071	3.70693e-25	1_Pigment	N.S.	N/A	Y	N
CG14257	5.34032e-29	0.570688	0.409	0.046	4.3593e-25	1_Pigment	3	N/A	N	N
CG17839	7.62151e-29	1.025	0.909	0.233	6.22144e-25	1_Pigment	N.S.	N/A	N	N
CG14275	9.88754e-29	0.901542	0.955	0.198	8.0712e-25	1_Pigment	N.S.	N/A	N	N
lft	1.20047e-28	0.764179	0.727	0.127	9.79943e-25	1_Pigment	3	N/A	Y	N
scu	2.12412e-28	0.646542	0.568	0.087	1.73392e-24	1_Pigment	N.S.	N/A	Y	N
AANAT1	2.43358e-28	0.527338	0.386	0.042	1.98653e-24	1_Pigment	3	N/A	N	N
Rbp6	5.68574e-28	0.322625	0.295	0.025	4.64127e-24	1_Pigment	N.S.	N/A	Y	N
Sirup	7.14017e-28	1.54338	0.864	0.228	5.82852e-24	1_Pigment	N.S.	N/A	Y	N
CG31313	7.56268e-28	0.287168	0.25	0.018	6.17342e-24	1_Pigment	2	N/A	Y	N
CG7461	1.7827e-27	0.429618	0.364	0.039	1.45522e-23	1_Pigment	N.S.	N/A	Y	N
Rim2	2.98586e-27	0.556599	0.545	0.083	2.43736e-23	1_Pigment	N.S.	N/A	Y	N
mgl	4.54773e-27	0.59038	0.432	0.054	3.71231e-23	1_Pigment	N.S.	N/A	Y	N
goe	1.90564e-26	0.418053	0.477	0.063	1.55557e-22	1_Pigment	3	Y	Y	N
fok	1.94107e-26	0.656948	0.75	0.15	1.5845e-22	1_Pigment	N.S.	N/A	N	N
Gbp2	3.14291e-26	0.358143	0.273	0.023	2.56556e-22	1_Pigment	2	N/A	Y	N
rdhB	7.07616e-26	1.79263	1	0.341	5.77627e-22	1_Pigment	N.S.	N/A	Y	N
CG3164	8.28989e-26	0.486379	0.432	0.056	6.76704e-22	1_Pigment	N.S.	N/A	Y	N
gbb	1.49941e-25	0.424687	0.409	0.051	1.22397e-21	1_Pigment	3	N/A	Y	N
GILT1	3.06478e-25	0.601086	0.614	0.112	2.50178e-21	1_Pigment	N.S.	N/A	Y	N
Pdh	5.4708e-25	2.52555	1	0.551	4.46581e-21	1_Pigment	N.S.	N/A	Y	N
ed	1.14905e-24	0.732809	0.568	0.102	9.37968e-21	1_Pigment	N.S.	N/A	Y	Y
tacc	1.633e-24	0.63846	0.545	0.094	1.33302e-20	1_Pigment	N.S.	N/A	Y	Y
CREG	4.95245e-24	0.305506	0.273	0.025	4.04269e-20	1_Pigment	3	N/A	Y	N
Sod3	6.88009e-24	0.426259	0.318	0.034	5.61622e-20	1_Pigment	3	N/A	Y	N
Ih	8.65655e-24	0.76887	0.682	0.135	7.06634e-20	1_Pigment	N.S.	N/A	Y	N
Obp8a	4.01491e-23	0.447825	0.386	0.049	3.27737e-19	1_Pigment	2	N/A	N	N
Pdi	1.46722e-22	0.462228	0.432	0.064	1.19769e-18	1_Pigment	N.S.	N/A	Y	N
Vha68-2	5.05273e-22	0.426062	0.318	0.037	4.12454e-18	1_Pigment	3	N/A	Y	N
CG7272	9.89298e-22	0.510292	0.5	0.087	8.07564e-18	1_Pigment	N.S.	N/A	Y	N
CG18067	1.48536e-21	0.526963	0.886	0.206	1.2125e-17	1_Pigment	N.S.	N/A	N	N
Myo10A	3.95498e-21	0.304502	0.25	0.024	3.22845e-17	1_Pigment	3	N/A	Y	N
Jheh1	5.65789e-21	0.653352	0.636	0.128	4.61854e-17	1_Pigment	3	N/A	Y	N
CG9631	7.57282e-21	0.379892	0.364	0.049	6.1817e-17	1_Pigment	3	N/A	N	N
scrib	9.96998e-21	0.526174	0.523	0.097	8.13849e-17	1_Pigment	N.S.	N/A	Y	N
Pp1alpha-96A	1.05703e-20	0.537513	0.523	0.097	8.62856e-17	1_Pigment	N.S.	N/A	Y	N
CG9628	2.20078e-20	0.565843	0.75	0.163	1.7965e-16	1_Pigment	N.S.	N/A	N	N
Cad87A	4.32633e-20	0.347517	0.273	0.03	3.53158e-16	1_Pigment	N.S.	N/A	Y	N
CG13794	6.8653e-20	0.335104	0.341	0.045	5.60414e-16	1_Pigment	2	N/A	Y	N
CG8740	8.19652e-20	0.385264	0.409	0.062	6.69082e-16	1_Pigment	3	N/A	N	N
cpo	8.74737e-20	0.635293	0.75	0.175	7.14047e-16	1_Pigment	N.S.	N/A	Y	Y
CG1927	9.06545e-20	0.638665	0.727	0.189	7.40012e-16	1_Pigment	N.S.	N/A	N	N
alpha-Est8	1.02646e-19	0.521449	0.591	0.115	8.37898e-16	1_Pigment	3	N/A	Y	N
Lac	1.88676e-19	0.409385	0.364	0.053	1.54016e-15	1_Pigment	N.S.	N/A	Y	N
CG17691	3.83412e-19	0.457295	0.409	0.066	3.12979e-15	1_Pigment	N.S.	N/A	Y	N
RhoGAP93B	4.20162e-19	0.389054	0.295	0.037	3.42978e-15	1_Pigment	N.S.	N/A	Y	N
pck	4.54508e-19	0.55459	0.614	0.138	3.71015e-15	1_Pigment	N.S.	N/A	Y	N
olf186-M	8.80611e-19	0.376409	0.386	0.059	7.18843e-15	1_Pigment	N.S.	N/A	Y	N
fus	1.69776e-18	0.296891	0.25	0.027	1.38588e-14	1_Pigment	3	N/A	Y	N
EbpIII	2.73885e-18	0.559525	0.477	0.087	2.23573e-14	1_Pigment	3	N/A	N	N
Myd88	3.75982e-18	0.319632	0.273	0.033	3.06914e-14	1_Pigment	N.S.	N/A	Y	N
tmod	9.53471e-18	0.620152	0.864	0.269	7.78318e-14	1_Pigment	N.S.	N/A	Y	N
GstT4	2.20577e-17	0.480501	0.5	0.097	1.80057e-13	1_Pigment	N.S.	N/A	Y	N
bigmax	2.21264e-17	0.555988	0.455	0.089	1.80618e-13	1_Pigment	N.S.	N/A	Y	N
Gs2	3.23108e-17	0.614622	1	0.316	2.63753e-13	1_Pigment	N.S.	N/A	Y	N
Tsp42Ef	4.46527e-17	0.294695	0.25	0.029	3.645e-13	1_Pigment	3	N/A	Y	N
kune	4.7259e-17	0.434779	0.5	0.103	3.85775e-13	1_Pigment	N.S.	N/A	Y	N
galectin	8.74252e-17	0.529776	0.523	0.116	7.13652e-13	1_Pigment	N.S.	N/A	Y	N
eEF1alpha1	1.67679e-16	1.10205	0.977	0.547	1.36876e-12	1_Pigment	N.S.	N/A	Y	N
CG3609	5.05436e-16	0.382419	0.318	0.049	4.12588e-12	1_Pigment	N.S.	N/A	Y	N
Ser7	5.06083e-16	0.315903	0.295	0.042	4.13116e-12	1_Pigment	2	N/A	Y	N
VhaM9.7-c	5.59066e-16	0.427998	0.432	0.082	4.56366e-12	1_Pigment	3	N/A	Y	N
Cyp9f2	1.71803e-15	0.36	0.386	0.068	1.40243e-11	1_Pigment	3	N/A	Y	N
CG42674	1.95834e-15	0.309697	0.25	0.032	1.59859e-11	1_Pigment	N.S.	N/A	Y	N
CG6891	2.35473e-15	0.421393	0.295	0.044	1.92217e-11	1_Pigment	2	N/A	Y	N
ogre	3.55239e-15	0.385877	0.545	0.12	2.89981e-11	1_Pigment	3	N/A	N	N
CG12730	3.59966e-15	0.378533	0.318	0.051	2.9384e-11	1_Pigment	N.S.	N/A	Y	N
CG9649	4.21657e-15	0.263523	0.25	0.033	3.44198e-11	1_Pigment	3	N/A	Y	N
Tep4	4.3381e-15	0.45769	0.409	0.078	3.54119e-11	1_Pigment	N.S.	N/A	Y	N
Dg	5.61659e-15	0.295692	0.25	0.033	4.58482e-11	1_Pigment	N.S.	N/A	Y	N
CG11899	5.97246e-15	0.512151	0.636	0.171	4.87532e-11	1_Pigment	N.S.	N/A	Y	N
Rab32	6.56445e-15	0.801347	1	0.564	5.35856e-11	1_Pigment	N.S.	N/A	Y	N
Cks85A	9.98015e-15	0.293747	0.295	0.045	8.14679e-11	1_Pigment	N.S.	N/A	Y	N
CG31997	1.47342e-14	0.680686	1	0.365	1.20276e-10	1_Pigment	3	N/A	N	N
KFase	2.46902e-14	0.396057	0.591	0.141	2.01546e-10	1_Pigment	N.S.	N/A	Y	N
CG17841	2.81514e-14	0.467942	0.568	0.142	2.298e-10	1_Pigment	N.S.	N/A	Y	N
Mkp3	3.08961e-14	0.487719	0.477	0.112	2.52205e-10	1_Pigment	N.S.	N/A	Y	N
AnxB9	3.31638e-14	0.410909	0.545	0.13	2.70716e-10	1_Pigment	N.S.	N/A	Y	N
chas	5.84939e-14	0.477707	0.341	0.064	4.77486e-10	1_Pigment	N.S.	N/A	N	N
CG9674	6.02567e-14	0.553236	0.614	0.161	4.91875e-10	1_Pigment	N.S.	N/A	N	N
Ac13E	1.15266e-13	0.340956	0.25	0.036	9.40919e-10	1_Pigment	3	N/A	Y	N
Swip-1	1.53522e-13	0.695822	0.568	0.147	1.2532e-09	1_Pigment	N.S.	N/A	Y	N
CG11699	2.45425e-13	0.516881	0.682	0.22	2.0034e-09	1_Pigment	N.S.	N/A	Y	N
CG40160	2.52591e-13	0.373362	0.341	0.064	2.0619e-09	1_Pigment	N.S.	N/A	Y	N
CG32687	2.79249e-13	0.407522	0.568	0.14	2.27951e-09	1_Pigment	N.S.	N/A	Y	N
cnc	3.42435e-13	0.289445	0.295	0.05	2.7953e-09	1_Pigment	N.S.	N/A	Y	N
myo	6.31337e-13	0.346292	0.364	0.073	5.1536e-09	1_Pigment	N.S.	N/A	Y	N
emc	7.45786e-13	0.631922	0.636	0.216	6.08785e-09	1_Pigment	N.S.	N/A	Y	N
Snp	9.56301e-13	0.377356	0.364	0.074	7.80629e-09	1_Pigment	N.S.	N/A	Y	N
siz	1.58397e-12	0.483997	0.5	0.135	1.293e-08	1_Pigment	N.S.	N/A	Y	N
GstO3	3.07564e-12	0.328283	0.477	0.112	2.51064e-08	1_Pigment	N.S.	N/A	Y	N
NTPase	6.65318e-12	0.41044	0.364	0.081	5.43099e-08	1_Pigment	N.S.	N/A	Y	N
nrv1	1.34188e-11	0.541364	0.864	0.308	1.09537e-07	1_Pigment	3	N/A	Y	N
NUCB1	2.48698e-11	0.309056	0.341	0.073	2.03012e-07	1_Pigment	N.S.	N/A	Y	N
Lsd-2	2.73383e-11	0.337727	0.364	0.079	2.23163e-07	1_Pigment	3	N/A	Y	N
Timp	3.29357e-11	0.269298	0.568	0.151	2.68854e-07	1_Pigment	N.S.	N/A	Y	N
ZnT63C	4.36702e-11	0.342783	0.455	0.114	3.56479e-07	1_Pigment	N.S.	N/A	Y	N
scyl	4.97581e-11	0.509542	0.75	0.275	4.06175e-07	1_Pigment	N.S.	N/A	Y	N
Syb	5.65246e-11	0.300778	0.591	0.163	4.6141e-07	1_Pigment	N.S.	N/A	Y	N
rtv	8.58757e-11	0.25263	0.273	0.051	7.01004e-07	1_Pigment	N.S.	N/A	N	N
Sdc	2.84437e-10	0.380194	0.523	0.157	2.32186e-06	1_Pigment	N.S.	N/A	Y	N
CG15211	3.53737e-10	0.344303	0.5	0.134	2.88755e-06	1_Pigment	N.S.	N/A	Y	N
CG17272	4.31674e-10	0.361599	0.432	0.118	3.52375e-06	1_Pigment	N.S.	N/A	Y	N
CG32280	4.63511e-10	0.285697	0.409	0.101	3.78364e-06	1_Pigment	3	N/A	Y	N
CG8180	5.29853e-10	0.314385	0.318	0.07	4.32519e-06	1_Pigment	3	N/A	N	N
Rac2	5.76056e-10	0.303643	0.25	0.047	4.70235e-06	1_Pigment	3	N/A	Y	N
CG13707	7.05018e-10	0.31702	0.341	0.08	5.75506e-06	1_Pigment	N.S.	N/A	N	N
CG7054	1.4604e-09	0.257481	0.25	0.048	1.19212e-05	1_Pigment	2	N/A	Y	N
CG31637	1.86759e-09	0.276766	0.318	0.074	1.52452e-05	1_Pigment	N.S.	N/A	Y	N
CG34398	2.07349e-09	0.265329	0.318	0.072	1.69259e-05	1_Pigment	3	N/A	N	N
BomS3	4.65576e-09	0.620712	0.318	0.078	3.8005e-05	1_Pigment	2	N/A	N	N
p	5.4575e-09	0.261025	0.295	0.068	4.45495e-05	1_Pigment	N.S.	N/A	Y	N
Rho1	6.02153e-09	0.425534	0.659	0.252	4.91538e-05	1_Pigment	N.S.	N/A	Y	N
Gs1	6.91935e-09	0.389773	0.386	0.112	5.64827e-05	1_Pigment	N.S.	N/A	Y	N
CG13887	1.01438e-08	0.354259	0.659	0.238	8.28042e-05	1_Pigment	N.S.	N/A	Y	N
Kank	1.49687e-08	0.405572	0.386	0.113	0.000122189	1_Pigment	N.S.	N/A	Y	N
aop	1.84153e-08	0.28535	0.364	0.1	0.000150324	1_Pigment	N.S.	N/A	Y	N
MSBP	2.17445e-08	0.426187	0.614	0.235	0.0001775	1_Pigment	N.S.	N/A	Y	N
CG33978	2.23112e-08	0.328375	0.318	0.083	0.000182126	1_Pigment	N.S.	N/A	N	N
CG2519	2.90058e-08	0.263708	0.273	0.064	0.000236774	1_Pigment	N.S.	N/A	N	N
Sar1	3.6117e-08	0.487062	0.841	0.428	0.000294823	1_Pigment	N.S.	N/A	Y	N
Inx3	5.15973e-08	0.274651	0.341	0.091	0.000421189	1_Pigment	3	N/A	N	N
eEF5	5.38737e-08	0.381405	1	0.912	0.000439771	1_Pigment	N.S.	N/A	Y	N
RapGAP1	5.43746e-08	0.292832	0.25	0.057	0.00044386	1_Pigment	3	N/A	Y	N
Acbp1	7.74971e-08	0.274479	0.318	0.083	0.000632609	1_Pigment	N.S.	N/A	Y	N
PRL-1	1.26159e-07	0.317203	0.364	0.11	0.00102984	1_Pigment	N.S.	N/A	Y	N
Pect	1.41653e-07	0.313455	0.409	0.133	0.00115631	1_Pigment	N.S.	N/A	Y	N
Zip99C	4.5951e-07	0.2505	0.25	0.063	0.00375098	1_Pigment	N.S.	N/A	Y	N
Fatp1	6.95581e-07	0.378498	0.477	0.177	0.00567803	1_Pigment	N.S.	N/A	Y	N
CG43078	8.39133e-07	0.294869	0.364	0.118	0.00684984	1_Pigment	N.S.	N/A	N	N
CG31712	1.00181e-06	0.338311	0.5	0.195	0.00817779	1_Pigment	N.S.	N/A	Y	N
CG31522	1.21538e-06	0.250344	0.273	0.076	0.00992116	1_Pigment	N.S.	N/A	Y	N
cib	1.26985e-06	0.263671	0.341	0.105	0.0103658	1_Pigment	N.S.	N/A	Y	N
CG3436	1.48814e-06	0.251875	0.318	0.098	0.0121477	1_Pigment	N.S.	N/A	Y	N
egh	2.86835e-06	0.27517	0.386	0.136	0.0234143	1_Pigment	N.S.	N/A	N	N
pr	5.28035e-06	0.589771	0.591	0.276	0.0431035	1_Pigment	N.S.	N/A	Y	N
CtBP	6.94815e-06	0.259054	0.545	0.227	0.0567177	1_Pigment	N.S.	N/A	Y	N
Syp	1.07593e-05	0.332621	0.955	0.583	0.0878278	1_Pigment	N.S.	N/A	Y	N
CG7675	1.13417e-05	0.274161	0.409	0.145	0.0925819	1_Pigment	N.S.	N/A	Y	N
CG2852	1.28542e-05	0.453422	0.727	0.386	0.104929	1_Pigment	N.S.	N/A	Y	N
CG7920	1.37664e-05	0.455196	0.75	0.434	0.112375	1_Pigment	N.S.	N/A	N	N
Gdap2	1.54283e-05	0.996358	0.636	0.504	0.125941	1_Pigment	N.S.	N/A	Y	Y
MESK2	1.86087e-05	0.513204	0.841	0.601	0.151903	1_Pigment	N.S.	N/A	Y	N
tna	2.80954e-05	0.280748	0.386	0.153	0.229343	1_Pigment	N.S.	N/A	Y	N
CG12991	0.000151611	0.305782	0.341	0.14	1	1_Pigment	N.S.	N/A	N	N
Tapdelta	0.000179594	0.267317	0.545	0.274	1	1_Pigment	N.S.	N/A	Y	N
Diap1	0.000279812	0.262596	0.295	0.12	1	1_Pigment	N.S.	N/A	Y	N
Wdr62	0.000604958	0.349877	0.614	0.373	1	1_Pigment	N.S.	N/A	Y	N
Msp300	0.000664688	0.655276	0.591	0.402	1	1_Pigment	N.S.	N/A	Y	N
CG5446	0.000831189	0.366492	0.523	0.318	1	1_Pigment	N.S.	N/A	Y	N
mtd	0.00135412	0.304341	0.409	0.214	1	1_Pigment	N.S.	N/A	Y	N
CG31705	0.00190393	0.257375	0.318	0.149	1	1_Pigment	N.S.	N/A	Y	N

### Sheet: A7D_1Pigment
gene	p_val	avg_log2FC	pct.1	pct.2	p_val_adj	cluster	FP Validated	T2A Validated	Human homolog	Common to all 3 time points?
sxe2	0	2.80529	0.75	0.004	0	1_Pigment	1	N/A	Y	Y
atilla	0	2.14397	0.729	0.003	0	1_Pigment	1	N/A	N	Y
CG5945	0	2.1295	0.75	0.004	0	1_Pigment	1	N/A	N	Y
BomS1	0	1.93266	0.812	0.01	0	1_Pigment	2	N/A	N	Y
obst-E	0	1.65574	0.75	0.007	0	1_Pigment	2	N/A	N	Y
CG31199	0	1.60894	0.729	0.003	0	1_Pigment	1	N/A	Y	Y
CG43092	0	1.50413	0.604	0.005	0	1_Pigment	2	N/A	N	Y
CG13841	0	1.46426	0.625	0.003	0	1_Pigment	1	N/A	N	Y
CG43091	0	1.26984	0.5	0.002	0	1_Pigment	1	N/A	N	N
Obp57b	0	1.04295	0.458	0.001	0	1_Pigment	1	N/A	N	Y
CG31200	0	1.0415	0.542	0.002	0	1_Pigment	1	N/A	Y	Y
CG7906	0	1.04122	0.458	0.002	0	1_Pigment	1	N/A	N	Y
SPE	0	0.885285	0.562	0.003	0	1_Pigment	2	N/A	Y	Y
CG1461	0	0.603127	0.375	0.001	0	1_Pigment	1	N/A	Y	Y
Obp83cd	4.12892e-301	0.501633	0.312	0	3.16853e-297	1_Pigment	1	N/A	N	N
GstZ2	4.52463e-301	0.436538	0.312	0	3.4722e-297	1_Pigment	1	N/A	Y	N
SecCl	2.0837e-284	0.662097	0.312	0.001	1.59903e-280	1_Pigment	1	N/A	Y	N
CG31176	2.43194e-271	0.958962	0.479	0.004	1.86627e-267	1_Pigment	2	N/A	N	N
wrapper	2.23042e-262	0.563917	0.292	0.001	1.71162e-258	1_Pigment	1	Y	Y	Y
CG9812	2.06069e-247	0.583228	0.292	0.001	1.58137e-243	1_Pigment	1	N/A	N	N
CG13563	2.61915e-240	0.39145	0.271	0.001	2.00993e-236	1_Pigment	1	N/A	N	Y
BomS4	1.09739e-236	0.596497	0.458	0.005	8.42138e-233	1_Pigment	2	N/A	N	N
CG7084	6.19853e-229	0.657767	0.375	0.003	4.75675e-225	1_Pigment	2	N/A	Y	Y
ringer	7.25545e-221	1.35701	0.667	0.015	5.56783e-217	1_Pigment	3	N/A	Y	Y
CG9928	3.63856e-220	0.61814	0.396	0.004	2.79223e-216	1_Pigment	2	N/A	N	N
dpy	1.41264e-219	1.56008	0.521	0.008	1.08406e-215	1_Pigment	2	N/A	Y	Y
spirit	1.32912e-211	0.366921	0.292	0.001	1.01997e-207	1_Pigment	1	N/A	Y	N
CG17026	6.10282e-202	0.434804	0.292	0.002	4.68331e-198	1_Pigment	1	N/A	Y	N
CG30082	1.48532e-198	1.1344	0.625	0.014	1.13983e-194	1_Pigment	2	N/A	Y	N
CG6908	8.91595e-196	0.658921	0.312	0.002	6.8421e-192	1_Pigment	1	N/A	N	Y
Gasp	9.66066e-193	1.17572	0.542	0.011	7.41359e-189	1_Pigment	3	N/A	N	Y
CG5867	1.71555e-192	0.435671	0.25	0.001	1.31651e-188	1_Pigment	1	N/A	N	Y
Crys	1.35556e-190	1.11003	0.438	0.006	1.04026e-186	1_Pigment	2	N/A	N	Y
CG34331	8.75654e-182	0.767968	0.312	0.003	6.71977e-178	1_Pigment	1	N/A	N	N
CG11841	9.60445e-182	0.542586	0.25	0.001	7.37046e-178	1_Pigment	1	N/A	Y	N
CG33784	9.60445e-182	0.457697	0.25	0.001	7.37046e-178	1_Pigment	1	N/A	N	N
CG9372	1.23229e-181	0.320193	0.25	0.001	9.45659e-178	1_Pigment	1	N/A	Y	N
Drip	4.2317e-176	0.765087	0.354	0.004	3.24741e-172	1_Pigment	2	N/A	Y	Y
DhpD	9.64441e-174	1.2696	0.521	0.011	7.40112e-170	1_Pigment	3	N/A	Y	Y
CG4928	1.39703e-167	1.27015	0.458	0.009	1.07208e-163	1_Pigment	2	N/A	Y	Y
CG42486	7.93718e-153	0.411282	0.271	0.002	6.09099e-149	1_Pigment	1	N/A	N	N
Spn47C	1.72459e-141	0.455099	0.271	0.003	1.32345e-137	1_Pigment	2	N/A	Y	N
CG10352	2.57319e-141	0.432496	0.271	0.003	1.97467e-137	1_Pigment	2	N/A	Y	Y
Tina-1	5.71935e-139	0.855216	0.479	0.012	4.38903e-135	1_Pigment	N.S.	N/A	Y	N
Ldsdh1	1.48504e-134	2.13265	0.771	0.039	1.13962e-130	1_Pigment	2	N/A	Y	Y
CG15739	2.40126e-132	2.45434	0.812	0.046	1.84272e-128	1_Pigment	3	N/A	Y	Y
cv-c	1.37938e-121	1.05514	0.396	0.009	1.05853e-117	1_Pigment	2	N/A	Y	Y
Nplp3	5.76598e-114	7.50151	0.979	0.089	4.42481e-110	1_Pigment	N.S.	N/A	N	Y
CG14221	7.18525e-112	0.474488	0.25	0.003	5.51396e-108	1_Pigment	2	N/A	Y	N
CG33493	1.48147e-105	0.824242	0.542	0.023	1.13688e-101	1_Pigment	N.S.	N/A	Y	Y
Eglp4	4.67446e-100	1.36877	0.646	0.036	3.58718e-96	1_Pigment	2	N/A	Y	Y
CG1791	7.66364e-100	0.607809	0.375	0.011	5.88108e-96	1_Pigment	2	N/A	Y	N
CG33178	6.23834e-92	0.979431	0.542	0.027	4.7873e-88	1_Pigment	2	N/A	Y	N
pio	4.7294e-91	1.14358	0.583	0.032	3.62934e-87	1_Pigment	3	N/A	N	Y
retinin	8.30604e-80	8.06359	0.979	0.139	6.37406e-76	1_Pigment	N.S.	N/A	Y	Y
CG9336	6.95404e-75	1.3264	0.625	0.046	5.33653e-71	1_Pigment	2	N/A	N	N
Debcl	4.66526e-63	0.734054	0.375	0.019	3.58012e-59	1_Pigment	3	N/A	Y	N
CG10031	2.23212e-61	0.48639	0.25	0.008	1.71293e-57	1_Pigment	2	N/A	Y	Y
RhoGEF64C	6.35772e-61	0.995863	0.583	0.049	4.87891e-57	1_Pigment	3	N/A	Y	Y
jbug	7.04573e-61	0.591306	0.458	0.029	5.40689e-57	1_Pigment	3	N/A	Y	Y
grass	1.15377e-54	1.05674	0.604	0.06	8.85401e-51	1_Pigment	2	N/A	Y	Y
CG3301	2.7936e-53	0.632621	0.333	0.018	2.14381e-49	1_Pigment	2	N/A	Y	Y
CG8066	2.97575e-52	0.772068	0.542	0.049	2.28359e-48	1_Pigment	3	N/A	Y	N
Nrt	9.36307e-49	0.468196	0.354	0.022	7.18522e-45	1_Pigment	3	N/A	Y	Y
Reg-5	6.89776e-47	0.704571	0.396	0.029	5.29334e-43	1_Pigment	2	N/A	N	Y
CG3902	1.12113e-44	1.20246	0.708	0.102	8.60358e-41	1_Pigment	2	N/A	Y	Y
sgll	2.39037e-43	0.465092	0.354	0.025	1.83437e-39	1_Pigment	N.S.	N/A	Y	N
bnb	5.66417e-43	0.899058	0.438	0.039	4.34669e-39	1_Pigment	N.S.	N/A	Y	Y
Fas3	4.77559e-42	0.687363	0.438	0.039	3.66478e-38	1_Pigment	3	N/A	Y	Y
BomT3	2.12755e-41	1.60955	0.854	0.162	1.63268e-37	1_Pigment	2	N/A	N	Y
CG6421	6.27223e-41	1.50927	0.812	0.145	4.81331e-37	1_Pigment	2	N/A	N	Y
CG17027	3.13407e-40	0.344282	0.271	0.015	2.40508e-36	1_Pigment	2	N/A	Y	N
CG9691	2.73952e-39	1.67381	0.75	0.134	2.10231e-35	1_Pigment	2	N/A	N	Y
5-HT2A	1.0338e-38	1.32634	0.667	0.102	7.9334e-35	1_Pigment	3	N/A	Y	Y
scramb2	2.97358e-36	0.538432	0.417	0.041	2.28193e-32	1_Pigment	N.S.	N/A	Y	Y
CG6429	4.6042e-35	1.19663	0.833	0.159	3.53326e-31	1_Pigment	2	N/A	N	N
CG8306	5.14649e-35	0.586349	0.417	0.043	3.94941e-31	1_Pigment	3	N/A	Y	Y
nahoda	1.28889e-34	0.406212	0.271	0.018	9.89097e-31	1_Pigment	3	N/A	Y	Y
kar	9.54169e-34	0.434166	0.333	0.028	7.32229e-30	1_Pigment	N.S.	N/A	Y	Y
Nlp	1.2261e-33	1.15467	0.667	0.128	9.40907e-30	1_Pigment	N.S.	N/A	Y	Y
Sirup	2.60276e-33	1.26128	0.708	0.136	1.99736e-29	1_Pigment	N.S.	N/A	Y	N
Gbp1	2.54815e-32	1.17299	0.729	0.139	1.95545e-28	1_Pigment	2	N/A	N	Y
Obp19d	3.15508e-32	1.1528	0.562	0.086	2.42121e-28	1_Pigment	2	N/A	N	Y
CG42327	2.95816e-31	0.556502	0.333	0.031	2.27009e-27	1_Pigment	N.S.	N/A	Y	Y
Cys	5.51832e-31	1.44905	0.688	0.139	4.23476e-27	1_Pigment	2	N/A	Y	Y
Msr-110	3.02726e-30	0.906932	0.583	0.097	2.32312e-26	1_Pigment	N.S.	N/A	N	Y
bru1	3.24957e-30	0.981504	0.583	0.097	2.49372e-26	1_Pigment	3	N/A	Y	Y
CG30460	2.61917e-29	0.425128	0.25	0.018	2.00995e-25	1_Pigment	3	N/A	Y	N
Gip	6.64371e-29	0.406882	0.333	0.033	5.09838e-25	1_Pigment	2	N/A	Y	N
nec	6.62198e-28	0.456941	0.292	0.026	5.08171e-24	1_Pigment	2	N/A	Y	N
CG6435	9.21937e-28	0.752411	0.583	0.098	7.07494e-24	1_Pigment	2	N/A	N	Y
Fkbp14	1.0648e-27	0.49677	0.438	0.057	8.1713e-24	1_Pigment	3	N/A	Y	Y
pdgy	2.21935e-27	0.43607	0.354	0.039	1.70313e-23	1_Pigment	N.S.	N/A	Y	Y
GV1	9.35945e-27	0.622713	0.417	0.055	7.18244e-23	1_Pigment	2	N/A	N	Y
CG1889	2.63764e-26	0.431089	0.292	0.028	2.02412e-22	1_Pigment	3	N/A	Y	N
Pp1alpha-96A	5.04497e-26	0.6937	0.479	0.074	3.87151e-22	1_Pigment	N.S.	N/A	Y	N
CG8369	1.00365e-25	1.00101	0.542	0.098	7.70198e-22	1_Pigment	3	N/A	N	N
rdhB	4.25433e-25	1.2985	0.938	0.249	3.26477e-21	1_Pigment	N.S.	N/A	Y	N
CG43103	3.78786e-24	0.661382	0.458	0.072	2.9068e-20	1_Pigment	2	N/A	N	N
Pdh	6.96603e-24	2.31449	0.979	0.507	5.34573e-20	1_Pigment	N.S.	N/A	Y	N
CG6287	2.76307e-22	0.863315	0.75	0.178	2.12038e-18	1_Pigment	N.S.	N/A	Y	N
scu	3.83019e-21	0.599763	0.417	0.069	2.93929e-17	1_Pigment	N.S.	N/A	Y	N
Tsp42Ee	5.6758e-21	0.642125	0.396	0.062	4.35561e-17	1_Pigment	N.S.	N/A	Y	Y
Mhcl	1.34516e-20	0.574676	0.479	0.091	1.03228e-16	1_Pigment	N.S.	N/A	Y	Y
olf186-F	2.17713e-19	0.552376	0.479	0.096	1.67073e-15	1_Pigment	N.S.	N/A	Y	N
Echs1	5.61424e-19	0.658829	0.5	0.104	4.30837e-15	1_Pigment	N.S.	N/A	Y	Y
CG11400	9.08171e-19	0.590986	0.438	0.082	6.9693e-15	1_Pigment	2	N/A	N	Y
Ptp10D	9.8467e-19	0.322273	0.25	0.029	7.55636e-15	1_Pigment	N.S.	N/A	Y	N
how	1.18922e-18	0.399034	0.312	0.044	9.12606e-15	1_Pigment	3	N/A	Y	N
Vdup1	8.17861e-18	0.520039	0.312	0.047	6.27627e-14	1_Pigment	3	N/A	Y	Y
Idgf6	1.03041e-17	0.586345	0.438	0.085	7.90738e-14	1_Pigment	3	N/A	Y	Y
CHKov1	2.81644e-17	0.297415	0.25	0.031	2.16133e-13	1_Pigment	2	N/A	N	N
CG1943	9.73727e-15	1.04389	0.812	0.307	7.47238e-11	1_Pigment	N.S.	N/A	Y	N
eEF1alpha1	9.7391e-15	0.889903	0.812	0.301	7.47378e-11	1_Pigment	N.S.	N/A	Y	N
spir	2.06871e-14	0.475123	0.396	0.084	1.58753e-10	1_Pigment	N.S.	N/A	Y	Y
emc	5.35349e-14	0.59534	0.542	0.157	4.10827e-10	1_Pigment	N.S.	N/A	Y	N
CG9932	1.41494e-13	0.88671	0.542	0.166	1.08582e-09	1_Pigment	N.S.	N/A	Y	Y
CG32365	1.62705e-13	0.403023	0.292	0.051	1.2486e-09	1_Pigment	3	N/A	N	N
Gs2	9.74079e-13	0.379549	0.812	0.254	7.47509e-09	1_Pigment	N.S.	N/A	Y	N
GILT1	1.68885e-12	0.421117	0.312	0.063	1.29602e-08	1_Pigment	N.S.	N/A	Y	N
CG5910	2.21356e-12	0.444268	0.438	0.107	1.69869e-08	1_Pigment	2	N/A	N	N
Rim2	2.53466e-12	0.41468	0.292	0.057	1.9451e-08	1_Pigment	N.S.	N/A	Y	N
CG9628	4.81294e-12	0.554283	0.542	0.153	3.69345e-08	1_Pigment	N.S.	N/A	N	N
CG9674	5.01403e-12	0.371666	0.479	0.124	3.84776e-08	1_Pigment	N.S.	N/A	N	N
tacc	6.73083e-11	0.384081	0.292	0.062	5.16524e-07	1_Pigment	N.S.	N/A	Y	Y
CG13917	2.69606e-10	0.569959	0.438	0.138	2.06896e-06	1_Pigment	N.S.	N/A	Y	Y
Gp150	2.8231e-10	0.438466	0.417	0.113	2.16644e-06	1_Pigment	N.S.	N/A	Y	Y
Gs1	3.81937e-10	0.297289	0.25	0.05	2.93099e-06	1_Pigment	N.S.	N/A	Y	N
CG7920	5.90075e-10	0.559852	0.667	0.293	4.52824e-06	1_Pigment	N.S.	N/A	N	N
CG31637	6.05779e-10	0.266692	0.25	0.05	4.64875e-06	1_Pigment	N.S.	N/A	Y	N
CG12991	6.47936e-10	0.411249	0.354	0.093	4.97226e-06	1_Pigment	N.S.	N/A	N	N
lft	1.4253e-09	0.323706	0.375	0.099	1.09378e-05	1_Pigment	3	N/A	Y	N
Pka-C3	1.80735e-09	0.383007	0.354	0.094	1.38696e-05	1_Pigment	3	N/A	Y	N
eEF5	2.03056e-09	0.689419	0.958	0.79	1.55825e-05	1_Pigment	N.S.	N/A	Y	N
bigmax	3.32304e-09	0.258192	0.292	0.069	2.5501e-05	1_Pigment	N.S.	N/A	Y	N
AnxB9	4.82123e-09	0.457408	0.396	0.116	3.69981e-05	1_Pigment	N.S.	N/A	Y	N
CG18067	1.8262e-08	0.369731	0.521	0.174	0.000140142	1_Pigment	N.S.	N/A	N	N
Rab32	2.57883e-08	0.265852	0.75	0.313	0.000197899	1_Pigment	N.S.	N/A	Y	N
Cyp6a20	3.24424e-08	0.423645	0.292	0.077	0.000248963	1_Pigment	2	N/A	Y	N
Hydr1	4.14276e-08	0.320216	0.292	0.078	0.000317916	1_Pigment	N.S.	N/A	Y	N
Gdap2	6.35386e-08	0.691701	0.583	0.312	0.000487595	1_Pigment	N.S.	N/A	Y	Y
MSBP	7.3662e-08	0.506171	0.396	0.137	0.000565282	1_Pigment	N.S.	N/A	Y	N
CG1927	8.32369e-08	0.515855	0.396	0.143	0.00063876	1_Pigment	N.S.	N/A	N	N
CG5532	1.05877e-07	0.552425	0.562	0.252	0.000812501	1_Pigment	N.S.	N/A	Y	N
QIL1	1.35838e-07	0.564773	0.604	0.301	0.00104242	1_Pigment	N.S.	N/A	Y	N
Pect	1.56386e-07	0.281543	0.271	0.072	0.00120011	1_Pigment	N.S.	N/A	Y	N
RpL31	3.24469e-07	0.605305	0.917	0.847	0.00248997	1_Pigment	N.S.	N/A	Y	N
CG17841	4.04159e-07	0.26352	0.354	0.111	0.00310152	1_Pigment	N.S.	N/A	Y	N
Acbp1	9.42486e-07	0.296146	0.271	0.078	0.00723264	1_Pigment	N.S.	N/A	Y	N
scyl	1.37168e-06	0.440229	0.458	0.187	0.0105263	1_Pigment	N.S.	N/A	Y	N
Sar1	1.42648e-06	0.503417	0.583	0.296	0.0109468	1_Pigment	N.S.	N/A	Y	N
sog	2.35735e-06	0.292588	0.354	0.121	0.0180903	1_Pigment	N.S.	N/A	Y	Y
RpL26	2.38405e-06	0.558505	0.958	0.874	0.0182952	1_Pigment	N.S.	N/A	Y	N
CG13585	3.04759e-06	0.427493	0.771	0.464	0.0233872	1_Pigment	N.S.	N/A	Y	N
ed	7.45543e-06	0.252945	0.271	0.086	0.057213	1_Pigment	N.S.	N/A	Y	Y
CG6398	8.92935e-06	0.261418	0.271	0.085	0.0685238	1_Pigment	3	N/A	Y	N
CG7834	9.79753e-06	0.268483	0.375	0.14	0.0751863	1_Pigment	N.S.	N/A	Y	N
Tsp29Fb	1.0099e-05	0.38637	0.25	0.078	0.0774995	1_Pigment	3	N/A	Y	N
Cyt-b5	1.05032e-05	0.633331	0.5	0.231	0.0806012	1_Pigment	N.S.	N/A	Y	N
CG31103	1.48314e-05	0.303092	0.25	0.078	0.113816	1_Pigment	3	N/A	Y	N
drongo	1.61438e-05	0.258348	0.292	0.1	0.123887	1_Pigment	N.S.	N/A	Y	N
wal	3.36718e-05	0.298246	0.25	0.085	0.258398	1_Pigment	N.S.	N/A	Y	N
fok	6.06248e-05	0.594852	0.292	0.109	0.465235	1_Pigment	N.S.	N/A	N	N
CG11899	0.00038707	0.263495	0.292	0.12	1	1_Pigment	N.S.	N/A	Y	N
cpo	0.000394014	0.336393	0.333	0.149	1	1_Pigment	N.S.	N/A	Y	Y
RpL23	0.00047897	0.366097	0.958	0.89	1	1_Pigment	N.S.	N/A	Y	N
glec	0.000493406	0.284122	0.271	0.113	1	1_Pigment	N.S.	N/A	N	Y
Bacc	0.000572996	0.341007	0.896	0.863	1	1_Pigment	N.S.	N/A	N	N
Mkp3	0.000575094	0.339404	0.25	0.102	1	1_Pigment	N.S.	N/A	Y	N
tna	0.000577017	0.271478	0.292	0.129	1	1_Pigment	N.S.	N/A	Y	N
MESK2	0.000704896	0.301263	0.625	0.394	1	1_Pigment	N.S.	N/A	Y	N
Thor	0.000857401	0.318968	0.396	0.197	1	1_Pigment	N.S.	N/A	Y	N
CG11699	0.000922266	0.343178	0.312	0.146	1	1_Pigment	N.S.	N/A	Y	N
RpL32	0.00238413	0.349844	0.75	0.562	1	1_Pigment	N.S.	N/A	Y	N
CG12025	0.00413058	0.281882	0.646	0.449	1	1_Pigment	N.S.	N/A	Y	N
RpS11	0.00451959	0.263327	1	0.975	1	1_Pigment	N.S.	N/A	Y	N
RpL39	0.00532373	0.362393	0.938	0.932	1	1_Pigment	N.S.	N/A	Y	N
GstD1	0.00735021	0.288906	0.25	0.117	1	1_Pigment	N.S.	N/A	Y	N
sta	0.00764942	0.276462	0.708	0.543	1	1_Pigment	N.S.	N/A	Y	N

### Sheet: FPclasses
FeaturePlot Validation (FP Validation) Criteria
FeaturePlot for each gene was generated and screened and split into 3 classes:
1: Highly specific and strongly expressed in the primary pigment cell cluster. It has 0 or very low expression in all other cell type clusters.
2: Strongly expressed in the primary pigment cell cluster. Strong expression is allowed in one other cell type cluster. Expression is also very low in all other cell types.
3: Expression in primary pigment cell cluster. Expression in up to four other cell clusters (R8, R7, R1-6, cone, or secondary and tertiary pigment cells) are allowed but expression must not be ubiquitously expressed in all cell type clusters.
N.S.: Genes do not fit any of the above 3 classes
